# Genome and community-level interaction insights on wide carbon utilizing and element cycling function of Hydrothermarchaeota from hydrothermal sediment

**DOI:** 10.1101/768564

**Authors:** Zhichao Zhou, Yang Liu, Wei Xu, Jie Pan, Zhu-Hua Luo, Meng Li

## Abstract

Hydrothermal vents release reduced compounds and small organic carbons into surrounding seawaters, providing essential substrates for microbial-derived biosynthesis and bioenergy transformations. Despite the wide distribution of Marine Benthic Group-E archaea (referred to as Hydrothermarchaeota) in hydrothermal environments, little is known on their genome blueprints and ecofunctions. Here, we studied four relatively high-completeness (> 80%) metagenome-assembled genomes (MAGs) from a black smoker chimney and surrounding sulfide sediments in the Mid-Atlantic Ridge of the South Atlantic Ocean (BSmoChi-MAR) as well as publicly available datasets. Comparative genomics suggest that Hydrothermarchaeota members have versatile carbon metabolism, including assimilating proteins, lactate and acetate, degrading aromatics anaerobically, oxidizing C_1_ compounds (CO, formate, and formaldehyde), utilizing methyl-compounds, and incorporating CO_2_ by tetrahydromethanopterin-based Wood–Ljungdahl (WL) pathway and Calvin–Benson–Bassham (CBB) cycle with type III Ribulose-1,5-bisphosphate carboxylase/oxygenase (RubisCO). They could oxidize sulfur, arsenic, and hydrogen, and respire anaerobically via sulfate reduction and denitrification based on genomic evidence. The redundancy of carbon utilizing and element cycling functions, and the interactive processes of syntrophic and sequential utilization of substrates from community-level metabolic prediction, enable wide accessibility of carbon and energy sources to microorganisms. Hydrothermarchaeota members derived important functional components from the community through lateral gene transfer, and became clade-distinctive on genome content, which might serve as a niche-adaptive strategy to metabolize potential heavy metals, C_1_ compounds, and reduced sulfur compounds.

**Importance:** This study provides comprehensive metabolic insights on Hydrothermarchaeota from comparative genomics, evolution and community-level aspects. Hydrothermarchaeota synergistically participates in a wide range of carbon utilizing and element cycling processes with other microbes in the community. We expand the current understanding of community interactions within hydrothermal sediment environments, suggesting that microbial interactions driven by functions are essential to nutrient and element cycling.
