## Supplementary material for "Genome and community-level interaction insights on wide carbon utilizing and element cycling function of Hydrothermarchaeota from hydrothermal sediment": Table S1.SRA_and_IMG_metagenome_for_Hydrothermal_Vent_and_Spring_sediment.xlsx

### Sheet: Sheet1
Table S1 | The NCBI SRA information of metagenomes retrieved from hydrothermal vent sediments and spring sediments
Hydrothermal Vent sediment metagenomes
Run	Study	BioProject	BioSample	Sample name	Center	Library name	MBases	MBytes	AvgSpotLen	BioSampleModel	Experiment	InsertSize	Instrument	LibraryLayout	LibrarySelection	LoadDate	Organism	ReleaseDate	collection date	depth	elev	env biome	env feature	env material	geo loc name	isolation source	lat lon	samp size
DRR093002	DRP003947	PRJDB5792	SAMD00080625	SAMD00080625	JAMSTEC		1517	824	1901-08-24	MIMS.me.sediment	DRX086505	300	Illumina MiSeq	PAIRED	RANDOM	2017-12-21	marine metagenome	2017-12-21	2010-06-16	3024 m	1.96 m	marine hydrothermal vent biome	marine hydrothermal vent chimney	marine sediment	Southern Mariana Trough		12.93 N 143.62 E
DRR093003	DRP003947	PRJDB5792	SAMD00080626	SAMD00080626	JAMSTEC		2004	1079	1901-08-24	MIMS.me.sediment	DRX086506	300	Illumina MiSeq	PAIRED	RANDOM	2017-12-21	marine metagenome	2017-12-21	2010-06-16	3024 m	1.86 m	marine hydrothermal vent biome	marine hydrothermal vent chimney	marine sediment	Southern Mariana Trough		12.93 N 143.62 E
DRR093004	DRP003947	PRJDB5792	SAMD00080627	SAMD00080627	JAMSTEC		9076	4545	1901-08-24	MIMS.me.sediment	DRX086507	300	Illumina MiSeq	PAIRED	RANDOM	2017-12-21	marine metagenome	2017-12-21	2010-06-16	3024 m	1.96 m	marine hydrothermal vent biome	marine hydrothermal vent chimney	marine sediment	Southern Mariana Trough		12.93 N 143.62 E
DRR093005	DRP003947	PRJDB5792	SAMD00080628	SAMD00080628	JAMSTEC		12777	7084	1901-08-24	MIMS.me.sediment	DRX086508	300	Illumina MiSeq	PAIRED	RANDOM	2017-12-21	marine metagenome	2017-12-21	2010-06-16	3024 m	1.86 m	marine hydrothermal vent biome	marine hydrothermal vent chimney	marine sediment	Southern Mariana Trough		12.93 N 143.62 E
SRR1555744	SRP045692	PRJNA259156	SAMN03002195	Loki_GC14_75_MG_MDA	UU-MOLEV	LKC1BA_M01B	53811	32503	1900-10-26	MIMS.me	SRX684853	350	Illumina HiSeq 2500	PAIRED	MDA	2014-08-22	marine sediment metagenome	2015-04-30	2010	0.75 mbsf	3283 mbs	sea floor	Hydrothermal impacted sediments	marine sediment	Arctic Ocean: Gakkel Ridge	LokiAmp MDA-amplified sample from Loki's castle hydrothermal vent sediment	73.763167 N 8.464000 E	10 ml
SRR1555748	SRP045692	PRJNA259156	SAMN03002196	Loki_GC14_75_MG	UU-MOLEV	LKC1BA_M01C	3896	2054	1900-10-26	MIGS/MIMS/MIMARKS.sediment	SRX684858	650	Illumina HiSeq 2500	PAIRED	RANDOM	2014-08-22	marine sediment metagenome	2015-04-30	2010	0.74 mbsf	3283 mbs	sea floor	Hydrothermal impacted sediments	marine sediment	Arctic Ocean: Gakkel Ridge	Loki non-amplified sample from Loki's castle hydrothermal vent sediment	73.763167 N 8.464000 E	10 ml
SRR1555743	SRP045692	PRJNA259156	SAMN03002196	Loki_GC14_75_MG	UU-MOLEV	LKC1BA_M01C	4388	2394	1900-10-26	MIGS/MIMS/MIMARKS.sediment	SRX684858	650	Illumina HiSeq 2500	PAIRED	RANDOM	2014-08-22	marine sediment metagenome	2015-04-30	2010	0.74 mbsf	3283 mbs	sea floor	Hydrothermal impacted sediments	marine sediment	Arctic Ocean: Gakkel Ridge	Loki non-amplified sample from Loki's castle hydrothermal vent sediment	73.763167 N 8.464000 E	10 ml
SRR4453772	SRP092126	PRJNA290104	SAMN03859986	2044C	AUSTRALIAN CENTRE FOR ECOGENOMICS		28732	17126	1900-10-26	MIGS/MIMS/MIMARKS.water	SRX2270618	250	Illumina HiSeq 2500	PAIRED	RANDOM	2016-10-27	hydrothermal vent metagenome	2016-10-28	2005-05-21	1876 m		ocean floor	hydrothermal vent	rock	Tonga: Lau Basin	rock sample from hydrothermal vent	21.9892 S 176.5677 W
SRR3136141	SRP069043	PRJNA309222	SAMN04447724	SWIR-S004-M	ZHEJIANG UNIVERSITY		6439	4984	1900-07-20	Metagenome or environmental	SRX1552773	0	Illumina HiSeq 2000	PAIRED	PCR	2016-01-30	marine sediment metagenome	2016-02-01	2013-12-20						Indian Ocean	deep-sea hydrothermal vent sediment	27.85 S 63.940000000000055 E	202g
SRR3136142	SRP069043	PRJNA309222	SAMN04447815	SWIR-S021-M	ZHEJIANG UNIVERSITY		4286	3273	1900-07-20	Metagenome or environmental	SRX1552774	0	Illumina HiSeq 2000	PAIRED	PCR	2016-01-30	marine sediment metagenome	2016-02-01	2014-02-16						Indian Ocean	deep-sea hydrothermal vent sediment	37.88 S 49.65999999999997 E	198g
SRR3136143	SRP069043	PRJNA309222	SAMN04447817	SWIR-S024-M	ZHEJIANG UNIVERSITY		5341	4033	1900-07-20	Metagenome or environmental	SRX1552776	0	Illumina HiSeq 2000	PAIRED	PCR	2016-01-30	marine sediment metagenome	2016-02-01	2014-03-24						Indian Ocean	deep-sea hydrothermal vent sediment	37.55 S 51.00999999999999 E	207g
SRR3669912	SRP076597	PRJNA319143	SAMN05004607	buta	RIBOCON GMBH		1279	731	1901-08-23	Metagenome or environmental	SRX1847093	0	Illumina MiSeq	PAIRED	RANDOM	2016-06-15	hydrothermal vent metagenome	2016-10-21	Dec-2009						Mexico: Guaymas Basin, Gulf of California	hydrothermal sediments	27.100437 N 111.124548 W
SRR3679449	SRP076597	PRJNA319143	SAMN05004607	buta	RIBOCON GMBH		2486	1387	1901-01-30	Metagenome or environmental	SRX1852452	0	Illumina MiSeq	PAIRED	RANDOM	2016-06-17	hydrothermal vent metagenome	2016-10-21	Dec-2009						Mexico: Guaymas Basin, Gulf of California	hydrothermal sediments	27.100437 N 111.124548 W
SRR4028170	SRP081824	PRJNA338830	SAMN05571518	South Mid Atlantic Ridge hydrothermal vent metagenome		454	4071	2743	1900-07-20	MIMS.me	SRX2020054	0	Illumina HiSeq 2000	PAIRED	unspecified	2016-08-15	marine sediment metagenome	2016-08-16	Aug-2012	2500	-4200 m	deep sea	Hydrothermal vent	sediment	Atlantic Ocean		15.16 S 13.350000000000022 W
SRR5149604	SRP096149	PRJNA355347	SAMN06140893	DV		DV3	2254	1288	1901-08-22	MIGS/MIMS/MIMARKS.sediment	SRX2467577	0	Illumina MiSeq	PAIRED	RANDOM	2017-01-05	hydrothermal vent metagenome	2017-05-31	2014-04-29	9m	0m	Marine hydrothermal vent (ENVO:01000122)	Coastal water body (EnvO: 02000049)	terrigenous sediment (ENVO:01000070)	China:Taiwan		24.83471 N 121.96168 E
SRR5149602	SRP096149	PRJNA355347	SAMN06140894	YBS		YBS3	187	112	1901-08-22	MIGS/MIMS/MIMARKS.sediment	SRX2467575	0	Illumina MiSeq	PAIRED	RANDOM	2017-02-08	hydrothermal vent metagenome	2017-05-31	2014-04-28	8m	0m	Marine hydrothermal vent (ENVO:01000122)	Coastal water body (EnvO: 02000049)	terrigenous sediment (ENVO:01000070)	China:Taiwan		24.83499 N 121.96206 E
SRR5149607	SRP096149	PRJNA355347	SAMN06140895	YBR		YBR3	3335	2054	1901-08-21	MIGS/MIMS/MIMARKS.sediment	SRX2467580	0	Illumina MiSeq	PAIRED	RANDOM	2017-02-14	hydrothermal vent metagenome	2017-05-31	2014-04-28	8m	0m	Marine hydrothermal vent (ENVO:01000122)	Coastal water body (EnvO: 02000049)	terrigenous sediment (ENVO:01000070)	China:Taiwan		24.83499 N 121.96207 E
SRR5149597	SRP096149	PRJNA355347	SAMN06140896	YPS		YPS3	303	187	600	MIGS/MIMS/MIMARKS.sediment	SRX2467570	0	Illumina MiSeq	PAIRED	RANDOM	2017-01-05	hydrothermal vent metagenome	2017-05-31	2014-04-28	8m	0m	Marine hydrothermal vent (ENVO:01000122)	Coastal water body (EnvO: 02000049)	terrigenous sediment (ENVO:01000070)	China:Taiwan		24.83499 N 121.96208 E
SRR5149596	SRP096149	PRJNA355347	SAMN06140897	YPR		YPR3	3260	1948	600	MIMS.me	SRX2467569	0	Illumina MiSeq	PAIRED	RANDOM	2017-02-08	hydrothermal vent metagenome	2017-05-31	2014-04-28	8m	0m	Marine hydrothermal vent (ENVO:01000122)	Coastal water body (EnvO: 02000049)	terrigenous sediment (ENVO:01000070)	China:Taiwan		24.83499 N 121.96209 E		IMG info
JGI originated SRA:																													taxon_oid	Domain	Status	Study Name	Genome Name / Sample Name	Sequencing Center	GOLD Sequencing Project ID	JGI Project ID	ITS Proposal ID	Genome Size (assembled)	Gene Count (assembled)	Remarks
SRR5214151	SRP098338	PRJNA364999	SAMN06264663	Gp0138777	JGI	BAYYN	23875	11424	302	Metagenome or environmental	SRX2525187	0	Illumina HiSeq 2500	PAIRED	other	2017-01-28	marine metagenome	2017-01-28	2009-11-30						Mexico: Guaymas Basin, Gulf of California	marine hydrothermal sediment	27.0078 N 111.4071 W		3300010330	Metagenome	Permanent Draft	Bacterial and archaeal communities from various locations to study Microbial Dark Matter (Phase II)	Marine hydrothermal vent microbial communities from Guaymas Basin, Gulf of California to study Microbial Dark Matter (Phase II) - Marker 14 Mat core 4569-2 3-6 cm metaG	DOE Joint Genome Institute (JGI)	Gp0138777	1104562	1477	1159571654	2483439
SRR5214304	SRP098345	PRJNA365032	SAMN06264874	Gp0138779	JGI	BAYYP	18861	9040	302	Metagenome or environmental	SRX2525221	0	Illumina HiSeq 2500	PAIRED	other	2017-01-28	marine metagenome	2017-01-28	2009-12-02						Mexico: Guaymas Basin, Gulf of California	marine hydrothermal sediment	27.0078 N 111.4071 W		3300010332	Metagenome	Permanent Draft	Bacterial and archaeal communities from various locations to study Microbial Dark Matter (Phase II)	Marine hydrothermal vent microbial communities from Guaymas Basin, Gulf of California to study Microbial Dark Matter (Phase II) - Marker 14 Mat core 4571-4 3-6 cm metaG	DOE Joint Genome Institute (JGI)	Gp0138779	1104564	1477	1080322849	2490314
SRR5214303	SRP098344	PRJNA365033	SAMN06266163	Gp0138780	JGI	BAYYS	8481	3504	302	Metagenome or environmental	SRX2525220	0	Illumina HiSeq 2500	PAIRED	other	2017-01-28	marine metagenome	2017-01-28	2009-12-02						Mexico: Guaymas Basin, Gulf of California	marine hydrothermal sediment	27.0078 N 111.4071 W		3300010264	Metagenome	Permanent Draft	Bacterial and archaeal communities from various locations to study Microbial Dark Matter (Phase II)	Marine hydrothermal vent microbial communities from Guaymas Basin, Gulf of California to study Microbial Dark Matter (Phase II) - Marker 14 Mat core 4571-4 33-36 cm metaG	DOE Joint Genome Institute (JGI)	Gp0138780	1104565	1477	13337508	30532
SRR3723048	SRP049601	PRJNA266365	SAMN03166137	SubsurfaceFluids-21-22_U1362A	JGI	UCHB	43320	26883	1900-10-26	MIGS/MIMS/MIMARKS.sediment	SRX1880758	0	Illumina HiSeq 2000	SINGLE	RANDOM	2016-06-27	subsurface metagenome	2016-06-27	12-Jul-2011	454	-2667	hydrothermal fluid	borehole	water	Pacific Ocean		47.76 N 127.76 W		3300002481	Metagenome	Permanent Draft	Deep subsurface and oceanic microbial communities from Witwatersrand Basin, South Africa, and the Canadian and Fennoscandian shields and at the Lost City Hydrothermal Field	Deep oceanic, basalt-hosted subsurface ecosystem from Juan de Fuca Ridge flank, Pacific Ocean, CORK Borehole 1362A_J2.573 (Deep subsurface microorganisms 1362A_J2.573, ASSEMBLY_DATE=20140302)	DOE Joint Genome Institute (JGI)	Gp0057564	1020465	987	169908118	271595	[Binnned in ref. Scientific Data, 2017 (10.1038/sdata.2017.37)]
SRR3732688	SRP049601	PRJNA266365	SAMN03166138	SubsurfaceFluids-23-24_U1362B	JGI	TSAN	23700	16542	1900-10-26	MIMARKS.survey	SRX1888493	0	Illumina HiSeq 2000	PAIRED	other	2017-12-22	subsurface metagenome	2016-07-05	10-Jul-2011	290	-2667	hydrothermal fluid	borehole	water	Pacific Ocean		47.76 N 127.76 W		3300002532	Metagenome	Permanent Draft	Deep subsurface and oceanic microbial communities from Witwatersrand Basin, South Africa, and the Canadian and Fennoscandian shields and at the Lost City Hydrothermal Field	Deep oceanic, basalt-hosted subsurface ecosystem from Juan de Fuca Ridge flank, Pacific Ocean, CORK Borehole 1362B_J2.571 (Deep subsurface microorganisms 1362B_J2.571, ASSEMBLY_DATE=20140312)	DOE Joint Genome Institute (JGI)	Gp0057578	1020462	987	168044831	323415	[Binnned in ref. Scientific Data, 2017 (10.1038/sdata.2017.37)]
#NA	#NA	#NA	#NA	#NA	#NA	#NA	#NA	#NA	#NA	#NA	#NA	#NA	#NA	#NA	#NA	#NA	#NA	#NA	#NA	#NA	#NA	#NA	#NA	#NA	#NA	#NA	#NA	#NA	3300003746	Metagenome	Permanent Draft	Deep subsurface and oceanic microbial communities from Witwatersrand Basin, South Africa, and the Canadian and Fennoscandian shields and at the Lost City Hydrothermal Field	Deep subsurface microbial communities - 450_OLKR46/470m Metagenome	DOE Joint Genome Institute (JGI)	Gp0060310	1029409	987	103212683	226192	Without SRA record
Spring sediment metagenomes
Run	Study	BioProject	BioSample	Sample name	Center	Library name	MBases	MBytes	AvgSpotLen	BioSampleModel	Experiment	Instrument	LibrarySelection	LoadDate	Organism	ReleaseDate	collection date	geo loc name	host	isolation source	lat lon	nominal length
SRR6344961	SRP126093	PRJNA419931	SAMN08105301	Arkashin		Ark_Miseq	4238	2374	168	Metagenome or environmental	SRX3442521	Illumina MiSeq	RANDOM	2017-12-04	hot springs metagenome	2017-12-05	Aug-2004	Russia: Uzon Caldera, Kamchatka, Arkashin hot spring		hot spring	54.300 N 160.02 E		IMG info
JGI originated SRA:																							taxon_oid	Domain	Status	Study Name	Genome Name / Sample Name	Sequencing Center	GOLD Sequencing Project ID	JGI Project ID	ITS Proposal ID	Genome Size (assembled)	Gene Count (assembled)
SRR4027954	SRP081725	PRJNA336803	SAMN05518492	Gp0052039	JGI	HZUC	12475	8025	302	Metagenome or environmental	SRX2019888	Illumina Genome Analyzer II	RANDOM	2016-08-12	hot springs metagenome	2016-08-12	2008-12-01	USA:Great Boiling Spring, Nevada	not applicable	Great Boiling Spring, Nevada	40.71458 N 119.369659 W	0.3	3300005278	Metagenome	Draft	Hot Spring microbial communities from Great Boiling Spring, Nevada	Hot spring sediment microbial communities from Great Boiling Spring, Nevada - cellulolytic enrichment CS 77C	DOE Joint Genome Institute (JGI)	Gp0052039	403201	182	138921631	254148
SRR4027810	SRP081681	PRJNA336815	SAMN05518494	Gp0052109	JGI	HZUB	13304	8559	302	Metagenome or environmental	SRX2019744	Illumina Genome Analyzer II	RANDOM	2016-08-12	hot springs metagenome	2016-08-12	2010-02-24	USA:Great Boiling Spring, Nevada	not applicable	Great Boiling Spring, Nevada	40.67 N 119.37 W	0.3	3300005275	Metagenome	Draft	Hot Spring microbial communities from Great Boiling Spring, Nevada	Hot spring sediment microbial communities from Great Boiling Spring, Nevada - Cellulolytic enrichment CS 85C	DOE Joint Genome Institute (JGI)	Gp0052109	402977	182	93642314	164694
SRR4028098	SRP081789	PRJNA336849	SAMN05518453	Gp0052398	JGI	HXIZ	11572	7360	302	Metagenome or environmental	SRX2019998	Illumina Genome Analyzer IIx	RANDOM	2016-08-13	hot springs metagenome	2016-08-13	2008-12-01	USA:Great Boiling Spring, Nevada	not applicable	Great Boiling Spring, Nevada	40.71458 N 119.369659 W	0.3	3300005298	Metagenome	Draft	Hot Spring microbial communities from Great Boiling Spring, Nevada	Hot spring sediment microbial communities from Great Boiling Spring, Nevada - Cellulolytic enrichment Sediment 77C (SPADES reassembly)	DOE Joint Genome Institute (JGI)	Gp0052398	403762	182	150187695	231170
SRR5247111	SRP099281	PRJNA366313	SAMN06268701	Gp0055690	JGI	NXHX	46737	32066	300	Metagenome or environmental	SRX2553549	Illumina HiSeq 2000	RANDOM	2017-02-11	sediment metagenome	2017-02-11	missing	USA:Joseph's Coat, Yellowstone National Park, Wyoming, USA	not applicable	Joseph's Coat, Yellowstone National Park, Wyoming, USA	44.376 N 110.69 W	270	3300005856	Metagenome	Permanent Draft	Saline, thermophilic phototrophic and chemotrophic mat microbial communities from various locations in USA and Mexico	Hot spring sediment microbial communities from Joseph's Coat, Yellowstone National Park, USA - JC3_ASED (SPADES assembly)	DOE Joint Genome Institute (JGI)	Gp0055690	1017763	701	95778213	171593
SRR5580900	SRP107658	PRJNA375326	SAMN06343854	Gp0115599	JGI	AHTON	9426	4429	302	Metagenome or environmental	SRX2839018	Illumina HiSeq 2500	RANDOM	2017-05-20	sediment metagenome	2017-05-21	2012-09-26	Canada: British Columbia	not applicable	hot spring sediment	49.9543 N 116.5155 W	270	3300006808	Metagenome	Permanent Draft	Bacterial and archaeal communities from various locations to study Microbial Dark Matter (Phase II)	Hot spring sediment bacterial and archeal communities from British Columbia, Canada, to study Microbial Dark Matter (Phase II) - Dewar Creek DC2 2012 metaG (SPADES assembly)	DOE Joint Genome Institute (JGI)	Gp0115599	1066081	1477	218408677	302646
SRR5580901	SRP107659	PRJNA375327	SAMN06343855	Gp0115600	JGI	AHTOO	9243	4374	302	Metagenome or environmental	SRX2839019	Illumina HiSeq 2500	RANDOM	2017-05-21	sediment metagenome	2017-05-21	2012-09-26	Canada: British Columbia	not applicable	hot spring sediment	49.9543 N 116.5155 W	270	3300006799	Metagenome	Permanent Draft	Bacterial and archaeal communities from various locations to study Microbial Dark Matter (Phase II)	Hot spring sediment bacterial and archeal communities from British Columbia, Canada, to study Microbial Dark Matter (Phase II) - Dewar Creek DC8 2012 metaG (SPADES assembly)	DOE Joint Genome Institute (JGI)	Gp0115600	1066082	1477	264038378	364703
SRR5580899	SRP107657	PRJNA375328	SAMN06343856	Gp0115601	JGI	ANXHO	1362	711	302	Metagenome or environmental	SRX2839017	Illumina HiSeq 2500	other	2017-05-20	sediment metagenome	2017-05-20	2012-09-26	Canada: British Columbia	not applicable	hot spring sediment	49.9543 N 116.5155 W	270	3300006767	Metagenome	Permanent Draft	Bacterial and archaeal communities from various locations to study Microbial Dark Matter (Phase II)	Hot spring sediment bacterial and archeal communities from British Columbia, Canada, to study Microbial Dark Matter (Phase II) - Dewar Creek DC4 2012 metaG (SPADES assembly)	DOE Joint Genome Institute (JGI)	Gp0115601	1066083	1477	48340524	67243
SRR5580902	SRP107660	PRJNA375329	SAMN06343857	Gp0115602	JGI	AHTOP	13428	6176	302	Metagenome or environmental	SRX2839020	Illumina HiSeq 2500	RANDOM	2017-05-21	sediment metagenome	2017-05-21	2012-09-26	Canada: British Columbia	not applicable	hot spring sediment	49.9543 N 116.5155 W	270	3300006952	Metagenome	Permanent Draft	Bacterial and archaeal communities from various locations to study Microbial Dark Matter (Phase II)	Hot spring sediment bacterial and archeal communities from British Columbia, Canada, to study Microbial Dark Matter (Phase II) - Dewar Creek DC9 2012 metaG (SPADES assembly)	DOE Joint Genome Institute (JGI)	Gp0115602	1066084	1477	1009577731	1739939
SRR5580903	SRP107661	PRJNA375330	SAMN06343858	Gp0115603	JGI	AHTOS	13089	6070	302	Metagenome or environmental	SRX2839021	Illumina HiSeq 2500	RANDOM	2017-05-21	sediment metagenome	2017-05-21	2010-09-15	Canada: British Columbia	not applicable	hot spring sediment	49.9543 N 116.5155 W	270	3300006809	Metagenome	Permanent Draft	Bacterial and archaeal communities from various locations to study Microbial Dark Matter (Phase II)	Hot spring sediment bacterial and archeal communities from British Columbia, Canada, to study Microbial Dark Matter (Phase II) - Dewar Creek DC16 2012 metaG (SPADES assembly)	DOE Joint Genome Institute (JGI)	Gp0115603	1066085	1477	361823806	587275
SRR5581334	SRP107663	PRJNA375331	SAMN06343859	Gp0115604	JGI	AHTOT	21160	9599	302	Metagenome or environmental	SRX2839452	Illumina HiSeq 2500	RANDOM	2017-05-21	sediment metagenome	2017-05-21	2012-10-01	Canada: British Columbia	not applicable	hot spring sediment	60.1987 N 125.5127 W	270	3300006865	Metagenome	Permanent Draft	Bacterial and archaeal communities from various locations to study Microbial Dark Matter (Phase II)	Hot spring sediment bacterial and archeal communities from British Columbia, Canada, to study Microbial Dark Matter (Phase II) - Larsen N4 metaG	DOE Joint Genome Institute (JGI)	Gp0115604	1066086	1477	1666775961	2740860
SRR6049666	SRP118054	PRJNA405918	SAMN07631051	Gp0119872	JGI	AWPZO	54269	29239	302	Metagenome or environmental	SRX3196666	Illumina HiSeq 2500	RANDOM	2017-09-19	hot springs metagenome	2017-09-19	2012-10-12	USA: Yellowstone National Park	not applicable	mud, sediment	44.6100 N 110.4400 W	270	3300009503	Metagenome	Permanent Draft	Hot spring microbial communities from Yellowstone National Park	Hot spring microbial communities from Yellowstone National Park - Yellowstone National Park OP-RAMG-02	DOE Joint Genome Institute (JGI)	Gp0119872	1083825	1162	1771797201	3301246
SRR5468518	SRP104967	PRJNA367352	SAMN06267026	Gp0127782	JGI	AWSBB	14935	7905	302	Metagenome or environmental	SRX2753869	Illumina HiSeq 2500	other	2017-04-23	hot springs metagenome	2017-04-23	2014-04-19	USA:Sandy's Spring West	not applicable	hot spring sediment	40.6530 N 119.3749 W	270	3300009598	Metagenome	Permanent Draft	Bacterial and archaeal communities from various locations to study Microbial Dark Matter (Phase II)	Hot spring microbial communities from Sandy's Spring West, USA to study Microbial Dark Matter (Phase II) - SSWsed_matched	DOE Joint Genome Institute (JGI)	Gp0127782	1094731	1477	214188096	553499
SRR5468562	SRP104971	PRJNA367355	SAMN06267029	Gp0127786	JGI	AWPXY	19033	9207	302	Metagenome or environmental	SRX2753913	Illumina HiSeq 2500	RANDOM	2017-04-23	hot springs metagenome	2017-04-23	2014-04-06	USA:Little Hot Creek 4	not applicable	hot spring sediment	37.6906 N 118.8442 W	270	3300008019	Metagenome	Permanent Draft	Bacterial and archaeal communities from various locations to study Microbial Dark Matter (Phase II)	Hot spring microbial communities from Little Hot Creek, USA to study Microbial Dark Matter (Phase II) - LHC4sed_matched	DOE Joint Genome Institute (JGI)	Gp0127786	1094735	1477	405988159	1157688
SRR5468566	SRP104975	PRJNA367357	SAMN06267031	Gp0127788	JGI	AWSBO	9541	4895	302	Metagenome or environmental	SRX2753917	Illumina HiSeq 2500	other	2017-04-23	hot springs metagenome	2017-04-23	2011-08-09	China:Gongxiaoshe hot spring	not applicable	hot spring sediment	25.4401 N 98.4408 E	270	3300009585	Metagenome	Permanent Draft	Bacterial and archaeal communities from various locations to study Microbial Dark Matter (Phase II)	Hot spring microbial communities from Gongxiaoshe hot spring, China to study Microbial Dark Matter (Phase II) - GXS 110809B	DOE Joint Genome Institute (JGI)	Gp0127788	1094737	1477	156747795	308249
SRR5468565	SRP104974	PRJNA367358	SAMN06267032	Gp0127789	JGI	AWSBP	13243	6809	302	Metagenome or environmental	SRX2753916	Illumina HiSeq 2500	other	2017-04-23	hot springs metagenome	2017-04-23	2012-08-12	China:Gongxiaoshe hot spring	not applicable	hot spring sediment	25.4401 N 98.4408 E	270	3300009013	Metagenome	Permanent Draft	Bacterial and archaeal communities from various locations to study Microbial Dark Matter (Phase II)	Hot spring microbial communities from Gongxiaoshe hot spring, China to study Microbial Dark Matter (Phase II) - GXS 20120812B	DOE Joint Genome Institute (JGI)	Gp0127789	1094738	1477	7410066	21202
SRR5468568	SRP104977	PRJNA367359	SAMN06267033	Gp0127790	JGI	AWSBS	13786	7423	302	Metagenome or environmental	SRX2753919	Illumina HiSeq 2500	other	2017-04-23	hot springs metagenome	2017-04-23	2012-08-12	China:Jinze hot spring, China	not applicable	hot spring sediment	25.4413 N 98.4600 E	270	3300008000	Metagenome	Permanent Draft	Bacterial and archaeal communities from various locations to study Microbial Dark Matter (Phase II)	Hot spring microbial communities from Jinze hot spring, China to study Microbial Dark Matter (Phase II) - JNZ 20120812A	DOE Joint Genome Institute (JGI)	Gp0127790	1094739	1477	235708933	492041
SRR5468567	SRP104976	PRJNA367360	SAMN06267034	Gp0127791	JGI	AWSBT	12122	6324	302	Metagenome or environmental	SRX2753918	Illumina HiSeq 2500	other	2017-04-23	hot springs metagenome	2017-04-23	2011-08-09	China:Jinze hot spring, China	not applicable	hot spring sediment	25.4413 N 98.4600 E	270	3300007999	Metagenome	Permanent Draft	Bacterial and archaeal communities from various locations to study Microbial Dark Matter (Phase II)	Hot spring microbial communities from Jinze hot spring, China to study Microbial Dark Matter (Phase II) - JNZ 110809A	DOE Joint Genome Institute (JGI)	Gp0127791	1094740	1477	218561379	454360
SRR5214154	SRP098341	PRJNA364989	SAMN06264876	Gp0138765	JGI	BAYYG	18628	7604	302	Metagenome or environmental	SRX2525190	Illumina HiSeq 2500	other	2017-01-28	hot springs metagenome	2017-01-28	2013-12-03	USA: Zodletone Spring, Oklahoma	not applicable	hot spring sediment	34.9956 N 98.6889 W	270	3300010393	Metagenome	Permanent Draft	Bacterial and archaeal communities from various locations to study Microbial Dark Matter (Phase II)	Hot spring sediment microbial communities from Zodletone spring, Oklahoma to study Microbial Dark Matter (Phase II) - Zodletone Spring source 0.5m metaG	DOE Joint Genome Institute (JGI)	Gp0138765	1104560	1477	216124024	513954
SRR5214155	SRP098342	PRJNA364990	SAMN06266181	Gp0138766	JGI	BAYYH	13189	5925	302	Metagenome or environmental	SRX2525191	Illumina HiSeq 2500	other	2017-01-28	hot springs metagenome	2017-01-28	2013-12-03	USA: Zodletone Spring, Oklahoma	not applicable	hot spring sediment	34.9956 N 98.6889 W	270	3300010317	Metagenome	Permanent Draft	Bacterial and archaeal communities from various locations to study Microbial Dark Matter (Phase II)	Hot spring sediment microbial communities from Zodletone spring, Oklahoma to study Microbial Dark Matter (Phase II) - Zodletone Spring source 2m metaG	DOE Joint Genome Institute (JGI)	Gp0138766	1104561	1477	405129816	958808
SRR5216255	SRP098488	PRJNA364781	SAMN06264996	Gp0147102	JGI	BAYZX	13473	6353	302	Metagenome or environmental	SRX2526466	Illumina HiSeq 2500	other	2017-01-29	sediment metagenome	2017-01-29	2014-09-02	USA: California	not applicable	hot spring sediment	39.0314 N 122.4323 W	270	3300010291	Metagenome	Permanent Draft	Bacterial and archaeal communities from various locations to study Microbial Dark Matter (Phase II)	Hot spring sediment bacterial and archeal communities from California, USA to study Microbial Dark Matter (Phase II) - Blank Spring sediment metaG	DOE Joint Genome Institute (JGI)	Gp0147102	1109458	1477	507999722	893655
SRR5216258	SRP098490	PRJNA364782	SAMN06266021	Gp0147103	JGI	BAYZY	14121	6290	302	Metagenome or environmental	SRX2526469	Illumina HiSeq 2500	other	2017-01-29	sediment metagenome	2017-01-29	2014-09-02	USA: California	not applicable	hot spring sediment	39.0348 N 122.4271 W	270	3300010258	Metagenome	Permanent Draft	Bacterial and archaeal communities from various locations to study Microbial Dark Matter (Phase II)	Hot spring sediment bacterial and archeal communities from California, USA to study Microbial Dark Matter (Phase II) - Elbow Spring sediment metaG	DOE Joint Genome Institute (JGI)	Gp0147103	1109459	1477	28851082	69015
Remarks: The yellow labeled two SRAs are not taken into MAG reconstruction, due to that the MAGs have already been constructed in the reference [Scientific Data, 2017 (10.1038/sdata.2017.37].
