## Supplementary material for "Genome and community-level interaction insights on wide carbon utilizing and element cycling function of Hydrothermarchaeota from hydrothermal sediment": Table S2.TVG1013_Statistic.xlsx

### Sheet: genome_tax_GTDB_NCBI
Table S2 | The genomic properties of resolved MAGs from hydrothermal sediment metagenomes. The genome phylogeny was determined by RefineM v0.0.20 (Nat Microbiol, 2017; doi: 10.1038/s41564-017-0012-7) and GTDB database (gtdb.ecogenomic.org). The phylogeny of those genomes, that could not be assigned into a meaningful microbial group, was inferred from ribosomal protein (RP) trees using the same me…
Genome	Original Genome name	Microbial Group	Microbial Group obtaining method	Genome Phylogeny	Strain name	Genome mean coverage	Genome completeness (%)	Genome contamination (%)	Strain heterogeneity (%)	16S rRNA phylogeny	# ambiguous bases	# contigs	# predicted genes	# scaffolds	Coding density	GC	GC std	Genome size	Longest contig	Longest scaffold	Mean contig length	Mean scaffold length	N50 (contigs)	N50 (scaffolds)	Translation table	tRNAs decoding Standard 20 AA	Selenocysteine tRNAs	Possible suppressor tRNAs	tRNAs with undetermined/unknown isotypes	Predicted pseudogenes	Total tRNAs
SZUA-158	SZU_DY125-26-DYYH-2012-TVG10_ARM_1.5	Hydrothermarchaeota	GTDB genome phylogeny	d__Archaea;p__Euryarchaeota	Euryarchaeota archaeon SZUA-158 [Phylum]	15.36	92.52	0.93	0	#N/A	14	228	2119	227	0.849555	0.38992	0.0190707	1749358	49150	49150	7672.56	7706.42	9590	9590	11	11	0	0	0	1	12
SZUA-236	SZU_DY125-26-DYYH-2012-TVG13_ARM_1.6	Hydrothermarchaeota	GTDB genome phylogeny	d__Archaea;p__Euryarchaeota	Euryarchaeota archaeon SZUA-236 [Phylum]	5.6	84.97	0	0	#N/A	0	221	1626	221	0.914846	0.475825	0.0198563	1270198	19167	19167	5747.5	5747.5	6219	6219	11	26	0	0	0	0	26
SZUA-237	SZU_DY125-26-DYYH-2012-TVG13_ARM_4.10	Hydrothermarchaeota	GTDB genome phylogeny	d__Archaea;p__Euryarchaeota	Euryarchaeota archaeon SZUA-237 [Phylum]	16.02	65.82	1.76	33.33	Archaea;Marine Benthic Group E;uncultured archaeon	5	350	1697	350	0.849596	0.457612	0.0288583	1228833	17412	17412	3510.94	3510.95	3825	3825	11	18	0	1	0	2	21
SZUA-239	SZU_DY125-26-DYYH-2012-TVG13_ARM_9.4_VB	Thaumarchaeota	GTDB genome phylogeny	d__Archaea;p__Thaumarchaeota;c__;o__Nitrosopumilales;f__Nitrosopumilaceae	Nitrosopumilaceae archaeon SZUA-239 [Family]	9.62	78.17	7.44	10	#N/A	0	190	1649	190	0.905898	0.330358	0.0147434	1202703	28644	28644	6330.02	6330.02	7032	7032	11	18	0	0	0	0	18
SZUA-238	SZU_DY125-26-DYYH-2012-TVG13_ARM_9.11	Thaumarchaeota	GTDB genome phylogeny	d__Archaea;p__Thaumarchaeota;c__;o__Nitrosopumilales;f__Nitrosopumilaceae;g__Nitrosopumilus	Nitrosopumilus sp. SZUA-238 [Genus]	4.47	54.05	7.8	52.63	#N/A	0	188	1052	188	0.91143	0.322503	0.0201137	720312	10237	10237	3831.45	3831.45	3784	3784	11	17	0	0	0	0	17
SZUA-68	SZU_DY125-26-DYYH-2012-TVG10_3.188	CPR-Terrybacteria	Inferred from RP tree	d__Bacteria	Bacterium SZUA-68 [Domain]	3.26	52.59	0	0	#N/A	0	111	488	111	0.91794	0.454476	0.0225063	385391	11560	11560	3471.99	3471.99	4011	4011	11	16	0	0	0	0	16
SZUA-79	SZU_DY125-26-DYYH-2012-TVG10_4.102	Deltaproteobacteria	Inferred from RP tree	d__Bacteria	Bacterium SZUA-79 [Domain]	54.05	88.58	0	0	Bacteria;Proteobacteria;Deltaproteobacteria;Bdellovibrionales;Bacteriovoracaceae;uncultured;uncultured bacterium	24	40	1509	40	0.918392	0.376119	0.01627	1539944	219063	219063	38498.4	38498.6	59897	59897	11	32	0	0	0	3	35
SZUA-132	SZU_DY125-26-DYYH-2012-TVG10_9.118	Deltaproteobacteria	Inferred from RP tree	d__Bacteria	Bacterium SZUA-132 [Domain]	7.02	52.74	2.24	16.67	#N/A	0	144	1292	144	0.905696	0.389095	0.0163628	1189943	42048	42048	8263.49	8263.49	10914	10914	11	16	0	0	0	1	17
SZUA-149	SZU_DY125-26-DYYH-2012-TVG10_9.52	Deltaproteobacteria	Inferred from RP tree	d__Bacteria	Bacterium SZUA-149 [Domain]	3.61	77	1.73	66.67	Bacteria;Proteobacteria;Deltaproteobacteria;SAR324 clade(Marine group B);uncultured bacterium	35	585	2997	585	0.875532	0.484087	0.0143896	2955557	22217	22217	5052.23	5052.23	5422	5422	11	8	0	0	0	0	8
SZUA-182	SZU_DY125-26-DYYH-2012-TVG13_2.37	Rokubacteria	Inferred from RP tree	d__Bacteria	Bacterium SZUA-182 [Domain]	4.63	65.43	2.56	66.67	Bacteria;Nitrospinae;MD2898-B26;uncultured bacterium	0	373	2148	373	0.888675	0.504572	0.0275526	1869467	36901	36901	5011.98	5011.98	5171	5171	11	37	0	0	0	0	37
SZUA-191	SZU_DY125-26-DYYH-2012-TVG13_4.36	Rokubacteria	Inferred from RP tree	d__Bacteria	Bacterium SZUA-191 [Domain]	11.27	83.53	0.96	33.33	Bacteria;Nitrospinae;MD2898-B26;uncultured bacterium	0	502	2742	502	0.804702	0.469387	0.023925	2572172	30989	30989	5123.85	5123.85	6462	6462	11	35	0	0	0	2	37
SZUA-115	SZU_DY125-26-DYYH-2012-TVG10_7.25	Acidobacteria	GTDB genome phylogeny	d__Bacteria;p__Acidobacteria	Acidobacteria bacterium SZUA-115 [Phylum]	11.22	94.44	0.91	33.33	Bacteria;Acidobacteria;Holophagae;Subgroup 10;ABS-19;uncultured Acidobacterium sp.	0	841	4751	841	0.907498	0.634331	0.024461	4991115	39639	39639	5934.74	5934.74	8303	8303	11	37	0	0	2	0	39
SZUA-109	SZU_DY125-26-DYYH-2012-TVG10_6.46	Acidobacteria	GTDB genome phylogeny	d__Bacteria;p__Acidobacteria;c__Blastocatellia	Blastocatellia bacterium SZUA-109 [Class]	3.19	83.34	8.69	7.69	Bacteria;Acidobacteria;Blastocatellia;Blastocatellales;Blastocatellaceae (Subgroup 4);Blastocatella;uncultured bacterium	39	891	3955	891	0.885655	0.410313	0.0197272	3605183	20200	20200	4046.22	4046.22	5013	5013	11	28	0	0	0	0	28
SZUA-20	SZU_DY125-26-DYYH-2012-TVG10_10.31	Actinobacteria	GTDB genome phylogeny	d__Bacteria;p__Actinobacteria;c__Acidimicrobiia	Acidimicrobiia bacterium SZUA-20 [Class]	12.52	58.42	5.13	16.67	#N/A	10	568	3785	568	0.901896	0.605088	0.0113386	3422731	36554	36554	6025.93	6025.93	6777	6777	11	43	0	0	0	3	46
SZUA-35	SZU_DY125-26-DYYH-2012-TVG10_11.30	Actinobacteria	GTDB genome phylogeny	d__Bacteria;p__Actinobacteria;c__Acidimicrobiia	Acidimicrobiia bacterium SZUA-35 [Class]	5.07	95.73	1.28	0	Bacteria;Actinobacteria;Acidimicrobiia;Acidimicrobiales;uncultured;uncultured bacterium	5	275	3754	275	0.923006	0.603713	0.00969089	3712993	61083	61083	13501.8	13501.8	19949	19949	11	22	0	0	2	1	25
SZUA-78	SZU_DY125-26-DYYH-2012-TVG10_3.94	Actinobacteria	GTDB genome phylogeny	d__Bacteria;p__Actinobacteria;c__Acidimicrobiia	Acidimicrobiia bacterium SZUA-78 [Class]	39.4	63.32	2.14	33.33	Bacteria;Actinobacteria;Acidimicrobiia;Acidimicrobiales;Sva0996 marine group;uncultured actinobacterium	27	590	2323	590	0.918553	0.634269	0.0146957	1874177	14438	14438	3176.57	3176.57	3487	3487	11	8	0	0	1	1	10
SZUA-87	SZU_DY125-26-DYYH-2012-TVG10_4.57	Actinobacteria	GTDB genome phylogeny	d__Bacteria;p__Actinobacteria;c__Acidimicrobiia	Acidimicrobiia bacterium SZUA-87 [Class]	16.4	94.02	1.28	0	#N/A	13	163	2908	163	0.931259	0.658732	0.0137526	2896267	143386	143386	17768.5	17768.5	39559	39559	11	22	0	0	0	0	22
SZUA-190	SZU_DY125-26-DYYH-2012-TVG13_3.83	Actinobacteria	GTDB genome phylogeny	d__Bacteria;p__Actinobacteria;c__Acidimicrobiia	Acidimicrobiia bacterium SZUA-190 [Class]	31.71	51.27	0.43	0	#N/A	0	258	1129	258	0.938906	0.606654	0.0107456	911937	15005	15005	3534.64	3534.64	3905	3905	11	33	0	0	0	0	33
SZUA-217	SZU_DY125-26-DYYH-2012-TVG13_6.39	Actinobacteria	GTDB genome phylogeny	d__Bacteria;p__Actinobacteria;c__Acidimicrobiia	Acidimicrobiia bacterium SZUA-217 [Class]	23.18	78.89	2.69	10	#N/A	0	480	2897	480	0.923582	0.605325	0.0159887	2395337	39783	39783	4990.29	4990.29	6176	6176	11	23	0	0	1	2	26
SZUA-219	SZU_DY125-26-DYYH-2012-TVG13_6.64	Actinobacteria	GTDB genome phylogeny	d__Bacteria;p__Actinobacteria;c__Acidimicrobiia	Acidimicrobiia bacterium SZUA-219 [Class]	2.69	50.06	2.14	0	#N/A	1	640	2186	640	0.927556	0.583944	0.0137884	1661855	10515	10515	2596.65	2596.65	2666	2666	11	21	0	0	0	0	21
SZUA-232	SZU_DY125-26-DYYH-2012-TVG13_9.47	Actinobacteria	GTDB genome phylogeny	d__Bacteria;p__Actinobacteria;c__Acidimicrobiia	Acidimicrobiia bacterium SZUA-232 [Class]	6.02	65.52	0	0	#N/A	0	112	1999	112	0.911967	0.611385	0.0084453	1948296	115646	115646	17395.5	17395.5	34842	34842	11	24	0	0	0	2	26
SZUA-53	SZU_DY125-26-DYYH-2012-TVG10_2.58	Bacteroidetes	GTDB genome phylogeny	d__Bacteria;p__Bacteroidetes	Bacteroidetes bacterium SZUA-53 [Phylum]	11.45	81.9	0.54	0	#N/A	0	162	2138	162	0.805917	0.366965	0.0137923	2532015	72771	72771	15629.7	15629.7	25029	25029	11	20	0	0	0	1	21
SZUA-73	SZU_DY125-26-DYYH-2012-TVG10_3.51_VB	Bacteroidetes	GTDB genome phylogeny	d__Bacteria;p__Bacteroidetes	Bacteroidetes bacterium SZUA-73 [Phylum]	13.9	60.11	9.68	44.44	#N/A	0	372	2196	372	0.868859	0.414415	0.0213495	2094952	55502	55502	5631.59	5631.59	10258	10258	11	8	0	0	0	0	8
SZUA-74	SZU_DY125-26-DYYH-2012-TVG10_3.59	Bacteroidetes	GTDB genome phylogeny	d__Bacteria;p__Bacteroidetes	Bacteroidetes bacterium SZUA-74 [Phylum]	27.86	67.96	8.78	66.67	#N/A	0	564	2205	564	0.884704	0.428945	0.0214634	1970926	23738	23738	3494.55	3494.55	4077	4077	11	27	0	0	1	0	28
SZUA-213	SZU_DY125-26-DYYH-2012-TVG13_6.25	Bacteroidetes	GTDB genome phylogeny	d__Bacteria;p__Bacteroidetes	Bacteroidetes bacterium SZUA-213 [Phylum]	3.28	77.09	5.28	46.67	#N/A	0	1011	3480	1011	0.919182	0.568768	0.0138102	3162359	16777	16777	3127.95	3127.95	3335	3335	11	43	0	0	0	1	44
SZUA-3	SZU_DY125-26-DYYH-2012-TVG10_1.36	Bacteroidetes	GTDB genome phylogeny	d__Bacteria;p__Bacteroidetes;c__Cytophagia;o__Cytophagales;f__Flammeovirgaceae	Flammeovirgaceae bacterium SZUA-3 [Family]	30.47	80.85	2.23	0	#N/A	1	488	3361	488	0.904354	0.408859	0.0196193	3338442	52651	52651	6841.07	6841.07	8429	8429	11	20	0	0	1	1	22
SZUA-168	SZU_DY125-26-DYYH-2012-TVG13_10.30	Bacteroidetes	GTDB genome phylogeny	d__Bacteria;p__Bacteroidetes;c__Cytophagia;o__Cytophagales;f__Flammeovirgaceae	Flammeovirgaceae bacterium SZUA-168 [Family]	3.4	51.68	0.99	25	Bacteria;Bacteroidetes;Cytophagia;Cytophagales;Flammeovirgaceae;uncultured;uncultured sediment bacterium	0	546	2682	546	0.915414	0.388121	0.0182691	2443735	17997	17997	4475.71	4475.71	4538	4538	11	4	0	0	0	0	4
SZUA-212	SZU_DY125-26-DYYH-2012-TVG13_6.22	Bacteroidetes	GTDB genome phylogeny	d__Bacteria;p__Bacteroidetes;c__Cytophagia;o__Cytophagales;f__Flammeovirgaceae	Flammeovirgaceae bacterium SZUA-212 [Family]	7.49	91.22	3.75	52.63	#N/A	0	681	3919	681	0.923153	0.425486	0.0174451	3931927	39277	39277	5773.75	5773.75	7477	7477	11	19	0	0	0	0	19
SZUA-230	SZU_DY125-26-DYYH-2012-TVG13_9.39	Bacteroidetes	GTDB genome phylogeny	d__Bacteria;p__Bacteroidetes;c__Cytophagia;o__Cytophagales;f__Flammeovirgaceae	Flammeovirgaceae bacterium SZUA-230 [Family]	3.54	51.13	0	0	#N/A	0	396	2101	396	0.892862	0.426076	0.0155279	2061541	19542	19542	5205.91	5205.91	5830	5830	11	29	0	0	0	0	29
SZUA-72	SZU_DY125-26-DYYH-2012-TVG10_3.37	Bacteroidetes	GTDB genome phylogeny	d__Bacteria;p__Bacteroidetes;c__Flavobacteriia;o__Flavobacteriales	Flavobacteriales bacterium SZUA-72 [Order]	8.91	88.52	6.56	19.44	Bacteria;Bacteroidetes;Flavobacteriia;Flavobacteriales;Flavobacteriaceae;marine sponge bacterium PLATESPHO7	0	669	4282	669	0.860349	0.409427	0.0182655	4135933	53888	53888	6182.26	6182.26	8179	8179	11	15	0	0	0	0	15
SZUA-102	SZU_DY125-26-DYYH-2012-TVG10_5.86	Bacteroidetes	GTDB genome phylogeny	d__Bacteria;p__Bacteroidetes;c__Flavobacteriia;o__Flavobacteriales	Flavobacteriales bacterium SZUA-102 [Order]	4.69	82.88	2.55	76.92	#N/A	0	511	2435	511	0.911168	0.382957	0.0133171	2273105	24192	24192	4448.35	4448.35	5451	5451	11	11	0	0	0	0	11
SZUA-103	SZU_DY125-26-DYYH-2012-TVG10_5.97	Bacteroidetes	GTDB genome phylogeny	d__Bacteria;p__Bacteroidetes;c__Flavobacteriia;o__Flavobacteriales;f__Flavobacteriaceae	Flavobacteriaceae bacterium SZUA-103 [Family]	3.54	66.31	7.09	50	Bacteria;Bacteroidetes;Flavobacteriia;Flavobacteriales;Flavobacteriaceae;Gilvibacter;uncultured bacterium	0	437	2010	437	0.917242	0.398233	0.0148477	1846725	42363	42363	4225.92	4225.92	5003	5003	11	6	0	0	0	0	6
SZUA-156	SZU_DY125-26-DYYH-2012-TVG10_9.86	Bacteroidetes	GTDB genome phylogeny	d__Bacteria;p__Bacteroidetes;c__Flavobacteriia;o__Flavobacteriales;f__Flavobacteriaceae;g__Altibacter	Altibacter sp. SZUA-156 [Genus]	6.77	70.85	4.61	36.67	Bacteria;Bacteroidetes;Flavobacteriia;Flavobacteriales;Flavobacteriaceae;Ulvibacter;uncultured bacterium	0	205	1946	205	0.901345	0.384781	0.0122767	1936115	43504	43504	9444.46	9444.46	12361	12361	11	40	0	0	0	0	40
SZUA-7	SZU_DY125-26-DYYH-2012-TVG10_1.68	Bacteroidetes	GTDB genome phylogeny	d__Bacteria;p__Bacteroidetes;c__Flavobacteriia;o__Flavobacteriales;f__Flavobacteriaceae;g__Maribacter	Maribacter sp. SZUA-7 [Genus]	27.81	64.51	0.76	50	#N/A	32	320	2045	320	0.866295	0.355688	0.0156379	2044523	36095	36095	6389.12	6389.13	7183	7183	11	13	0	0	0	0	13
SZUA-179	SZU_DY125-26-DYYH-2012-TVG13_11.65	CPR-Andersenbacteria	GTDB genome phylogeny	d__Bacteria;p__Candidatus Andersenbacteria	Candidatus Andersenbacteria bacterium SZUA-179 [Phylum]	4.42	61.27	0.08	100	Bacteria;Parcubacteria;uncultured deep-sea bacterium	0	131	1053	131	0.859992	0.474085	0.0208575	1011061	26792	26792	7718.02	7718.02	9152	9152	11	17	0	0	0	0	17
SZUA-82	SZU_DY125-26-DYYH-2012-TVG10_4.151	CPR-Campbellbacteria	GTDB genome phylogeny	d__Bacteria;p__Candidatus Campbellbacteria	Candidatus Campbellbacteria bacterium SZUA-82 [Phylum]	51.98	71.08	0.16	0	Bacteria;Parcubacteria;uncultured bacterium	33	102	852	102	0.887249	0.425784	0.0191227	726261	25842	25842	7120.14	7120.21	10444	10444	11	28	0	0	0	0	28
SZUA-63	SZU_DY125-26-DYYH-2012-TVG10_3.118_VB	Dadabacteria	GTDB genome phylogeny	d__Bacteria;p__Candidatus Dadabacteria	Candidatus Dadabacteria bacterium SZUA-63 [Phylum]	2.58	50.28	3.43	20	#N/A	0	380	1241	380	0.890639	0.39908	0.015917	957840	7919	7919	2520.63	2520.63	2634	2634	11	45	0	0	0	0	45
SZUA-126	SZU_DY125-26-DYYH-2012-TVG10_8.65	Dadabacteria	GTDB genome phylogeny	d__Bacteria;p__Candidatus Dadabacteria	Candidatus Dadabacteria bacterium SZUA-126 [Phylum]	3.65	81.79	5.09	14.29	#N/A	14	446	2302	446	0.877099	0.46726	0.0201169	2048275	21012	21012	4592.53	4592.54	5236	5236	11	35	0	0	0	0	35
SZUA-98	SZU_DY125-26-DYYH-2012-TVG10_5.147	CPR-Doudnabacteria	GTDB genome phylogeny	d__Bacteria;p__Candidatus Doudnabacteria	Candidatus Doudnabacteria bacterium SZUA-98 [Phylum]	5.29	52.28	5.15	57.14	#N/A	0	125	767	125	0.847515	0.370758	0.0186651	697020	17987	17987	5576.16	5576.16	7343	7343	11	39	0	0	0	1	40
SZUA-104	SZU_DY125-26-DYYH-2012-TVG10_6.134	CPR-Falkowbacteria	GTDB genome phylogeny	d__Bacteria;p__Candidatus Falkowbacteria	Candidatus Falkowbacteria bacterium SZUA-104 [Phylum]	4.07	59.22	0	0	#N/A	0	193	864	193	0.858098	0.385199	0.0221119	857684	20147	20147	4443.96	4443.96	5060	5060	11	36	0	0	1	1	38
SZUA-85	SZU_DY125-26-DYYH-2012-TVG10_4.172	CPR-Kaiserbacteria	GTDB genome phylogeny	d__Bacteria;p__Candidatus Kaiserbacteria	Candidatus Kaiserbacteria bacterium SZUA-85 [Phylum]	7.45	55.81	1.71	50	Bacteria;Parcubacteria;Candidatus Adlerbacteria;uncultured bacterium	0	62	604	62	0.873473	0.451818	0.0133852	543006	32759	32759	8758.16	8758.16	12300	12300	11	40	0	0	0	0	40
SZUA-114	SZU_DY125-26-DYYH-2012-TVG10_7.121	CPR-Kaiserbacteria	GTDB genome phylogeny	d__Bacteria;p__Candidatus Kaiserbacteria	Candidatus Kaiserbacteria bacterium SZUA-114 [Phylum]	4.5	52.66	0.09	100	#N/A	0	77	520	77	0.905874	0.424845	0.0136573	448272	18801	18801	5821.71	5821.71	8292	8292	11	13	0	0	2	4	19
SZUA-125	SZU_DY125-26-DYYH-2012-TVG10_8.110	CPR-Kaiserbacteria	GTDB genome phylogeny	d__Bacteria;p__Candidatus Kaiserbacteria	Candidatus Kaiserbacteria bacterium SZUA-125 [Phylum]	8.08	77.72	5.17	0	#N/A	0	76	632	76	0.895749	0.41237	0.0150884	570592	28839	28839	7507.79	7507.79	10201	10201	11	12	0	0	0	0	12
SZUA-124	SZU_DY125-26-DYYH-2012-TVG10_8.106	CPR-Magasanikbacteria	GTDB genome phylogeny	d__Bacteria;p__Candidatus Magasanikbacteria	Candidatus Magasanikbacteria bacterium SZUA-124 [Phylum]	5.2	70.22	1.12	0	Bacteria;Parcubacteria;Candidatus Magasanikbacteria;Candidatus Magasanikbacteria bacterium GW2011_GWA2_43_9	0	83	683	83	0.915274	0.356487	0.0141001	685135	22082	22082	8254.64	8254.64	10215	10215	11	34	0	0	0	0	34
SZUA-210	SZU_DY125-26-DYYH-2012-TVG13_5.90	CPR-Moranbacteria	GTDB genome phylogeny	d__Bacteria;p__Candidatus Moranbacteria	Candidatus Moranbacteria bacterium SZUA-210 [Phylum]	3.59	54.66	0	0	#N/A	0	175	812	175	0.867012	0.385467	0.0187682	735110	16333	16333	4200.63	4200.63	4662	4662	11	24	0	0	0	2	26
SZUA-121	SZU_DY125-26-DYYH-2012-TVG10_7.86	Omnitrophica	GTDB genome phylogeny	d__Bacteria;p__Candidatus Omnitrophica	Candidatus Omnitrophica bacterium SZUA-121 [Phylum]	3.25	75.46	2.2	0	#N/A	0	461	1801	461	0.908734	0.459815	0.0245296	1550957	14118	14118	3364.33	3364.33	3647	3647	11	15	0	0	0	0	15
SZUA-200	SZU_DY125-26-DYYH-2012-TVG13_4.84	Omnitrophica	GTDB genome phylogeny	d__Bacteria;p__Candidatus Omnitrophica	Candidatus Omnitrophica bacterium SZUA-200 [Phylum]	2.68	55.05	1.23	0	#N/A	0	287	930	287	0.900221	0.471538	0.0192117	742207	6715	6715	2586.09	2586.09	2653	2653	11	33	0	0	1	1	35
SZUA-164	SZU_DY125-26-DYYH-2012-TVG13_1.81	CPR-Peregrinibacteria	GTDB genome phylogeny	d__Bacteria;p__Candidatus Peregrinibacteria	Candidatus Peregrinibacteria bacterium SZUA-164 [Phylum]	3.95	53.19	2.07	0	Bacteria;Peregrinibacteria;uncultured bacterium	0	76	554	76	0.913927	0.416159	0.0126298	575259	26785	26785	7569.2	7569.2	8581	8581	11	31	0	1	0	1	33
SZUA-47	SZU_DY125-26-DYYH-2012-TVG10_2.120	CPR-Saccharibacteria	GTDB genome phylogeny	d__Bacteria;p__Candidatus Saccharibacteria	Candidatus Saccharibacteria bacterium SZUA-47 [Phylum]	11.86	59.12	0.09	0	Bacteria;Parcubacteria;Candidatus Nomurabacteria;uncultured bacterium	0	85	842	85	0.880056	0.381307	0.0118665	748264	37474	37474	8803.11	8803.11	13000	13000	11	16	0	0	0	1	17
SZUA-65	SZU_DY125-26-DYYH-2012-TVG10_3.141	CPR-Saccharibacteria	GTDB genome phylogeny	d__Bacteria;p__Candidatus Saccharibacteria	Candidatus Saccharibacteria bacterium SZUA-65 [Phylum]	3.44	56.44	5.45	0	#N/A	15	164	1029	164	0.890068	0.44989	0.0119338	863947	26778	26778	5267.97	5267.97	6143	6143	11	15	0	0	0	1	16
SZUA-46	SZU_DY125-26-DYYH-2012-TVG10_2.117	CPR-Uhrbacteria	GTDB genome phylogeny	d__Bacteria;p__Candidatus Uhrbacteria	Candidatus Uhrbacteria bacterium SZUA-46 [Phylum]	5.22	64.96	0.85	0	Bacteria;Parcubacteria;Candidatus Magasanikbacteria;uncultured bacterium	0	64	851	64	0.900067	0.461365	0.0157352	836933	61601	61601	13077.1	13077.1	23644	23644	11	11	0	0	0	0	11
SZUA-208	SZU_DY125-26-DYYH-2012-TVG13_5.80	CPR-Woesebacteria	GTDB genome phylogeny	d__Bacteria;p__Candidatus Woesebacteria	Candidatus Woesebacteria bacterium SZUA-208 [Phylum]	3.72	52.24	1.93	20	#N/A	0	184	1140	184	0.884834	0.397968	0.0159331	923309	18353	18353	5017.98	5017.98	6637	6637	11	10	0	0	0	0	10
SZUA-15	SZU_DY125-26-DYYH-2012-TVG10_10.144	CPR-Zambryskibacteria	GTDB genome phylogeny	d__Bacteria;p__Candidatus Zambryskibacteria	Candidatus Zambryskibacteria bacterium SZUA-15 [Phylum]	16.94	80.3	0	0	Bacteria;Parcubacteria;Candidatus Azambacteria;uncultured bacterium	0	52	820	52	0.880633	0.32659	0.0161806	736150	68580	68580	14156.7	14156.7	33327	33327	11	39	0	0	2	3	44
SZUA-160	SZU_DY125-26-DYYH-2012-TVG13_1.41	Chlamydiae	GTDB genome phylogeny	d__Bacteria;p__Chlamydiae	Chlamydiae bacterium SZUA-160 [Phylum]	6.31	87.5	0.9	0	#N/A	17	107	1646	107	0.909289	0.433665	0.0122122	1710270	64277	64277	15983.8	15983.8	22639	22639	11	26	0	0	0	0	26
SZUA-96	SZU_DY125-26-DYYH-2012-TVG10_5.131	Chlamydiae	GTDB genome phylogeny	d__Bacteria;p__Chlamydiae;c__Chlamydiia;o__Parachlamydiales;f__Simkaniaceae;g__Simkania	Simkania sp. SZUA-96 [Genus]	2.85	53.18	2.39	0	#N/A	0	324	1186	324	0.905428	0.46375	0.0236295	936976	8726	8726	2891.9	2891.9	3074	3074	11	9	0	0	0	0	9
SZUA-161	SZU_DY125-26-DYYH-2012-TVG13_1.43	Chloroflexi	GTDB genome phylogeny	d__Bacteria;p__Chloroflexi	Chloroflexi bacterium SZUA-161 [Phylum]	4.25	81.85	0	0	Bacteria;Chloroflexi;Dehalococcoidia;MSBL5;uncultured bacterium	0	286	1821	286	0.868166	0.540726	0.0200172	1697644	24309	24309	5935.82	5935.82	6959	6959	11	44	0	0	0	0	44
SZUA-185	SZU_DY125-26-DYYH-2012-TVG13_3.26	Chloroflexi	GTDB genome phylogeny	d__Bacteria;p__Chloroflexi	Chloroflexi bacterium SZUA-185 [Phylum]	7.57	94.47	3.96	50	#N/A	0	128	3497	128	0.901098	0.631447	0.012438	3530347	184947	184947	27580.8	27580.8	51096	51096	11	26	0	0	0	1	27
SZUA-13	SZU_DY125-26-DYYH-2012-TVG10_10.113	Cyanobacteria	GTDB genome phylogeny	d__Bacteria;p__Cyanobacteria;c__Melainabacteria;o__Gastranaerophilales	Gastranaerophilales bacterium SZUA-13 [Order]	5.45	54.55	2.56	40	Bacteria;Cyanobacteria;Melainabacteria;Gastranaerophilales;uncultured organism	0	276	1445	276	0.875271	0.356685	0.0173149	1297081	18349	18349	4699.57	4699.57	4960	4960	11	49	0	0	1	2	52
SZUA-105	SZU_DY125-26-DYYH-2012-TVG10_6.137	Firmicutes	GTDB genome phylogeny	d__Bacteria;p__Firmicutes	Firmicutes bacterium SZUA-105 [Phylum]	10.87	52.67	2.33	68.18	#N/A	0	259	950	259	0.890799	0.489191	0.0207858	781213	13368	13368	3016.27	3016.27	3238	3238	11	10	0	0	1	2	13
SZUA-50	SZU_DY125-26-DYYH-2012-TVG10_2.34	Gemmatimonadetes	GTDB genome phylogeny	d__Bacteria;p__Gemmatimonadetes	Gemmatimonadetes bacterium SZUA-50 [Phylum]	4.96	57.08	5.21	0	Bacteria;Gemmatimonadetes;PAUC43f marine benthic group;uncultured deep-sea bacterium	9	305	3208	305	0.907778	0.630221	0.0135632	3281945	82453	82453	10760.4	10760.5	19361	19361	11	43	0	0	0	0	43
SZUA-110	SZU_DY125-26-DYYH-2012-TVG10_6.51	Gemmatimonadetes	GTDB genome phylogeny	d__Bacteria;p__Gemmatimonadetes	Gemmatimonadetes bacterium SZUA-110 [Phylum]	3.19	76.86	2.63	0	#N/A	14	842	3538	842	0.911246	0.582267	0.0120224	3281369	23604	23604	3897.11	3897.11	4445	4445	11	7	0	0	0	0	7
SZUA-214	SZU_DY125-26-DYYH-2012-TVG13_6.29	Gemmatimonadetes	GTDB genome phylogeny	d__Bacteria;p__Gemmatimonadetes	Gemmatimonadetes bacterium SZUA-214 [Phylum]	5.39	79.49	7.34	73.33	Bacteria;Gemmatimonadetes;PAUC43f marine benthic group;uncultured bacterium	0	418	3041	418	0.903869	0.645697	0.0167272	2926962	90157	90157	7002.3	7002.3	11868	11868	11	22	0	0	0	1	23
SZUA-225	SZU_DY125-26-DYYH-2012-TVG13_8.21	Gemmatimonadetes	GTDB genome phylogeny	d__Bacteria;p__Gemmatimonadetes	Gemmatimonadetes bacterium SZUA-225 [Phylum]	10.17	87.91	1.47	50	Bacteria;Gemmatimonadetes;BD2-11 terrestrial group;uncultured deep-sea bacterium	0	595	2632	595	0.919242	0.639946	0.0159763	2366687	24760	24760	3977.63	3977.63	4632	4632	11	7	0	1	0	0	8
SZUA-22	SZU_DY125-26-DYYH-2012-TVG10_10.46	Ignavibacteriae	GTDB genome phylogeny	d__Bacteria;p__Ignavibacteriae;c__Ignavibacteria	Ignavibacteria bacterium SZUA-22 [Class]	7.65	66.24	2.79	40	Bacteria;Ignavibacteriae;Ignavibacteria;Ignavibacteriales;IheB3-7;uncultured sediment bacterium	0	577	3201	577	0.897342	0.359902	0.0188604	3238918	34246	34246	5613.38	5613.38	6426	6426	11	14	0	0	0	0	14
SZUA-4	SZU_DY125-26-DYYH-2012-TVG10_1.37	Nitrospirae	GTDB genome phylogeny	d__Bacteria;p__Nitrospirae	Nitrospirae bacterium SZUA-4 [Phylum]	6.85	77.61	1.36	50	#N/A	0	497	3498	497	0.841146	0.475612	0.0175287	3184435	39803	39803	6407.31	6407.31	7694	7694	11	1	0	0	0	0	1
SZUA-77	SZU_DY125-26-DYYH-2012-TVG10_3.86	Nitrospirae	GTDB genome phylogeny	d__Bacteria;p__Nitrospirae	Nitrospirae bacterium SZUA-77 [Phylum]	383.64	84.26	0	0	#N/A	21	342	2382	342	0.878715	0.460405	0.0237642	2057909	55258	55258	6017.27	6017.28	8168	8168	11	5	0	0	0	0	5
SZUA-93	SZU_DY125-26-DYYH-2012-TVG10_4.89	Nitrospirae	GTDB genome phylogeny	d__Bacteria;p__Nitrospirae	Nitrospirae bacterium SZUA-93 [Phylum]	2.96	76.53	5.67	7.69	#N/A	11	590	2181	590	0.885416	0.531288	0.0284099	1892211	22470	22470	3207.14	3207.14	3522	3522	11	37	0	1	0	1	39
SZUA-123	SZU_DY125-26-DYYH-2012-TVG10_7.95	Nitrospirae	GTDB genome phylogeny	d__Bacteria;p__Nitrospirae	Nitrospirae bacterium SZUA-123 [Phylum]	18.68	58.4	1.82	50	#N/A	0	316	1433	316	0.900751	0.467086	0.0205789	1184097	18373	18373	3747.14	3747.14	4300	4300	11	3	0	0	0	0	3
SZUA-175	SZU_DY125-26-DYYH-2012-TVG13_11.21	Nitrospirae	GTDB genome phylogeny	d__Bacteria;p__Nitrospirae	Nitrospirae bacterium SZUA-175 [Phylum]	3.35	73.72	6.9	16.67	#N/A	0	822	4170	822	0.84789	0.484827	0.0200662	3535326	34764	34764	4300.88	4300.88	4308	4308	11	4	0	0	0	1	5
SZUA-215	SZU_DY125-26-DYYH-2012-TVG13_6.33	Nitrospirae	GTDB genome phylogeny	d__Bacteria;p__Nitrospirae	Nitrospirae bacterium SZUA-215 [Phylum]	6.36	83.36	4.55	16.67	#N/A	0	416	2962	416	0.856563	0.484007	0.0172187	2656272	43166	43166	6385.27	6385.27	8387	8387	11	6	0	0	0	0	6
SZUA-224	SZU_DY125-26-DYYH-2012-TVG13_8.19	Nitrospirae	GTDB genome phylogeny	d__Bacteria;p__Nitrospirae	Nitrospirae bacterium SZUA-224 [Phylum]	10.28	89.69	0.43	0	#N/A	0	203	2435	203	0.87012	0.412659	0.0173803	2566082	54490	54490	12640.8	12640.8	18475	18475	11	9	0	0	0	0	9
SZUA-226	SZU_DY125-26-DYYH-2012-TVG13_8.29	Nitrospirae	GTDB genome phylogeny	d__Bacteria;p__Nitrospirae	Nitrospirae bacterium SZUA-226 [Phylum]	3.64	73.97	3.19	22.22	#N/A	0	480	2384	480	0.890525	0.503474	0.0254303	2106088	25404	25404	4387.68	4387.68	5175	5175	11	9	0	0	0	0	9
SZUA-19	SZU_DY125-26-DYYH-2012-TVG10_10.26_VB	Planctomycetes	GTDB genome phylogeny	d__Bacteria;p__Planctomycetes	Planctomycetes bacterium SZUA-19 [Phylum]	3.99	60.86	9.77	18.18	#N/A	0	506	3048	506	0.87235	0.570137	0.0127084	3246524	39287	39287	6416.06	6416.06	7580	7580	11	30	0	0	0	0	30
SZUA-167	SZU_DY125-26-DYYH-2012-TVG13_10.20	Planctomycetes	GTDB genome phylogeny	d__Bacteria;p__Planctomycetes	Planctomycetes bacterium SZUA-167 [Phylum]	6.77	62.96	8.59	7.69	Bacteria;Firmicutes;Clostridia;Halanaerobiales;ODP1230B8.23;uncultured bacterium	23	765	4433	765	0.84817	0.39057	0.0216808	3869024	58984	58984	5057.55	5057.55	5223	5223	11	9	0	0	0	0	9
SZUA-211	SZU_DY125-26-DYYH-2012-TVG13_6.20	Planctomycetes	GTDB genome phylogeny	d__Bacteria;p__Planctomycetes;c__Planctomycetia;o__Planctomycetales	Planctomycetales bacterium SZUA-211 [Order]	3.53	79.82	5.98	33.33	Bacteria;Gemmatimonadetes;Gemmatimonadetes;Gemmatimonadales;Gemmatimonadaceae;uncultured;uncultured bacterium	0	1592	4014	1592	0.865466	0.645778	0.0208322	4305106	16262	16262	2704.21	2704.21	2793	2793	11	12	0	0	0	0	12
SZUA-33	SZU_DY125-26-DYYH-2012-TVG10_11.15	Planctomycetes	GTDB genome phylogeny	d__Bacteria;p__Planctomycetes;c__Planctomycetia;o__Planctomycetales;f__Planctomycetaceae	Planctomycetaceae bacterium SZUA-33 [Family]	6.39	95.22	1.28	50	#N/A	0	440	4821	440	0.847476	0.578043	0.0127501	5988447	65185	65185	13610.1	13610.1	18704	18704	11	43	0	0	0	1	44
SZUA-42	SZU_DY125-26-DYYH-2012-TVG10_12.53	Planctomycetes	GTDB genome phylogeny	d__Bacteria;p__Planctomycetes;c__Planctomycetia;o__Planctomycetales;f__Planctomycetaceae	Planctomycetaceae bacterium SZUA-42 [Family]	6.21	88.44	0	0	Bacteria;Planctomycetes;Planctomycetacia;Planctomycetales;Planctomycetaceae;Pir4 lineage;uncultured bacterium	0	79	2290	79	0.852126	0.592538	0.0105378	2784871	191686	191686	35251.5	35251.5	66981	66981	11	31	0	0	0	1	32
SZUA-138	SZU_DY125-26-DYYH-2012-TVG10_9.17_VB	Planctomycetes	GTDB genome phylogeny	d__Bacteria;p__Planctomycetes;c__Planctomycetia;o__Planctomycetales;f__Planctomycetaceae	Planctomycetaceae bacterium SZUA-138 [Family]	2.98	53.39	9.91	21.74	#N/A	29	1119	3991	1119	0.874798	0.561416	0.017728	4278944	15129	15129	3823.9	3823.9	3705	3705	11	24	0	0	0	0	24
SZUA-169	SZU_DY125-26-DYYH-2012-TVG13_10.40	Deltaproteobacteria	Inferred from RP tree	d__Bacteria;p__Proteobacteria	Proteobacteria bacterium SZUA-169 [Phylum]	3.23	58.55	7.94	11.63	#N/A	0	512	2291	512	0.881928	0.409117	0.0241852	2085104	20936	20936	4072.47	4072.47	4012	4012	11	23	0	0	0	1	24
SZUA-178	SZU_DY125-26-DYYH-2012-TVG13_11.48	Deltaproteobacteria	Inferred from RP tree	d__Bacteria;p__Proteobacteria	Proteobacteria bacterium SZUA-178 [Phylum]	10.44	76.38	2.58	80	Bacteria;Proteobacteria;Deltaproteobacteria;SAR324 clade(Marine group B);uncultured bacterium	0	321	2010	321	0.860387	0.513588	0.01903	1879676	25771	25771	5855.69	5855.69	6534	6534	11	27	0	0	1	0	28
SZUA-204	SZU_DY125-26-DYYH-2012-TVG13_5.51	Deltaproteobacteria	Inferred from RP tree	d__Bacteria;p__Proteobacteria	Proteobacteria bacterium SZUA-204 [Phylum]	16.42	91.88	1.12	40	#N/A	0	276	2140	276	0.890618	0.539564	0.0195889	2086631	41151	41151	7560.26	7560.26	11179	11179	11	6	0	0	0	1	7
SZUA-205	SZU_DY125-26-DYYH-2012-TVG13_5.57	Deltaproteobacteria	Inferred from RP tree	d__Bacteria;p__Proteobacteria	Proteobacteria bacterium SZUA-205 [Phylum]	5.54	65.14	4.68	83.33	#N/A	0	492	2086	492	0.867422	0.51615	0.0225091	1898180	18029	18029	3858.09	3858.09	4392	4392	11	10	0	0	0	0	10
SZUA-147	SZU_DY125-26-DYYH-2012-TVG10_9.47	Alphaproteobacteria	GTDB genome phylogeny	d__Bacteria;p__Proteobacteria;c__Alphaproteobacteria	Alphaproteobacteria bacterium SZUA-147 [Class]	6.62	68.12	3.07	12.5	Bacteria;Proteobacteria;Alphaproteobacteria;Rhodospirillales;Rhodospirillaceae;uncultured;uncultured bacterium	0	244	3143	244	0.906294	0.61143	0.0145044	3066266	76543	76543	12566.7	12566.7	16305	16305	11	28	0	0	0	1	29
SZUA-8	SZU_DY125-26-DYYH-2012-TVG10_1.72	Alphaproteobacteria	GTDB genome phylogeny	d__Bacteria;p__Proteobacteria;c__Alphaproteobacteria;o__Rhizobiales	Rhizobiales bacterium SZUA-8 [Order]	22.01	61.77	0	0	#N/A	14	372	2201	372	0.898782	0.579223	0.0247932	1949716	25087	25087	5241.16	5241.17	5654	5654	11	9	0	0	0	0	9
SZUA-27	SZU_DY125-26-DYYH-2012-TVG10_10.92	Alphaproteobacteria	GTDB genome phylogeny	d__Bacteria;p__Proteobacteria;c__Alphaproteobacteria;o__Rhizobiales	Rhizobiales bacterium SZUA-27 [Order]	5.34	57.79	2.65	44.44	#N/A	0	187	1994	187	0.906592	0.585747	0.0181971	1918397	47997	47997	10258.8	10258.8	14858	14858	11	18	0	0	0	0	18
SZUA-89	SZU_DY125-26-DYYH-2012-TVG10_4.67	Alphaproteobacteria	GTDB genome phylogeny	d__Bacteria;p__Proteobacteria;c__Alphaproteobacteria;o__Rhizobiales	Rhizobiales bacterium SZUA-89 [Order]	3.19	51.45	6.97	4.26	Bacteria;Proteobacteria;Alphaproteobacteria;Rhizobiales;OCS116 clade;uncultured bacterium	0	702	2793	702	0.865987	0.597983	0.0170512	2313409	18452	18452	3295.45	3295.45	3591	3591	11	8	0	1	0	0	9
SZUA-148	SZU_DY125-26-DYYH-2012-TVG10_9.50	Alphaproteobacteria	GTDB genome phylogeny	d__Bacteria;p__Proteobacteria;c__Alphaproteobacteria;o__Rhizobiales	Rhizobiales bacterium SZUA-148 [Order]	9.37	94	2.51	11.11	Bacteria;Proteobacteria;Alphaproteobacteria;Rhodospirillales;Rhodospirillaceae;uncultured;uncultured alpha proteobacterium	17	194	2968	194	0.894279	0.59978	0.0220381	2959736	82698	82698	15256.4	15256.4	22790	22790	11	44	0	0	0	1	45
SZUA-100	SZU_DY125-26-DYYH-2012-TVG10_5.71	Alphaproteobacteria	GTDB genome phylogeny	d__Bacteria;p__Proteobacteria;c__Alphaproteobacteria;o__Rhizobiales;f__Aurantimonadaceae	Aurantimonadaceae bacterium SZUA-100 [Family]	16.36	77.13	3.25	13.33	Bacteria;Proteobacteria;Alphaproteobacteria;Rhizobiales;Phyllobacteriaceae;Pseudahrensia;uncultured bacterium	7	645	3293	645	0.896278	0.507958	0.0186662	2773992	38857	38857	4300.75	4300.76	5081	5081	11	11	0	0	0	1	12
SZUA-25	SZU_DY125-26-DYYH-2012-TVG10_10.84_VB	Alphaproteobacteria	GTDB genome phylogeny	d__Bacteria;p__Proteobacteria;c__Alphaproteobacteria;o__Rhizobiales;f__Hyphomicrobiaceae;g__Devosia	Devosia sp. SZUA-25 [Genus]	5.15	62.81	8.28	44.44	#N/A	0	327	1969	327	0.89988	0.560708	0.0142362	1821865	17148	17148	5571.45	5571.45	6124	6124	11	28	0	0	1	0	29
SZUA-151	SZU_DY125-26-DYYH-2012-TVG10_9.63	Alphaproteobacteria	GTDB genome phylogeny	d__Bacteria;p__Proteobacteria;c__Alphaproteobacteria;o__Rhodobacterales	Rhodobacterales bacterium SZUA-151 [Order]	6.17	94.99	1.68	63.64	#N/A	0	146	2777	146	0.913455	0.511447	0.0137599	2614238	119493	119493	17905.7	17905.7	28902	28902	11	16	0	0	0	0	16
SZUA-39	SZU_DY125-26-DYYH-2012-TVG10_11.93	Alphaproteobacteria	GTDB genome phylogeny	d__Bacteria;p__Proteobacteria;c__Alphaproteobacteria;o__Rhodobacterales;f__Hyphomonadaceae;g__Hellea;s__Hellea balneolensis	Hellea balneolensis SZUA-39 [Species]	4.8	80.03	4.57	26.09	#N/A	3	311	1876	311	0.930297	0.510253	0.0175507	1670048	22269	22269	5369.92	5369.93	5899	5899	11	27	0	0	0	0	27
SZUA-11	SZU_DY125-26-DYYH-2012-TVG10_10.103	Alphaproteobacteria	GTDB genome phylogeny	d__Bacteria;p__Proteobacteria;c__Alphaproteobacteria;o__Rhodobacterales;f__Rhodobacteraceae;g__Ahrensia	Ahrensia sp. SZUA-11 [Genus]	10.39	54.33	0.6	50	#N/A	0	255	1765	255	0.90165	0.50036	0.0184108	1544429	36648	36648	6056.58	6056.58	6952	6952	11	23	0	0	0	0	23
SZUA-111	SZU_DY125-26-DYYH-2012-TVG10_6.54	Alphaproteobacteria	GTDB genome phylogeny	d__Bacteria;p__Proteobacteria;c__Alphaproteobacteria;o__Rhodospirillales	Rhodospirillales bacterium SZUA-111 [Order]	11.02	84.3	7.03	29.17	Bacteria;Proteobacteria;Alphaproteobacteria;Rhodospirillales;Rhodospirillaceae;uncultured;uncultured sediment bacterium	0	563	3624	563	0.906893	0.618401	0.0236215	3144269	37456	37456	5584.85	5584.85	7453	7453	11	36	0	0	1	1	38
SZUA-216	SZU_DY125-26-DYYH-2012-TVG13_6.37	Alphaproteobacteria	GTDB genome phylogeny	d__Bacteria;p__Proteobacteria;c__Alphaproteobacteria;o__Rhodospirillales	Rhodospirillales bacterium SZUA-216 [Order]	3.06	60.12	4.38	25	#N/A	0	788	2979	788	0.896964	0.622578	0.0240756	2550044	22697	22697	3236.1	3236.1	3594	3594	11	16	0	0	0	0	16
SZUA-177	SZU_DY125-26-DYYH-2012-TVG13_11.43	Betaproteobacteria	GTDB genome phylogeny	d__Bacteria;p__Proteobacteria;c__Betaproteobacteria;o__Nitrosomonadales;f__Nitrosomonadaceae;g__Nitrosospira	Nitrosospira sp. SZUA-177 [Genus]	5.87	89.78	1.39	27.27	Bacteria;Proteobacteria;Betaproteobacteria;Nitrosomonadales;Nitrosomonadaceae;Nitrosomonas;uncultured sediment bacterium	0	239	2249	239	0.865509	0.431264	0.014951	2042535	63927	63927	8546.17	8546.17	11858	11858	11	17	0	0	0	0	17
SZUA-108	SZU_DY125-26-DYYH-2012-TVG10_6.28	Deltaproteobacteria	GTDB genome phylogeny	d__Bacteria;p__Proteobacteria;c__Deltaproteobacteria;o__Myxococcales	Myxococcales bacterium SZUA-108 [Order]	2.85	69.71	9.41	5	Bacteria;Proteobacteria;Deltaproteobacteria;Myxococcales;Sandaracinaceae;uncultured;uncultured bacterium	71	1774	5778	1774	0.919894	0.678639	0.023885	5125042	28179	28179	2888.97	2888.98	3066	3066	11	29	0	0	0	0	29
SZUA-21	SZU_DY125-26-DYYH-2012-TVG10_10.32	Gammaproteobacteria	GTDB genome phylogeny	d__Bacteria;p__Proteobacteria;c__Gammaproteobacteria	Gammaproteobacteria bacterium SZUA-21 [Class]	10.33	88.03	4.17	14.29	Bacteria;Proteobacteria;Gammaproteobacteria;Legionellales;Coxiellaceae;Coxiella;uncultured organism	0	274	3915	274	0.847598	0.41853	0.0217507	3887533	76073	76073	14188.1	14188.1	23010	23010	11	19	0	0	0	0	19
SZUA-24	SZU_DY125-26-DYYH-2012-TVG10_10.73	Gammaproteobacteria	GTDB genome phylogeny	d__Bacteria;p__Proteobacteria;c__Gammaproteobacteria	Gammaproteobacteria bacterium SZUA-24 [Class]	3.9	70.22	3.05	0	#N/A	6	331	2730	331	0.889629	0.449903	0.0202142	2603145	40957	40957	7864.47	7864.49	10053	10053	11	25	0	1	1	0	27
SZUA-37	SZU_DY125-26-DYYH-2012-TVG10_11.45_VB	Gammaproteobacteria	GTDB genome phylogeny	d__Bacteria;p__Proteobacteria;c__Gammaproteobacteria	Gammaproteobacteria bacterium SZUA-37 [Class]	4.45	63.79	1.72	0	Bacteria;Proteobacteria;Gammaproteobacteria;Gammaproteobacteria Incertae Sedis;Unknown Family;Thiohalophilus;uncultured gamma proteobacterium	0	290	3099	290	0.896102	0.424145	0.015934	2982273	45848	45848	10283.7	10283.7	13713	13713	11	5	0	0	0	0	5
SZUA-41	SZU_DY125-26-DYYH-2012-TVG10_12.31	Gammaproteobacteria	GTDB genome phylogeny	d__Bacteria;p__Proteobacteria;c__Gammaproteobacteria	Gammaproteobacteria bacterium SZUA-41 [Class]	6.41	88.84	4.02	4.17	Bacteria;Proteobacteria;Proteobacteria Incertae Sedis;Unknown Order;Unknown Family;Candidatus Thiobios;Gammaproteobacteria bacterium SG8_11	0	383	3348	383	0.804125	0.387148	0.0176066	3545694	40406	40406	9257.69	9257.69	13093	13093	11	22	0	0	0	1	23
SZUA-60	SZU_DY125-26-DYYH-2012-TVG10_3.102	Gammaproteobacteria	GTDB genome phylogeny	d__Bacteria;p__Proteobacteria;c__Gammaproteobacteria	Gammaproteobacteria bacterium SZUA-60 [Class]	370.09	81.06	2.29	60	#N/A	334	322	1933	322	0.890681	0.471862	0.0217383	1682070	33680	33680	5223.8	5223.82	6784	6784	11	20	0	0	0	0	20
SZUA-75	SZU_DY125-26-DYYH-2012-TVG10_3.66	Gammaproteobacteria	GTDB genome phylogeny	d__Bacteria;p__Proteobacteria;c__Gammaproteobacteria	Gammaproteobacteria bacterium SZUA-75 [Class]	3.71	89.26	4.5	23.08	#N/A	0	519	2996	519	0.908616	0.502953	0.0161244	2735255	36986	36986	5270.24	5270.24	6924	6924	11	19	0	0	0	0	19
SZUA-91	SZU_DY125-26-DYYH-2012-TVG10_4.83	Gammaproteobacteria	GTDB genome phylogeny	d__Bacteria;p__Proteobacteria;c__Gammaproteobacteria	Gammaproteobacteria bacterium SZUA-91 [Class]	26.04	59.68	1.55	45.45	#N/A	80	536	2557	536	0.921637	0.549153	0.0236678	1996712	20339	20339	3725.19	3725.21	4141	4141	11	25	0	0	0	2	27
SZUA-101	SZU_DY125-26-DYYH-2012-TVG10_5.76	Gammaproteobacteria	GTDB genome phylogeny	d__Bacteria;p__Proteobacteria;c__Gammaproteobacteria	Gammaproteobacteria bacterium SZUA-101 [Class]	2.91	56.3	1.1	28.57	#N/A	14	826	3109	826	0.936191	0.563167	0.0177769	2585454	12612	12612	3130.09	3130.09	3348	3348	11	22	0	0	0	0	22
SZUA-116	SZU_DY125-26-DYYH-2012-TVG10_7.56	Gammaproteobacteria	GTDB genome phylogeny	d__Bacteria;p__Proteobacteria;c__Gammaproteobacteria	Gammaproteobacteria bacterium SZUA-116 [Class]	7.97	79.82	2.5	36.36	Bacteria;Proteobacteria;Gammaproteobacteria;Thiotrichales;Thiotrichaceae;uncultured;uncultured sediment bacterium	0	252	2370	252	0.866653	0.459364	0.0165146	2297233	41431	41431	9116	9116	14985	14985	11	31	0	0	0	0	31
SZUA-118	SZU_DY125-26-DYYH-2012-TVG10_7.73	Gammaproteobacteria	GTDB genome phylogeny	d__Bacteria;p__Proteobacteria;c__Gammaproteobacteria	Gammaproteobacteria bacterium SZUA-118 [Class]	3.27	72.7	5.6	69.23	Bacteria;Proteobacteria;Gammaproteobacteria;Acidithiobacillales;RCP1-48;uncultured bacterium	0	626	2213	626	0.876223	0.673392	0.025319	1879173	11692	11692	3001.87	3001.87	3296	3296	11	50	0	0	1	4	55
SZUA-128	SZU_DY125-26-DYYH-2012-TVG10_8.72	Gammaproteobacteria	GTDB genome phylogeny	d__Bacteria;p__Proteobacteria;c__Gammaproteobacteria	Gammaproteobacteria bacterium SZUA-128 [Class]	5.88	69.36	0.37	50	#N/A	5	269	1927	269	0.87365	0.473133	0.0209249	1821082	35547	35547	6769.8	6769.82	9945	9945	11	35	0	0	1	1	37
SZUA-140	SZU_DY125-26-DYYH-2012-TVG10_9.21_VB	Gammaproteobacteria	GTDB genome phylogeny	d__Bacteria;p__Proteobacteria;c__Gammaproteobacteria	Gammaproteobacteria bacterium SZUA-140 [Class]	4.94	76.48	2.03	21.43	Bacteria;Proteobacteria;Gammaproteobacteria;Chromatiales;Ectothiorhodospiraceae;Thioalkalispira;uncultured bacterium	0	241	2962	241	0.891101	0.480126	0.0221056	2898131	69937	69937	12025.4	12025.4	19039	19039	11	11	0	0	0	0	11
SZUA-142	SZU_DY125-26-DYYH-2012-TVG10_9.30	Gammaproteobacteria	GTDB genome phylogeny	d__Bacteria;p__Proteobacteria;c__Gammaproteobacteria	Gammaproteobacteria bacterium SZUA-142 [Class]	4.58	89.21	4.23	6.67	Bacteria;Proteobacteria;Gammaproteobacteria;KI89A clade;uncultured bacterium	15	534	4401	534	0.911534	0.494301	0.0123343	4050521	48112	48112	7585.24	7585.25	9785	9785	11	15	0	0	0	2	17
SZUA-146	SZU_DY125-26-DYYH-2012-TVG10_9.46	Gammaproteobacteria	GTDB genome phylogeny	d__Bacteria;p__Proteobacteria;c__Gammaproteobacteria	Gammaproteobacteria bacterium SZUA-146 [Class]	3.85	80.89	2.46	10	Bacteria;Proteobacteria;Gammaproteobacteria;Xanthomonadales;JTB255 marine benthic group;uncultured bacterium	15	452	3044	452	0.876387	0.517343	0.014359	3083539	23345	23345	6821.98	6821.99	8285	8285	11	12	0	0	0	0	12
SZUA-152	SZU_DY125-26-DYYH-2012-TVG10_9.75	Gammaproteobacteria	GTDB genome phylogeny	d__Bacteria;p__Proteobacteria;c__Gammaproteobacteria	Gammaproteobacteria bacterium SZUA-152 [Class]	18.49	70.96	2.02	10	#N/A	20	392	2295	392	0.859707	0.487535	0.0247592	2211119	23035	23035	5640.61	5640.61	6332	6332	11	38	0	0	0	0	38
SZUA-165	SZU_DY125-26-DYYH-2012-TVG13_10.14_VB	Gammaproteobacteria	GTDB genome phylogeny	d__Bacteria;p__Proteobacteria;c__Gammaproteobacteria	Gammaproteobacteria bacterium SZUA-165 [Class]	6.53	94.28	9.55	1.61	Bacteria;Proteobacteria;Gammaproteobacteria;Thiotrichales;Thiotrichaceae;Thiothrix;uncultured Chromatiales bacterium	0	226	3543	226	0.886415	0.463711	0.0132221	3479033	141501	141501	15394	15394	31009	31009	11	12	0	0	0	0	12
SZUA-176	SZU_DY125-26-DYYH-2012-TVG13_11.32	Gammaproteobacteria	GTDB genome phylogeny	d__Bacteria;p__Proteobacteria;c__Gammaproteobacteria	Gammaproteobacteria bacterium SZUA-176 [Class]	3.13	54.06	4.96	0	#N/A	0	559	2490	559	0.871831	0.448264	0.020412	2230988	15319	15319	3991.03	3991.03	3982	3982	11	44	0	0	1	1	46
SZUA-183	SZU_DY125-26-DYYH-2012-TVG13_2.43	Gammaproteobacteria	GTDB genome phylogeny	d__Bacteria;p__Proteobacteria;c__Gammaproteobacteria	Gammaproteobacteria bacterium SZUA-183 [Class]	19.08	56.12	6.14	79.59	#N/A	0	334	1963	334	0.912884	0.566041	0.0180116	1711881	27953	27953	5125.39	5125.39	5547	5547	11	26	0	0	0	0	26
SZUA-186	SZU_DY125-26-DYYH-2012-TVG13_3.52	Gammaproteobacteria	GTDB genome phylogeny	d__Bacteria;p__Proteobacteria;c__Gammaproteobacteria	Gammaproteobacteria bacterium SZUA-186 [Class]	10.46	76.87	1.59	0	#N/A	0	220	2002	220	0.890599	0.584715	0.0151096	1916113	49154	49154	8709.6	8709.6	14345	14345	11	19	0	0	0	3	22
SZUA-187	SZU_DY125-26-DYYH-2012-TVG13_3.61	Gammaproteobacteria	GTDB genome phylogeny	d__Bacteria;p__Proteobacteria;c__Gammaproteobacteria	Gammaproteobacteria bacterium SZUA-187 [Class]	3.21	69.94	5.08	0	#N/A	0	510	2013	510	0.899248	0.419962	0.0181357	1714118	17098	17098	3361.02	3361.02	3917	3917	11	37	0	0	0	0	37
SZUA-192	SZU_DY125-26-DYYH-2012-TVG13_4.37	Gammaproteobacteria	GTDB genome phylogeny	d__Bacteria;p__Proteobacteria;c__Gammaproteobacteria	Gammaproteobacteria bacterium SZUA-192 [Class]	16.89	65.41	8.25	25	Bacteria;Proteobacteria;Gammaproteobacteria;uncultured;uncultured sediment bacterium	0	858	3216	858	0.911906	0.629719	0.0257739	2560633	25751	25751	2984.42	2984.42	3148	3148	11	23	0	0	1	1	25
SZUA-193	SZU_DY125-26-DYYH-2012-TVG13_4.42	Gammaproteobacteria	GTDB genome phylogeny	d__Bacteria;p__Proteobacteria;c__Gammaproteobacteria	Gammaproteobacteria bacterium SZUA-193 [Class]	6.99	61.06	4.58	20	#N/A	0	641	2751	641	0.867278	0.372953	0.0203212	2323503	37051	37051	3624.81	3624.81	4138	4138	11	9	0	0	0	0	9
SZUA-194	SZU_DY125-26-DYYH-2012-TVG13_4.45	Gammaproteobacteria	GTDB genome phylogeny	d__Bacteria;p__Proteobacteria;c__Gammaproteobacteria	Gammaproteobacteria bacterium SZUA-194 [Class]	13.23	78.95	3.17	61.11	#N/A	7	616	2594	616	0.902307	0.522163	0.024135	2102945	17454	17454	3413.86	3413.87	3715	3715	11	13	0	0	0	2	15
SZUA-228	SZU_DY125-26-DYYH-2012-TVG13_9.21	Gammaproteobacteria	GTDB genome phylogeny	d__Bacteria;p__Proteobacteria;c__Gammaproteobacteria	Gammaproteobacteria bacterium SZUA-228 [Class]	3.56	74.54	3.74	8.33	Bacteria;Proteobacteria;Gammaproteobacteria;KI89A clade;uncultured deep-sea bacterium	0	628	3677	628	0.918239	0.579063	0.0164918	3393068	28054	28054	5402.97	5402.97	5926	5926	11	10	0	0	0	1	11
SZUA-229	SZU_DY125-26-DYYH-2012-TVG13_9.24	Gammaproteobacteria	GTDB genome phylogeny	d__Bacteria;p__Proteobacteria;c__Gammaproteobacteria	Gammaproteobacteria bacterium SZUA-229 [Class]	5.48	85.81	6.2	13.33	#N/A	0	283	2901	283	0.856094	0.427137	0.0206619	3092665	50424	50424	10928.1	10928.1	15962	15962	11	16	0	0	0	0	16
SZUA-231	SZU_DY125-26-DYYH-2012-TVG13_9.40	Gammaproteobacteria	GTDB genome phylogeny	d__Bacteria;p__Proteobacteria;c__Gammaproteobacteria	Gammaproteobacteria bacterium SZUA-231 [Class]	10.63	75.77	9.17	12.28	Bacteria;Proteobacteria;Gammaproteobacteria;Thiotrichales;Piscirickettsiaceae;endosymbionts;uncultured bacterium	0	284	2181	284	0.900639	0.523652	0.0161454	2050714	39582	39582	7220.82	7220.82	9104	9104	11	11	0	0	0	1	12
SZUA-235	SZU_DY125-26-DYYH-2012-TVG13_9.75	Gammaproteobacteria	GTDB genome phylogeny	d__Bacteria;p__Proteobacteria;c__Gammaproteobacteria	Gammaproteobacteria bacterium SZUA-235 [Class]	7.37	53.21	1.72	0	#N/A	0	133	988	133	0.889622	0.48114	0.0122183	973585	71674	71674	7320.19	7320.19	8995	8995	11	12	0	0	0	0	12
SZUA-150	SZU_DY125-26-DYYH-2012-TVG10_9.62	Gammaproteobacteria	GTDB genome phylogeny	d__Bacteria;p__Proteobacteria;c__Gammaproteobacteria;o__Acidiferrobacterales;f__Acidiferrobacteraceae	Acidiferrobacteraceae bacterium SZUA-150 [Family]	8.77	93.29	2.12	28.57	Bacteria;Proteobacteria;Gammaproteobacteria;Acidiferrobacterales;Acidiferrobacteraceae;uncultured;uncultured bacterium	0	116	2617	116	0.883043	0.458411	0.0183249	2656963	116073	116073	22904.9	22904.9	35193	35193	11	27	0	0	0	0	27
SZUA-71	SZU_DY125-26-DYYH-2012-TVG10_3.27	Gammaproteobacteria	GTDB genome phylogeny	d__Bacteria;p__Proteobacteria;c__Gammaproteobacteria;o__Alteromonadales;f__Alteromonadaceae;g__Paraglaciecola;s__Paraglaciecola arctica	Paraglaciecola arctica SZUA-71 [Species]	10.6	89.55	4.81	31.03	#N/A	0	689	3974	689	0.868958	0.410702	0.0169853	3675592	50499	50499	5334.68	5334.68	6927	6927	11	44	0	0	0	1	45
SZUA-122	SZU_DY125-26-DYYH-2012-TVG10_7.88	Gammaproteobacteria	GTDB genome phylogeny	d__Bacteria;p__Proteobacteria;c__Gammaproteobacteria;o__Chromatiales	Chromatiales bacterium SZUA-122 [Order]	3.07	62.88	3.46	21.43	#N/A	0	367	1455	367	0.898374	0.510169	0.0215199	1278234	12292	12292	3482.93	3482.93	3860	3860	11	23	0	0	0	0	23
SZUA-76	SZU_DY125-26-DYYH-2012-TVG10_3.68	Gammaproteobacteria	GTDB genome phylogeny	d__Bacteria;p__Proteobacteria;c__Gammaproteobacteria;o__Chromatiales;f__Chromatiaceae	Chromatiaceae bacterium SZUA-76 [Family]	128.14	86.72	0.22	100	#N/A	2	257	2732	257	0.872064	0.476498	0.026924	2659612	72789	72789	10348.7	10348.7	17758	17758	11	7	0	0	0	0	7
SZUA-92	SZU_DY125-26-DYYH-2012-TVG10_4.87_VB	Gammaproteobacteria	GTDB genome phylogeny	d__Bacteria;p__Proteobacteria;c__Gammaproteobacteria;o__Chromatiales;f__Woeseiaceae;g__Woeseia	Woeseia sp. SZUA-92 [Genus]	7.26	65.58	6.22	13.79	#N/A	0	288	1853	288	0.910685	0.575751	0.016514	1783450	39919	39919	6192.53	6192.53	8442	8442	11	4	0	0	0	1	5
SZUA-117	SZU_DY125-26-DYYH-2012-TVG10_7.58	Gammaproteobacteria	GTDB genome phylogeny	d__Bacteria;p__Proteobacteria;c__Gammaproteobacteria;o__Chromatiales;f__Woeseiaceae;g__Woeseia	Woeseia sp. SZUA-117 [Genus]	20.76	70.63	3.01	62.5	#N/A	21	565	3042	565	0.90967	0.541168	0.0149452	2582130	25847	25847	4570.13	4570.14	5336	5336	11	8	0	0	0	0	8
SZUA-36	SZU_DY125-26-DYYH-2012-TVG10_11.41	Gammaproteobacteria	GTDB genome phylogeny	d__Bacteria;p__Proteobacteria;c__Gammaproteobacteria;o__Oceanospirillales	Oceanospirillales bacterium SZUA-36 [Order]	5.22	92.68	8.23	35.29	Bacteria;Proteobacteria;Gammaproteobacteria;Gammaproteobacteria Incertae Sedis;Unknown Family;uncultured;uncultured bacterium	0	225	3076	225	0.923622	0.543193	0.0187188	3194437	81981	81981	14197.5	14197.5	25488	25488	11	19	0	0	0	0	19
SZUA-38	SZU_DY125-26-DYYH-2012-TVG10_11.54	Gammaproteobacteria	GTDB genome phylogeny	d__Bacteria;p__Proteobacteria;c__Gammaproteobacteria;o__Oceanospirillales	Oceanospirillales bacterium SZUA-38 [Order]	4.54	92.27	2.47	10	Bacteria;Proteobacteria;Gammaproteobacteria;Gammaproteobacteria Incertae Sedis;Unknown Family;uncultured;uncultured bacterium	0	232	2723	232	0.895627	0.553723	0.016733	2888411	77055	77055	12450	12450	18053	18053	11	6	0	0	0	0	6
SZUA-51	SZU_DY125-26-DYYH-2012-TVG10_2.47	Gammaproteobacteria	GTDB genome phylogeny	d__Bacteria;p__Proteobacteria;c__Gammaproteobacteria;o__Oceanospirillales	Oceanospirillales bacterium SZUA-51 [Order]	14.46	57.75	1.29	20	Bacteria;Proteobacteria;Gammaproteobacteria;Gammaproteobacteria Incertae Sedis;Unknown Family;uncultured;uncultured bacterium	0	317	2349	317	0.870797	0.459203	0.021151	2178388	40406	40406	6871.89	6871.89	8345	8345	11	38	0	1	1	2	42
SZUA-5	SZU_DY125-26-DYYH-2012-TVG10_1.38	Gammaproteobacteria	GTDB genome phylogeny	d__Bacteria;p__Proteobacteria;c__Gammaproteobacteria;o__Xanthomonadales;f__Rhodanobacteraceae	Rhodanobacteraceae bacterium SZUA-5 [Family]	3.66	77.9	2.67	18.18	Bacteria;Proteobacteria;Gammaproteobacteria;Xanthomonadales;Xanthomonadaceae;uncultured;uncultured bacterium	0	606	2930	606	0.885921	0.598333	0.0161853	3078787	17002	17002	5080.51	5080.51	5582	5582	11	15	0	2	0	1	18
SZUA-23	SZU_DY125-26-DYYH-2012-TVG10_10.68	Gammaproteobacteria	GTDB genome phylogeny	d__Bacteria;p__Proteobacteria;c__Gammaproteobacteria;o__Xanthomonadales;f__Rhodanobacteraceae;g__Mizugakiibacter	Mizugakiibacter sp. SZUA-23 [Genus]	6.4	93.89	2.58	21.43	#N/A	0	172	2542	172	0.881013	0.564348	0.0198901	2664594	103860	103860	15491.8	15491.8	27119	27119	11	26	0	0	1	0	27
SZUA-26	SZU_DY125-26-DYYH-2012-TVG10_10.85	Zetaproteobacteria	GTDB genome phylogeny	d__Bacteria;p__Proteobacteria;c__Zetaproteobacteria	Zetaproteobacteria bacterium SZUA-26 [Class]	5.39	97.62	0.84	0	#N/A	0	157	2110	157	0.9073	0.509941	0.0151795	2019487	44279	44279	12863	12863	17687	17687	11	9	0	0	0	0	9
SZUA-181	SZU_DY125-26-DYYH-2012-TVG13_2.36	Zetaproteobacteria	GTDB genome phylogeny	d__Bacteria;p__Proteobacteria;c__Zetaproteobacteria	Zetaproteobacteria bacterium SZUA-181 [Class]	6.09	96.22	0.84	0	#N/A	0	100	2016	100	0.907733	0.552912	0.0157634	1877707	94077	94077	18777.1	18777.1	24713	24713	11	4	0	0	0	0	4
SZUA-6	SZU_DY125-26-DYYH-2012-TVG10_1.40	Spirochaetes	GTDB genome phylogeny	d__Bacteria;p__Spirochaetes;c__Spirochaetia;o__Spirochaetales	Spirochaetales bacterium SZUA-6 [Order]	9.74	82	2.4	33.33	#N/A	0	416	3044	416	0.918787	0.414439	0.0208807	2982119	31087	31087	7168.56	7168.56	9253	9253	11	30	0	0	0	0	30
SZUA-127	SZU_DY125-26-DYYH-2012-TVG10_8.67	Verrucomicrobia	GTDB genome phylogeny	d__Bacteria;p__Verrucomicrobia;c__Kiritimatiellae;o__Kiritimatiellales	Kiritimatiellales bacterium SZUA-127 [Order]	4.56	92.4	1.72	25	Bacteria;Verrucomicrobia;R76-B128;uncultured bacterium	0	143	1879	143	0.899871	0.525686	0.0169151	1903917	74968	74968	13314.1	13314.1	23510	23510	11	21	0	0	0	1	22
SZUA-55	SZU_DY125-26-DYYH-2012-TVG10_2.75	Verrucomicrobia	GTDB genome phylogeny	d__Bacteria;p__Verrucomicrobia;c__Verrucomicrobiae;o__Verrucomicrobiales	Verrucomicrobiales bacterium SZUA-55 [Order]	5.67	58.68	0.57	100	Bacteria;Verrucomicrobia;Verrucomicrobiae;Verrucomicrobiales;DEV007;uncultured Verrucomicrobiales bacterium	0	376	1903	376	0.888619	0.601025	0.0187381	1823127	18506	18506	4848.74	4848.74	5022	5022	11	24	0	0	0	0	24
SZUA-59	SZU_DY125-26-DYYH-2012-TVG10_3.101	Verrucomicrobia	GTDB genome phylogeny	d__Bacteria;p__Verrucomicrobia;c__Verrucomicrobiae;o__Verrucomicrobiales	Verrucomicrobiales bacterium SZUA-59 [Order]	2.87	58.79	2.38	50	#N/A	1	538	1898	538	0.896563	0.501452	0.0186012	1695588	11768	11768	3151.65	3151.65	3276	3276	11	7	0	0	0	0	7
