## Supplementary material for "Genome and community-level interaction insights on wide carbon utilizing and element cycling function of Hydrothermarchaeota from hydrothermal sediment": Table S3.Genomic overview of other bins from this study.xlsx

### Sheet: Sheet1
Table S3 | Genomic overview of other archaeal MAGs from this study and hydrothermarchaeotal MAGs from NCBI-SRA deposits (besides those listed in Table 1)
a) MAGs from this study
metagenome resolved bins	Thaumarchaeota SZUA-239 (TVG13)	Thaumarchaeota SZUA-238 (TVG13)	Pacearchaeota SZUA-159 (TVG10)
Copies of individual markers
0	37	63	85
1	98	63	53
2	10	19	11
3	0	0	0
4	0	0	0
5+	0	0	0
Completeness (%)	78.17	54.05	33.33
Contamination (%)	7.44	7.8	4.03
Strain heterogeneity (%)	10	52.63	0
Bin size (bp)	1202703	720312	626481
N50 (bp)	7032	3784	3765
Mean scaffold length (bp)	6330.02	3831.45	3773.98
GC (%)	33.0358	32.2503	30.7915
GC standard deviation (%)	1.47434	2.01137	2.64432
Coding density (%)	90.5898	91.143	87.9676
b) MAGs from NCBI-SRA deposits
metagenome resolved bins	HyVt-279 (DRR093004)	HyVt-312 (DRR093005)	HyVt-427 (SRR4028170)
Copies of individual markers
0	67	55	118
1	110	130	69
2	11	3	1
3	0	0	0
4	0	0	0
5+	0	0	0
Completeness (%)	66.84	70.27	34.99
Contamination (%)	7.36	1.73	0.8
Strain heterogeneity (%)	90.91	100	0
Bin size (bp)	1223438	1164664	483385
N50 (bp)	3059	3796	2247
Mean scaffold length (bp)	2885.47	3550.8	2301.83
GC (%)	47.806	47.0429	38.7892
GC standard deviation (%)	1.79217	2.22028	2.21477
Coding density (%)	90.8653	89.9023	86.038
Remarks: HyVt-279 and HyVt-312 are reconstructed from metagenome of deep-sea massive sulfide deposits from Southern Mariana Trough.
HyVt-427 is reconstructed from metagenome of Loki's castle hydrothermal vent sediment.
