## Supplementary material for "Genome and community-level interaction insights on wide carbon utilizing and element cycling function of Hydrothermarchaeota from hydrothermal sediment": Table S6.MEROPS_and_protein_location_prediciton.xlsx

### Sheet: Sheet1
Table S6 | MEROPS-based peptidases annotation result. Phobius, PRED-SIGNAL and PSORTb v3.0.2 (Archaea) were applied to predict the localization of annotated peptidases.
Protein	MEROPS ID	MEROPS annotation	e-value	Bitscore	Protein Location prediction				nr annotation
					Phobius	PRED-SIGNAL	Psortb-Archaea	Final Location prediction
HyVt-292___HyVt-292_k295_16821_13	MER0197461	ArgJ protein (T05)	3.3e-61	237.3	Cytoplasmic	Cytoplasmic	Cytoplasmic	Membrane/Intracellular	arginine biosynthesis bifunctional protein ArgJ
HyVt-292___HyVt-292_k295_194516_7	MER0056135	TRP3 protein (C26)	3e-61	236.5	Cytoplasmic	Cytoplasmic	Cytoplasmic	Membrane/Intracellular	aminodeoxychorismate synthase component 2
HyVt-292___HyVt-292_k295_199452_12	MER0504772	family T1 unassigned peptidases (T01X)	2e-65	250.8	Cytoplasmic	Cytoplasmic	Cytoplasmic	Membrane/Intracellular	proteasome subunit beta 2 precursor
HyVt-292___HyVt-292_k295_252016_6	MER0436708	imidazole glycerol phosphate synthase subunit HisH (C26)	1.9e-58	227.3	Cytoplasmic	Cytoplasmic	Cytoplasmic	Membrane/Intracellular	imidazole glycerol phosphate synthase subunit HisH 1
HyVt-292___HyVt-292_k295_341404_1	MER0003864	subfamily S49B unassigned peptidases (S49B)	3.7e-39	163.3	Cytoplasmic	Membrane	CytoplasmicMembrane	Membrane/Intracellular	putative signal peptide peptidase SppA
HyVt-292___HyVt-292_k295_361926_3	MER0231459	PF0204 protein (C44)	1e-118	428.3	Cytoplasmic	Cytoplasmic	Unknown	Membrane/Intracellular	glucosamine--fructose-6-phosphate aminotransferase
HyVt-292___HyVt-292_k295_419944_4	MER0409374	family I87 unassigned peptidase inhibitors (I87)	9.5e-71	268.5	Membrane	Cytoplasmic	Cytoplasmic	Membrane/Intracellular	modulator of FtsH protease HflK
HyVt-292___HyVt-292_k295_419944_5	MER1073173	subfamily S49C unassigned peptidases (S49C)	3.3e-36	154.5	Extracellular	Signal	CytoplasmicMembrane	Extracellular	serine protease
HyVt-292___HyVt-292_k295_476727_2	MER0148214	Lon-B peptidase (S16)	3e-97	357.8	Membrane	Cytoplasmic	Cytoplasmic	Membrane/Intracellular	lon protease 2
HyVt-292___HyVt-292_k295_631070_3	MER0170443	methionyl aminopeptidase (M24A)	1.2e-77	291.6	Cytoplasmic	Cytoplasmic	Cytoplasmic	Membrane/Intracellular	methionine aminopeptidase
HyVt-292___HyVt-292_k295_66869_1	MER0227253	RseP peptidase (M50B)	2.3e-12	73.6	Cytoplasmic	Cytoplasmic	Unknown	Membrane/Intracellular	hypoxic response protein 1
HyVt-292___HyVt-292_k295_683619_6	MER0042762	family M38 unassigned peptidases (M38)	1.8e-24	115.9	Cytoplasmic	Cytoplasmic	Unknown	Membrane/Intracellular	formyltransferase/hydrolase complex Fhc subunit A
HyVt-292___HyVt-292_k295_70423_2	MER0886493	subfamily M48A unassigned peptidases (M48A)	5.1e-73	276.2	Membrane	Signal	CytoplasmicMembrane	Membrane/Intracellular	small heat shock protein
HyVt-292___HyVt-292_k295_7665_1	MER0194877	family M42 unassigned peptidases (M42)	5.1e-112	406	Cytoplasmic	Cytoplasmic	Cytoplasmic	Membrane/Intracellular	putative aminopeptidase YsdC
HyVt-292___HyVt-292_k295_77097_1	MER0045894	carbamoyl-phosphate synthase, small (C26)	1.6e-56	221.1	Cytoplasmic	Cytoplasmic	Cytoplasmic	Membrane/Intracellular	carbamoyl-phosphate synthase small chain
Hydrothermarchaeota_JdFR-18___2730020462	MER0059663	GMP synthase (C26)	2.5e-52	206.8	Cytoplasmic	Cytoplasmic	Unknown	Membrane/Intracellular	GMP synthase [glutamine-hydrolyzing]
Hydrothermarchaeota_JdFR-18___2730020684	MER1068786	subfamily S49B unassigned peptidases (S49B)	1.7e-42	174.9	Extracellular	Signal	CytoplasmicMembrane	Extracellular	putative signal peptide peptidase SppA
Hydrothermarchaeota_JdFR-18___2730020772	MER0302993	subfamily M20A unassigned peptidases (M20A)	2.4e-87	323.9	Cytoplasmic	Cytoplasmic	Cytoplasmic	Membrane/Intracellular	peptidase M20
Hydrothermarchaeota_JdFR-18___2730020900	MER0248670	family M42 unassigned peptidases (M42)	2.4e-114	413.7	Cytoplasmic	Cytoplasmic	Cytoplasmic	Membrane/Intracellular	putative aminopeptidase YsdC
Hydrothermarchaeota_JdFR-18___2730020952	MER1091536	subfamily T1A unassigned peptidases (T01A)	6.9e-59	228.8	Cytoplasmic	Cytoplasmic	Cytoplasmic	Membrane/Intracellular	proteasome subunit beta precursor
Hydrothermarchaeota_JdFR-18___2730021030	MER0885211	subfamily M48A unassigned peptidases (M48A)	7.9e-72	272.3	Membrane	Cytoplasmic	CytoplasmicMembrane	Membrane/Intracellular	heat shock protease
Hydrothermarchaeota_JdFR-18___2730021067	MER0170443	methionyl aminopeptidase (M24A)	1.2e-82	308.1	Cytoplasmic	Cytoplasmic	Cytoplasmic	Membrane/Intracellular	methionine aminopeptidase
Hydrothermarchaeota_JdFR-18___2730021076	MER0227253	RseP peptidase (M50B)	7.2e-13	76.3	Cytoplasmic	Cytoplasmic	Cytoplasmic	Membrane/Intracellular	hypoxic response protein 1
Hydrothermarchaeota_JdFR-18___2730021101	MER0116355	RhoII peptidase (S54)	1.7e-52	207.6	Membrane	Membrane	CytoplasmicMembrane	Membrane/Intracellular	rhomboid family intramembrane serine protease
Hydrothermarchaeota_JdFR-18___2730021105	MER0498098	family C26 unassigned peptidases (C26)	1e-118	428.3	Cytoplasmic	Cytoplasmic	Cytoplasmic	Membrane/Intracellular	carbamoyl-phosphate synthase small chain
Hydrothermarchaeota_JdFR-18___2730021115	MER0502186	family U32 unassigned peptidases (U32)	1.7e-16	86.7	Cytoplasmic	Cytoplasmic	Unknown	Membrane/Intracellular	translation elongation factor-like protein
Hydrothermarchaeota_JdFR-18___2730021235	MER0211966	ArgJ protein (T05)	4e-52	207.2	Cytoplasmic	Cytoplasmic	Cytoplasmic	Membrane/Intracellular	arginine biosynthesis bifunctional protein ArgJ
Hydrothermarchaeota_JdFR-18___2730021371	MER0255695	subfamily S8A unassigned peptidases (S08A)	4.8e-58	228.8	Extracellular	Signal	Extracellular	Extracellular	alkaline serine protease
Hydrothermarchaeota_JdFR-18___2730021540	MER0234941	imidazole glycerol phosphate synthase subunit HisH (C26)	5.1e-56	219.2	Cytoplasmic	Cytoplasmic	Cytoplasmic	Membrane/Intracellular	imidazole glycerol phosphate synthase subunit HisH 1
Hydrothermarchaeota_JdFR-18___2730021547	MER0193106	imidazoleglycerol-phosphate synthase (C26)	2e-49	197.2	Cytoplasmic	Cytoplasmic	Cytoplasmic	Membrane/Intracellular	glutamine amidotransferase subunit PdxT
Hydrothermarchaeota_JdFR-18___2730021643	MER0030061	family M38 unassigned peptidases (M38)	1.1e-23	113.2	Cytoplasmic	Cytoplasmic	Cytoplasmic	Membrane/Intracellular	formyltransferase/hydrolase complex Fhc subunit A
Hydrothermarchaeota_JdFR-18___2730021689	MER0435822	TRP3 protein (C26)	1.9e-63	243.8	Cytoplasmic	Cytoplasmic	Cytoplasmic	Membrane/Intracellular	anthranilate/aminodeoxychorismate synthase component II
Hydrothermarchaeota_JdFR-18___2730021804	MER0227280	family T1 unassigned peptidases (T01X)	4.9e-72	272.7	Cytoplasmic	Cytoplasmic	Cytoplasmic	Membrane/Intracellular	proteasome subunit beta 2 precursor
Hydrothermarchaeota_JdFR-18___2730022193	MER0148214	Lon-B peptidase (S16)	6.7e-102	373.2	Membrane	Cytoplasmic	Cytoplasmic	Membrane/Intracellular	lon protease 2
Hydrothermarchaeota_JdFR-18___2730022533	MER0065772	CTP synthetase (C26)	1.9e-166	587.4	Extracellular	Signal	Cytoplasmic	Extracellular	CTP synthase
Hydrothermarchaeota_JdFR-18___2730022739	MER0911042	family M79 unassigned peptidases (M79)	8.6e-32	139	Membrane	Membrane	CytoplasmicMembrane	Membrane/Intracellular	CAAX amino terminal protease family
Hydrothermarchaeota_TVG10_SZUA-158___Ga0212224_1000129_30	MER0227272	GMP synthase (C26)	8.6e-53	208.4	Cytoplasmic	Cytoplasmic	Cytoplasmic	Membrane/Intracellular	GMP synthase [glutamine-hydrolyzing]
Hydrothermarchaeota_TVG10_SZUA-158___Ga0212224_1000271_8	MER0148214	Lon-B peptidase (S16)	1.8e-97	358.6	Membrane	Cytoplasmic	Cytoplasmic	Membrane/Intracellular	lon protease 2
Hydrothermarchaeota_TVG10_SZUA-158___Ga0212224_1000328_17	MER0170443	methionyl aminopeptidase (M24A)	8.2e-82	305.4	Cytoplasmic	Cytoplasmic	Cytoplasmic	Membrane/Intracellular	methionine aminopeptidase
Hydrothermarchaeota_TVG10_SZUA-158___Ga0212224_1000424_12	MER0227253	RseP peptidase (M50B)	1.4e-11	72	Cytoplasmic	Cytoplasmic	Unknown	Membrane/Intracellular	hypoxic response protein 1
Hydrothermarchaeota_TVG10_SZUA-158___Ga0212224_1000424_3	MER0451815	imidazoleglycerol-phosphate synthase (C26)	5e-48	192.6	Cytoplasmic	Cytoplasmic	Cytoplasmic	Membrane/Intracellular	glutamine amidotransferase subunit PdxT
Hydrothermarchaeota_TVG10_SZUA-158___Ga0212224_1000492_2	MER0231459	PF0204 protein (C44)	2.1e-116	420.6	Cytoplasmic	Cytoplasmic	Unknown	Membrane/Intracellular	glucosamine--fructose-6-phosphate aminotransferase
Hydrothermarchaeota_TVG10_SZUA-158___Ga0212224_1000550_2	MER0065772	CTP synthetase (C26)	2e-163	577.4	Extracellular	Signal	Cytoplasmic	Extracellular	CTP synthase
Hydrothermarchaeota_TVG10_SZUA-158___Ga0212224_1000575_13	MER0498098	family C26 unassigned peptidases (C26)	5.7e-101	369.4	Cytoplasmic	Cytoplasmic	Cytoplasmic	Membrane/Intracellular	carbamoyl-phosphate synthase small chain
Hydrothermarchaeota_TVG10_SZUA-158___Ga0212224_1000713_7	MER0886493	subfamily M48A unassigned peptidases (M48A)	4.1e-75	283.1	Membrane	Signal	CytoplasmicMembrane	Membrane/Intracellular	small heat shock protein
Hydrothermarchaeota_TVG10_SZUA-158___Ga0212224_1000794_16	MER0504772	family T1 unassigned peptidases (T01X)	8.3e-64	245.4	Cytoplasmic	Cytoplasmic	Cytoplasmic	Membrane/Intracellular	proteasome subunit beta 2 precursor
Hydrothermarchaeota_TVG10_SZUA-158___Ga0212224_1000997_4	MER0249188	ArgJ protein (T05)	2.4e-60	234.6	Cytoplasmic	Cytoplasmic	Cytoplasmic	Membrane/Intracellular	arginine biosynthesis bifunctional protein ArgJ
Hydrothermarchaeota_TVG10_SZUA-158___Ga0212224_1001137_2	MER0409374	family I87 unassigned peptidase inhibitors (I87)	3.6e-70	266.5	Membrane	Cytoplasmic	CytoplasmicMembrane	Membrane/Intracellular	modulator of FtsH protease HflK
Hydrothermarchaeota_TVG10_SZUA-158___Ga0212224_1001137_3	MER1073173	subfamily S49C unassigned peptidases (S49C)	3e-37	157.9	Extracellular	Signal	CytoplasmicMembrane	Extracellular	serine protease
Hydrothermarchaeota_TVG10_SZUA-158___Ga0212224_1001155_6	MER0194877	family M42 unassigned peptidases (M42)	2.5e-111	403.7	Extracellular	Cytoplasmic	Cytoplasmic	Membrane/Intracellular	putative aminopeptidase YsdC
Hydrothermarchaeota_TVG10_SZUA-158___Ga0212224_1001609_3	MER0003864	subfamily S49B unassigned peptidases (S49B)	2.9e-42	174.1	Membrane	Signal	CytoplasmicMembrane	Membrane/Intracellular	putative signal peptide peptidase SppA
Hydrothermarchaeota_TVG10_SZUA-158___Ga0212224_1001699_2	MER0149109	imidazole glycerol phosphate synthase subunit HisH (C26)	7.2e-58	225.3	Cytoplasmic	Cytoplasmic	Cytoplasmic	Membrane/Intracellular	imidazole glycerol phosphate synthase subunit HisH 1
Hydrothermarchaeota_TVG10_SZUA-158___Ga0212224_1001909_3	MER0003861	archaean proteasome, beta component (T01A)	1.9e-56	220.7	Cytoplasmic	Cytoplasmic	Cytoplasmic	Membrane/Intracellular	proteasome subunit beta precursor
Hydrothermarchaeota_TVG10_SZUA-158___Ga0212224_1002035_3	MER1032643	family S16 unassigned peptidases (S16)	3e-94	347.8	Membrane	Cytoplasmic	Cytoplasmic	Membrane/Intracellular	lon protease 2
Hydrothermarchaeota_TVG10_SZUA-158___Ga0212224_1002236_1	MER0056135	TRP3 protein (C26)	1.7e-64	247.3	Cytoplasmic	Cytoplasmic	Cytoplasmic	Membrane/Intracellular	aminodeoxychorismate synthase component 2
Hydrothermarchaeota_TVG13_SZUA-236___Ga0212232_1000328_10	MER0001825	family M42 unassigned peptidases (M42)	8.7e-104	378.6	Cytoplasmic	Cytoplasmic	Cytoplasmic	Membrane/Intracellular	putative aminopeptidase YsdC
Hydrothermarchaeota_TVG13_SZUA-236___Ga0212232_1000354_5	MER0109925	family S16 unassigned peptidases (S16)	4.2e-77	291.2	Cytoplasmic	Cytoplasmic	Cytoplasmic	Membrane/Intracellular	endopeptidase La
Hydrothermarchaeota_TVG13_SZUA-236___Ga0212232_1000373_5	MER0248282	imidazole glycerol phosphate synthase subunit HisH (C26)	4.7e-57	222.6	Cytoplasmic	Cytoplasmic	Cytoplasmic	Membrane/Intracellular	imidazole glycerol phosphate synthase subunit HisH 1
Hydrothermarchaeota_TVG13_SZUA-236___Ga0212232_1000453_12	MER0910689	family M79 unassigned peptidases (M79)	2.4e-22	107.5	Membrane	Cytoplasmic	CytoplasmicMembrane	Membrane/Intracellular	CAAX amino terminal protease self- immunity
Hydrothermarchaeota_TVG13_SZUA-236___Ga0212232_1000626_8	MER0504772	family T1 unassigned peptidases (T01X)	7.4e-68	258.8	Cytoplasmic	Cytoplasmic	Cytoplasmic	Membrane/Intracellular	proteasome subunit alpha
Hydrothermarchaeota_TVG13_SZUA-236___Ga0212232_1000661_10	MER0502186	family U32 unassigned peptidases (U32)	1.2e-12	73.9	Cytoplasmic	Cytoplasmic	Cytoplasmic	Membrane/Intracellular	translation elongation factor-like protein
Hydrothermarchaeota_TVG13_SZUA-236___Ga0212232_1000970_2	MER0498098	family C26 unassigned peptidases (C26)	6.2e-116	419.1	Cytoplasmic	Cytoplasmic	Cytoplasmic	Membrane/Intracellular	carbamoyl-phosphate synthase small chain
Hydrothermarchaeota_TVG13_SZUA-236___Ga0212232_1000999_6	MER0042762	family M38 unassigned peptidases (M38)	8.1e-22	107.1	Cytoplasmic	Cytoplasmic	Cytoplasmic	Membrane/Intracellular	formyltransferase/hydrolase complex Fhc subunit A
Hydrothermarchaeota_TVG13_SZUA-236___Ga0212232_1001165_4	MER0885211	subfamily M48A unassigned peptidases (M48A)	2e-70	267.7	Membrane	Membrane	CytoplasmicMembrane	Membrane/Intracellular	peptidase
Hydrothermarchaeota_TVG13_SZUA-236___Ga0212232_1001201_3	MER0407575	subfamily S1C unassigned peptidases (S01C)	7.1e-69	263.1	Extracellular	Signal	Unknown	Extracellular	periplasmic pH-dependent serine endoprotease DegQ precursor
Hydrothermarchaeota_TVG13_SZUA-236___Ga0212232_1001254_5	MER0409374	family I87 unassigned peptidase inhibitors (I87)	9.9e-73	275	Extracellular	Cytoplasmic	Cytoplasmic	Membrane/Intracellular	modulator of FtsH protease HflK
Hydrothermarchaeota_TVG13_SZUA-236___Ga0212232_1001417_3	MER0249188	ArgJ protein (T05)	1.5e-59	231.9	Cytoplasmic	Cytoplasmic	Cytoplasmic	Membrane/Intracellular	arginine biosynthesis bifunctional protein ArgJ
Hydrothermarchaeota_TVG13_SZUA-236___Ga0212232_1001427_4	MER0061924	MjS2P-type peptidase (M50B)	2.5e-88	327.4	Membrane	Cytoplasmic	CytoplasmicMembrane	Membrane/Intracellular	putative zinc metalloprotease Rip3
Hydrothermarchaeota_TVG13_SZUA-236___Ga0212232_1001491_3	MER1031338	family S16 unassigned peptidases (S16)	4.6e-90	334	Membrane	Cytoplasmic	Cytoplasmic	Membrane/Intracellular	lon protease 2
Hydrothermarchaeota_TVG13_SZUA-236___Ga0212232_1001698_1	MER0193106	imidazoleglycerol-phosphate synthase (C26)	1.1e-52	208	Cytoplasmic	Cytoplasmic	Cytoplasmic	Membrane/Intracellular	glutamine amidotransferase subunit PdxT
Hydrothermarchaeota_TVG13_SZUA-236___Ga0212232_1001698_2	MER0227416	PF0204 protein (C44)	7.5e-111	402.1	Cytoplasmic	Cytoplasmic	Cytoplasmic	Membrane/Intracellular	glucosamine--fructose-6-phosphate aminotransferase
Hydrothermarchaeota_TVG13_SZUA-236___Ga0212232_1001923_4	MER1073173	subfamily S49C unassigned peptidases (S49C)	2.6e-44	181.4	Extracellular	Signal	CytoplasmicMembrane	Extracellular	serine protease
Hydrothermarchaeota_TVG13_SZUA-236___Ga0212232_1001924_4	MER0396038	methionyl aminopeptidase (M24A)	3e-76	287	Cytoplasmic	Cytoplasmic	Cytoplasmic	Membrane/Intracellular	methionine aminopeptidase
Hydrothermarchaeota_TVG13_SZUA-236___Ga0212232_1003282_5	MER0227272	GMP synthase (C26)	8.7e-46	184.9	Cytoplasmic	Cytoplasmic	Cytoplasmic	Membrane/Intracellular	GMP synthase [glutamine-hydrolyzing]
Hydrothermarchaeota_TVG13_SZUA-236___Ga0212232_1004497_5	MER0056135	TRP3 protein (C26)	3.6e-67	256.1	Cytoplasmic	Cytoplasmic	Cytoplasmic	Membrane/Intracellular	MULTISPECIES: bifunctional anthranilate synthase component II/anthranilate phosphoribosyltransferase
