## Supplementary material for "Genome and community-level interaction insights on wide carbon utilizing and element cycling function of Hydrothermarchaeota from hydrothermal sediment": Table S7.dbCAN_result_table.xlsx

### Sheet: dbCAN_result_table
Table S7 | Carbohydrate-active enzymes (CAZys) within individual MAGs by dbCAN annotation. The interpretation information for CAZy families are derived from online CAZy database. The annotation details of GH families are also provided.
a) All CAZy family
CAZy ID	JdFR-18	SZUA-236 (TVG13)	SZUA-158 (TVG10)	HyVt-292	Annotation
AA12	0	1	0	0	The pyrroloquinoline quinone-dependent oxidoreductase activity was demonstrated for the CC1G_09525 protein of Coprinopsis cinerea.
AA4	3	0	0	0	vanillyl-alcohol oxidase (EC 1.1.3.38)
AA6	2	0	0	1	1,4-benzoquinone reductase (EC. 1.6.5.6)
AA7	1	0	0	0	glucooligosaccharide oxidase (EC 1.1.3.-); chitooligosaccharide oxidase (EC 1.1.3.-)
CBM32	1	0	0	0	Binding to galactose and lactose has been demonstrated for the module of Micromonospora viridifaciens sialidase (PMID: 16239725). Binding to polygalacturonic acid has been shown for a Yersinia member (PMID: 17292916). Binding to LacNAc (beta-D-galactosyl-1,4-beta-D-N-acetylglucosamine) has been shown for an N-acetylglucosaminidase from Clostridium perfingens (PMID: 16990278).
CBM44	3	3	1	2	The C-terminal CBM44 module of the Clostridium thermocellum enzyme has been demonstrated to bind equally well cellulose and xyloglucan
CBM66	1	0	0	0	The CBM66 module, derived from the Bacillus subtilis exo-acting beta-fructosidase SacC, targets the terminal fructoside residue of fructans.
CBM67	0	0	1	0	Fujimoto et al. [PMID : 23486481] disclosed the L-rhamnose binding activity and 3-D structure of the CBM67 of Streptomyces avermitilis alpha-L-rhamnosidase (SaRha78A);
CBM77	0	0	1	0	Pectin binding modules of approx. 110 residues. The Ruminococcus flavefaciens CBM77 was shown to bind various pectins of low degree of esterification.
CBM9	0	1	0	0	Modules of approx. 170 residues found so far only in xylanases. The cellulose-binding function has been demonstrated in one case.
CE10	1	0	0	0	arylesterase (EC 3.1.1.-); carboxyl esterase (EC 3.1.1.3); acetylcholinesterase (EC 3.1.1.7); cholinesterase (EC 3.1.1.8); sterol esterase (EC 3.1.1.13); brefeldin A esterase (EC 3.1.1.-).
CE4	5	4	1	2	acetyl xylan esterase (EC 3.1.1.72); chitin deacetylase (EC 3.5.1.41); chitooligosaccharide deacetylase (EC 3.5.1.-); peptidoglycan GlcNAc deacetylase (EC 3.5.1.-); peptidoglycan N-acetylmuramic acid deacetylase (EC 3.5.1.-).
CE7	1	0	0	0	acetyl xylan esterase (EC 3.1.1.72); cephalosporin-C deacetylase (EC 3.1.1.41).
GH109	2	2	1	1	alpha-N-acetylgalactosaminidase (EC 3.2.1.49)
GH113	3	0	0	0	beta-mannanase (EC 3.2.1.78)
GH117	0	1	0	0	alpha-1,3-L-neoagarooligosaccharide hydrolase (EC 3.2.1.-); alpha-1,3-L-neoagarobiase / neoagarobiose hydrolase (EC 3.2.1.-)
GH130	2	0	0	0	beta-1,4-mannosylglucose phosphorylase (EC 2.4.1.281); beta-1,4-mannooligosaccharide phosphorylase (EC 2.4.1.319); beta-1,4-mannosyl-N-acetyl-glucosamine phosphorylase (EC 2.4.1.320); beta-1,2-mannobiose phosphorylase (EC 2.4.1.-); beta-1,2-oligomannan phosphorylase (EC 2.4.1.-); beta-1,2-mannosidase (EC 3.2.1.-)
GH133	1	0	0	0	amylo-alpha-1,6-glucosidase (EC 3.2.1.33);
GH15	0	0	1	1	glucoamylase (EC 3.2.1.3); glucodextranase (EC 3.2.1.70); alpha,alpha-trehalase (EC 3.2.1.28); dextran dextrinase (EC 2.4.1.2)
GH43	0	1	0	0	beta-xylosidase (EC 3.2.1.37); alpha-L-arabinofuranosidase (EC 3.2.1.55); arabinanase (EC 3.2.1.99); xylanase (EC 3.2.1.8); galactan 1,3-beta-galactosidase (EC 3.2.1.145); alpha-1,2-L-arabinofuranosidase (EC 3.2.1.-); exo-alpha-1,5-L-arabinofuranosidase (EC 3.2.1.-); [inverting] exo-alpha-1,5-L-arabinanase (EC 3.2.1.-); beta-1,3-xylosidase (EC 3.2.1.-)
GH57	1	0	1	0	alpha-amylase (EC 3.2.1.1); alpha-galactosidase (EC 3.2.1.22); amylopullulanase (EC 3.2.1.41); cyclomaltodextrinase (EC 3.2.1.54); branching enzyme (EC 2.4.1.18); 4-alpha-glucanotransferase (EC 2.4.1.25)
GH63	0	1	0	0	processing alpha-glucosidase (EC 3.2.1.106); alpha-1,3-glucosidase (EC 3.2.1.84); alpha-glucosidase (EC 3.2.1.20); mannosylglycerate alpha-mannosidase / mannosylglycerate hydrolase (EC 3.2.1.170)
GT2	11	8	8	4	cellulose synthase (EC 2.4.1.12); chitin synthase (EC 2.4.1.16); dolichyl-phosphate beta-D-mannosyltransferase (EC 2.4.1.83); dolichyl-phosphate beta-glucosyltransferase (EC 2.4.1.117); N-acetylglucosaminyltransferase (EC 2.4.1.-); N-acetylgalactosaminyltransferase (EC 2.4.1.-); hyaluronan synthase (EC 2.4.1.212); chitin oligosaccharide synthase (EC 2.4.1.-); beta-1,3-glucan synthase (EC 2.4.1.34…
GT27	0	0	0	1	polypeptide alpha-N-acetylgalactosaminyltransferase (EC 2.4.1.41)
GT28	1	0	0	0	1,2-diacylglycerol 3-beta-galactosyltransferase (EC 2.4.1.46); 1,2-diacylglycerol 3-beta-glucosyltransferase (EC 2.4.1.157); UDP-GlcNAc: Und-PP-MurAc-pentapeptide beta-N-acetylglucosaminyltransferase (EC 2.4.1.227); digalactosyldiacylglycerol synthase (EC 2.4.1.241)
GT3	1	0	0	0	glycogen synthase (EC 2.4.1.11).
GT39	1	0	0	0	Dol-P-Man: protein alpha-mannosyltransferase (EC 2.4.1.109)
GT4	23	5	6	3	sucrose synthase (EC 2.4.1.13); sucrose-phosphate synthase (EC 2.4.1.14); alpha-glucosyltransferase (EC 2.4.1.52); lipopolysaccharide N-acetylglucosaminyltransferase (EC 2.4.1.56); phosphatidylinositol alpha-mannosyltransferase (EC 2.4.1.57); GDP-Man: Man1GlcNAc2-PP-dolichol alpha-1,3-mannosyltransferase (EC 2.4.1.132); GDP-Man: Man3GlcNAc2-PP-dolichol/Man4GlcNAc2-PP-dolichol alpha-1,2-mannosyltr…
GT44	0	0	0	1	UDP-Glc: alpha-glucosyltransferase (EC 2.4.1.-); UDP-GlcNAc: alpha-N-acetylglucosaminyltransferase (EC 2.4.1.-).
GT5	0	0	1	1	UDP-Glc: glycogen glucosyltransferase (EC 2.4.1.11); ADP-Glc: starch glucosyltransferase (EC 2.4.1.21); NDP-Glc: starch glucosyltransferase (EC 2.4.1.242); UDP-Glc: alpha-1,3-glucan synthase (EC 2.4.1.183) UDP-Glc: alpha-1,4-glucan synthase (EC 2.4.1.-)
GT66	4	1	2	0	dolichyl-diphosphooligosaccharide—protein glycotransferase (EC 2.4.99.18); undecaprenyl-diphosphooligosaccharide—protein glycotransferase (EC 2.4.99.19)
GT81	0	3	0	0	NDP-Glc: glucosyl-3-phosphoglycerate synthase (EC 2.4.1.-); NDP-Man: mannosyl-3-phosphoglycerate synthase (EC 2.4.1.-);
GT83	3	4	1	0	undecaprenyl phosphate-alpha-L-Ara4N: 4-amino-4-deoxy-beta-L-arabinosyltransferase (EC 2.4.2.43); dodecaprenyl phosphate-beta-galacturonic acid: lipopolysaccharide core alpha-galacturonosyl transferase (EC 2.4.1.-)
PL22_1	0	0	0	1	oligogalacturonate lyase / oligogalacturonide lyase (EC 4.2.2.6)
PL9_1	1	0	0	0	pectate lyase (EC 4.2.2.2); exopolygalacturonate lyase (EC 4.2.2.9); thiopeptidoglycan lyase (EC 4.2.2.-).
b) Summary of functional groups
CAZy families	JdFR-18	SZUA-236 (TVG13)	SZUA-158 (TVG10)	HyVt-292	Annotation
AAs	6	1	0	1	Auxiliary Activities (AAs) : redox enzymes that act in conjunction with CAZymes
CBMs	5	4	3	2	Carbohydrate-Binding Modules (CBMs) : adhesion to carbohydrates
CEs	7	4	1	2	Carbohydrate Esterases (CEs) : hydrolysis of carbohydrate esters
GHs	9	5	3	2	Glycoside Hydrolases (GHs) : hydrolysis and/or rearrangement of glycosidic bonds
GTs	44	21	18	10	Glycosyl Transferases (GTs) : formation of glycosidic bonds
PLs	1	0	0	1	Polysaccharide Lyases (PLs) : non-hydrolytic cleavage of glycosidic bonds
c) Functional category of GH family
CAZy ID	JdFR-18	SZUA-236 (TVG13)	SZUA-158 (TVG10)	HyVt-292	Annotation	Functional category
GH109	2	2	1	1	alpha-N-acetylgalactosaminidase (EC 3.2.1.49)	Amino sugar-degrading enzymes
GH113	3	0	0	0	beta-mannanase (EC 3.2.1.78)	Endohemicellulases
GH117	0	1	0	0	alpha-1,3-L-neoagarooligosaccharide hydrolase (EC 3.2.1.-); alpha-1,3-L-neoagarobiase / neoagarobiose hydrolase (EC 3.2.1.-)	Oligosaccharide-degrading enzymes
GH130	2	0	0	0	beta-1,4-mannosylglucose phosphorylase (EC 2.4.1.281); beta-1,4-mannooligosaccharide phosphorylase (EC 2.4.1.319); beta-1,4-mannosyl-N-acetyl-glucosamine phosphorylase (EC 2.4.1.320); beta-1,2-mannobiose phosphorylase (EC 2.4.1.-); beta-1,2-oligomannan phosphorylase (EC 2.4.1.-); beta-1,2-mannosidase (EC 3.2.1.-)	Oligosaccharide-degrading enzymes
GH133	1	0	0	0	amylo-alpha-1,6-glucosidase (EC 3.2.1.33);	Oligosaccharide-degrading enzymes
GH15	0	0	1	1	glucoamylase (EC 3.2.1.3); glucodextranase (EC 3.2.1.70); alpha,alpha-trehalase (EC 3.2.1.28); dextran dextrinase (EC 2.4.1.2)	Endohemicellulases
GH43	0	1	0	0	beta-xylosidase (EC 3.2.1.37); alpha-L-arabinofuranosidase (EC 3.2.1.55); arabinanase (EC 3.2.1.99); xylanase (EC 3.2.1.8); galactan 1,3-beta-galactosidase (EC 3.2.1.145); alpha-1,2-L-arabinofuranosidase (EC 3.2.1.-); exo-alpha-1,5-L-arabinofuranosidase (EC 3.2.1.-); [inverting] exo-alpha-1,5-L-arabinanase (EC 3.2.1.-); beta-1,3-xylosidase (EC 3.2.1.-)	Oligosaccharide-degrading enzymes
GH57	1	0	1	0	alpha-amylase (EC 3.2.1.1); alpha-galactosidase (EC 3.2.1.22); amylopullulanase (EC 3.2.1.41); cyclomaltodextrinase (EC 3.2.1.54); branching enzyme (EC 2.4.1.18); 4-alpha-glucanotransferase (EC 2.4.1.25)	Amylolytic enzymes
GH63	0	1	0	0	processing alpha-glucosidase (EC 3.2.1.106); alpha-1,3-glucosidase (EC 3.2.1.84); alpha-glucosidase (EC 3.2.1.20); mannosylglycerate alpha-mannosidase / mannosylglycerate hydrolase (EC 3.2.1.170)	Oligosaccharide-degrading enzymes
e) Summary of functional category of GH family
Functional Category	JdFR-18	SZUA-236 (TVG13)	SZUA-158 (TVG10)	HyVt-292	Annotation
Amino sugar-degrading enzymes	2	2	1	1	Amino sugar-degrading
Amylolytic enzymes	1	0	1	0	Amylolytic enzymes act on starch and related oligo- and polysaccharides
Cellulases	0	0	0	0	Cellulases catalyze cellulolysis, the decomposition of cellulose and of some related polysaccharides
Debranching enzymes	0	0	0	0	Debranching enzymes facilitate the breakdown of glycogen, which serves as a store of glucose in the body, through glucosyltransferase and glucosidase activity
Endohemicellulases	3	0	1	1	Endohemicellulases cleave internal/backbone glycosidic bonds
Oligosaccharide-degrading enzymes	3	3	0	0	Oligosaccharide-degrading
f)The annotation details of GH families
GH ID	Gene ID	KO	EC	KO protein ID	KO protein name	eggNOG OG	eggNOG HMM Desc.	nr annotation	nr phylogenetic assignment	KO (4 intergrated)	GhostKOALA KO	KAAS KO	eggNOG KO (1st)	eggNOG COG transferred KO
GH133.hmm	Hydrothermarchaeota_JdFR-18___2730020554	K01196	[EC:2.4.1.25][EC:3.2.1.33]	AGL	glycogen debranching enzyme	0KRAU@eurNOG,0WJY4@methaNOG,COG3408@NOG,arCOG03287@arNOG	Glycogen debranching enzyme	glycogen debranching protein	Methanolobus profundi	K01196		K01196
GH113.hmm	Hydrothermarchaeota_JdFR-18___2730020675							glycoside hydrolase	Flavobacteriales bacterium CG_4_9_14_3_um_filter_40_17
GH113.hmm	Hydrothermarchaeota_JdFR-18___2730020866
GH109.hmm	Hydrothermarchaeota_JdFR-18___2730021499	K00010	[EC:1.1.1.18][EC:1.1.1.369]	iolG	myo-inositol 2-dehydrogenase / D-chiro-inositol 1-dehydrogenase	04S7J@bacNOG,05CK5@bactNOG,0NDWV@firmNOG,COG0673@NOG	Oxidoreductase	gfo/Idh/MocA family oxidoreductase	Clostridiales bacterium DRI-13	K00010		K00010	K00010	K20590
GH57.hmm	Hydrothermarchaeota_JdFR-18___2730021696	K07405	[EC:3.2.1.1]	E3.2.1.1A	alpha-amylase	0KRGK@eurNOG,0WK3J@methaNOG,COG1449@NOG,arCOG03278@arNOG	Alpha-amylase (EC 3.2.1.1)	glycosyl hydrolase family 57	archaeon BMS3Bbin15	K07405	K07405		K01176
GH109.hmm	Hydrothermarchaeota_JdFR-18___2730022324	K18855	[EC:1.1.1.374]	E1.1.1.374	UDP-N-acetylglucosamine 3-dehydrogenase	0KS5R@eurNOG,COG0673@NOG,arCOG01622@arNOG	Oxidoreductase domain protein	inositol 2-dehydrogenase	archaeon BMS3Bbin15	K18855	K18855		K18855
GH130.hmm	Hydrothermarchaeota_JdFR-18___2730022649	K20885	[EC:2.4.1.339][EC:2.4.1.340]	K20885	beta-1,2-mannobiose phosphorylase / 1,2-beta-oligomannan phosphorylase	057FC@bacteNOG,05CKB@bactNOG,09B4E@bctoNOG,COG2152@NOG	Domain of unknown function (DUF377)	Beta-1,4-mannooligosaccharide phosphorylase	Candidatus Heimdallarchaeota archaeon LC_3	K20885	K20885			K18785
GH130.hmm	Hydrothermarchaeota_JdFR-18___2730022650					02GVY@arcNOG,0KW2X@eurNOG,COG2152@NOG,arCOG04084@arNOG	Domain of unknown function (DUF377)	glycosidase	Archaeoglobus veneficus
GH109.hmm	Hydrothermarchaeota_TVG10_SZUA-158___Ga0212224_1001481_7	K18855	[EC:1.1.1.374]	E1.1.1.374	UDP-N-acetylglucosamine 3-dehydrogenase	0KS5R@eurNOG,COG0673@NOG,arCOG01622@arNOG	Oxidoreductase domain protein	inositol 2-dehydrogenase	archaeon BMS3Bbin15	K18855	K18855		K18855
GH15.hmm	Hydrothermarchaeota_TVG10_SZUA-158___Ga0212224_1002055_2	K01178	[EC:3.2.1.3]	SGA1	glucoamylase	0FBK7@creNOG,COG3387@NOG,arCOG03285@arNOG	glycoside hydrolase 15-related	trehalase	archaeon BMS3Bbin15	K01178			K01178
GH57.hmm	Hydrothermarchaeota_TVG10_SZUA-158___Ga0212224_1003583_3	K07405	[EC:3.2.1.1]	E3.2.1.1A	alpha-amylase	0KRGK@eurNOG,0WK3J@methaNOG,COG1449@NOG,arCOG03278@arNOG	Alpha-amylase (EC 3.2.1.1)	glycosyl hydrolase family 57	archaeon BMS3Bbin15	K07405	K07405		K01176
GH109.hmm	Hydrothermarchaeota_TVG13_SZUA-236___Ga0212232_1000265_9	K18855	[EC:1.1.1.374]	E1.1.1.374	UDP-N-acetylglucosamine 3-dehydrogenase	0KS5R@eurNOG,COG0673@NOG,arCOG01622@arNOG	Oxidoreductase domain protein	4-carboxy-2-hydroxymuconate-6-semialdehyde dehydrogenase	archaeon BMS3Bbin16	K18855	K18855	K22230	K18855
GH63.hmm	Hydrothermarchaeota_TVG13_SZUA-236___Ga0212232_1001342_2	K03931		ygjK	putative isomerase	05DWC@bactNOG,0XQCX@NOG	glycoside hydrolase family protein	glycoside hydrolase	Candidatus Scalindua brodae	K03931		K03931
GH109.hmm	Hydrothermarchaeota_TVG13_SZUA-236___Ga0212232_1001801_8	K18855	[EC:1.1.1.374]	E1.1.1.374	UDP-N-acetylglucosamine 3-dehydrogenase	0KS5R@eurNOG,COG0673@NOG,arCOG01622@arNOG	Oxidoreductase domain protein	oxidoreductase	Candidatus Altiarchaeales archaeon ex4484_2	K18855	K18855		K18855
GH117.hmm	Hydrothermarchaeota_TVG13_SZUA-236___Ga0212232_1003854_2							exo-alpha-sialidase	Candidatus Methanoperedens sp. BLZ2
GH109.hmm	HyVt-292___HyVt-292_k295_205423_2	K18855	[EC:1.1.1.374]	E1.1.1.374	UDP-N-acetylglucosamine 3-dehydrogenase	0KS5R@eurNOG,COG0673@NOG,arCOG01622@arNOG	Oxidoreductase domain protein	inositol 2-dehydrogenase	archaeon BMS3Bbin15	K18855	K18855	K03810	K18855
GH15.hmm	HyVt-292___HyVt-292_k295_496212_3	K01178	[EC:3.2.1.3]	SGA1	glucoamylase	0FBK7@creNOG,COG3387@NOG,arCOG03285@arNOG	glycoside hydrolase 15-related	trehalase	archaeon BMS3Bbin15	K01178			K01178
