## Supplementary material for "Genome and community-level interaction insights on wide carbon utilizing and element cycling function of Hydrothermarchaeota from hydrothermal sediment": Table S9.hmm_KEGG_result_for_Euryarchaeota_and_Hydrothermarchaeota_groups.xlsx

### Sheet: Table
Table S9 | Summary of metabolic capacity of Euryarchaeota and Hydrothermarchaeota groups. Five genomes from one archaeal group are used for metabolic prediction (Some are not up to five, due to the limited current available genomes). Solid black dots mean being found in all genomes, solid grey dots mean being found in some genomes, blank dots mean not being found in all genomes. Due to the limite…
Metabolism	Pathway presence	Gene (enzyme name)	Query database (KEGG/Pfam/TIGRfam/custom)	Criteion (cutoff for hmm or KO annotating setting)	Methanococcales	Methanopyri	Thermococcales	Methanofastidiosa	Theionarchaea	Methanobacteriales	MSBL1	Hadesarchaea	Hydrothermarchaeota	Aciduliprofundi	Thermoplasmatales	Methanomassiliicoccales	MGIII	MGII	Archaeoglobi	Methanonatronarchaeia	Haloferacales	Natrialbales	Halobacteriales	RC_II	Methanocellales	Methanomicrobiales	Methanosarcinales	Syntrophoarchaeum
THF Wood-Ljungdahl pathway		fhs	K01938	GhostKOALA, KAAS, eggNOG-mapper default setting	○	○	○	●	○	○	○	○	○	●	●	●	○	●	○	○	●	●	●	○	○	●	○	○
THF Wood-Ljungdahl pathway		folD	K01491	GhostKOALA, KAAS, eggNOG-mapper default setting	○	○	○	●	○	○	○	○	○	●	●	●	●	●	○	○	●	●	●	○	●	●	●	○
THF Wood-Ljungdahl pathway		metF	K00297	GhostKOALA, KAAS, eggNOG-mapper default setting	○	○	●	○	○	○	○	●	○	○	●	●	○	●	○	○	●	●	●	○	○	○	●	●
THF Wood-Ljungdahl pathway	pathway presence				○	○	●	●	○	○	○	●	○	●	●	●	●	●	○	○	●	●	●	○	●	●	●	●
THMPT Wood-Ljungdahl pathway		ftr	K00672	GhostKOALA, KAAS, eggNOG-mapper default setting	●	●	○	○	●	●	●	●	●	○	○	○	○	○	●	●	○	○	○	●	●	●	●	●
THMPT Wood-Ljungdahl pathway		mch	K01499	GhostKOALA, KAAS, eggNOG-mapper default setting	●	●	○	○	●	●	●	●	●	○	○	○	○	○	●	●	●	●	●	●	●	●	●	●
THMPT Wood-Ljungdahl pathway		mtd, hmd	K00319/K13942	GhostKOALA, KAAS, eggNOG-mapper default setting	●	●	○	○	○	●	●	○	●	○	○	○	○	○	●	●	○	○	○	●	●	●	●	●
THMPT Wood-Ljungdahl pathway		mer	K00320	GhostKOALA, KAAS, eggNOG-mapper default setting	●	●	○	○	●	●	●	●	●	○	○	○	○	○	●	●	●	●	●	●	●	●	●	●
THMPT Wood-Ljungdahl pathway	pathway presence				●	●	○	○	●	●	●	●	●	○	○	○	○	○	●	●	●	●	●	●	●	●	●	●
EMP pathway		PGK	K00927	GhostKOALA, KAAS, eggNOG-mapper default setting	●	●	●	○	○	●	○	●	●	●	●	●	●	●	●	●	●	●	●	●	●	●	●	●
EMP pathway		ENO	K01689	GhostKOALA, KAAS, eggNOG-mapper default setting	●	●	●	●	●	●	●	●	●	●	●	●	●	●	●	●	●	●	●	●	●	●	●	●
EMP pathway		GPI, pgi1, tal-pgi, pgi-pmi	K01810/K06859/K13810/K15916	GhostKOALA, KAAS, eggNOG-mapper default setting	●	○	●	○	○	○	●	●	●	●	●	●	●	●	●	●	●	●	●	●	●	●	●	●
EMP pathway	pathway presence				●	●	●	●	●	●	●	●	●	●	●	●	●	●	●	●	●	●	●	●	●	●	●	●
Glycolysis direction		HK, GCK, glk, ppgk, ADPGK, pfkc	K00844/K12407/K00845/K00886/K08074/K00918	GhostKOALA, KAAS, eggNOG-mapper default setting	●	○	●	○	●	○	●	●	●	●	●	●	○	○	●	○	●	●	●	○	●	●	●	●
Glycolysis direction		pfkA, pfkB, pfkC	K00850/K16370/K00918	GhostKOALA, KAAS, eggNOG-mapper default setting	●	○	●	●	○	○	●	○	●	●	●	○	●	●	●	○	○	●	●	○	●	●	●	●
Glycolysis direction	pathway presence				●	○	●	●	●	○	●	●	●	●	●	●	●	●	●	○	●	●	●	○	●	●	●	●
Gluconeogenesis direction	pathway presence	FBP, glpX, glpX-SEBP, fbp-SEBP, fbp3, K01622	K03841/K02446/K11532/K01086/K04041/K01622	GhostKOALA, KAAS, eggNOG-mapper default setting	●	●	●	●	●	●	○	●	●	●	●	●	●	●	●	●	●	●	●	●	●	●	●	●
Oxidative TCA cycle		CS	K01647	GhostKOALA, KAAS, eggNOG-mapper default setting	○	○	○	●	●	●	●	○	○	●	●	●	●	●	●	○	●	●	●	○	○	○	●	○
Oxidative TCA cycle		fumABC	K01676/K01677/K01678/K01679	GhostKOALA, KAAS, eggNOG-mapper default setting	●	●	●	●	●	●	●	●	●	●	○	●	●	●	●	●	●	●	●	●	●	●	●	●
Oxidative TCA cycle	pathway presence				●	●	●	●	●	●	●	●	●	●	●	●	●	●	●	●	●	●	●	●	●	●	●	●
Reductive TCA cycle (reverse)	pathway presence	aclAB	K15230/K15231	GhostKOALA, KAAS, eggNOG-mapper default setting	○	○	○	○	●	○	○	○	○	○	○	○	○	○	○	○	○	○	○	○	○	○	●	●
Pentose phosphate pathway, oxidative phase		G6PD, azf, H6PD	K00036/K19243/K13937	GhostKOALA, KAAS, eggNOG-mapper default setting	○	○	○	○	○	○	○	○	●	○	○	○	○	●	○	○	●	●	●	○	○	○	○	○
Pentose phosphate pathway, oxidative phase		PGLS, pgl, H6PD	K01057/K07404/K13937	GhostKOALA, KAAS, eggNOG-mapper default setting	○	○	○	○	○	○	●	○	○	○	○	○	○	○	○	○	●	○	●	○	○	○	○	○
Pentose phosphate pathway, oxidative phase		PGD	K00033	GhostKOALA, KAAS, eggNOG-mapper default setting	○	○	○	○	○	○	○	○	●	○	○	○	○	○	○	○	●	●	●	○	●	○	○	○
Pentose phosphate pathway, oxidative phase	pathway presence				○	○	○	○	○	○	●	○	●	○	○	○	○	●	○	○	●	●	●	○	●	○	○	○
Pentose phosphate pathway, non-oxidative phase	pathway presence	K00615, K00616	K00615/K00616	GhostKOALA, KAAS, eggNOG-mapper default setting	●	○	●	●	○	○	○	●	●	●	●	●	●	●	○	○	●	○	●	○	○	●	○	○
Pentose phosphate pathway, archaea	pathway presence	hxlA, fae-hps, hps-phi	K08093/K13812/K13831	GhostKOALA, KAAS, eggNOG-mapper default setting	●	●	●	●	●	●	●	●	●	●	●	●	○	○	●	●	●	○	●	●	●	●	●	●
PRPP biosynthesis	pathway presence	PRPS	K00948	GhostKOALA, KAAS, eggNOG-mapper default setting	●	●	●	●	●	●	●	●	●	●	●	●	●	●	●	●	●	●	●	●	●	●	●	●
Entner-Doudoroff pathway	pathway presence	eda, kdpgA	K01625/K11395	GhostKOALA, KAAS, eggNOG-mapper default setting	○	○	○	○	○	○	○	●	○	○	●	○	○	○	○	○	●	●	●	○	○	○	○	○
Non-phosphorylative Entner-Doudoroff pathway	pathway presence	kdgA	K18127	GhostKOALA, KAAS, eggNOG-mapper default setting	○	○	○	○	○	○	○	○	○	○	○	○	○	○	○	○	○	○	○	○	○	○	○	○
Beta-oxidation pathway	pathway presence	ACADS	K00248	GhostKOALA, KAAS, eggNOG-mapper default setting	○	○	○	○	●	○	○	○	○	○	●	○	●	●	○	○	●	●	●	○	○	○	●	●
Hydrocarbon degradation		alpha-glucosidase	K01187	GhostKOALA, KAAS, eggNOG-mapper default setting	○	○	○	○	○	○	○	○	○	○	●	○	○	○	○	○	○	●	●	○	○	○	○	○
Hydrocarbon degradation		beta-glucosidase	K05350	GhostKOALA, KAAS, eggNOG-mapper default setting	○	○	●	○	○	○	●	○	○	●	○	○	○	●	○	○	○	○	○	○	○	○	○	○
Hydrocarbon degradation		alpha-amylase	K07405	GhostKOALA, KAAS, eggNOG-mapper default setting	●	○	○	○	○	○	○	○	●	○	●	○	○	○	●	○	○	○	○	○	●	●	●	●
Hydrocarbon degradation	pathway presence				●	○	●	○	○	○	●	○	●	●	●	○	○	●	●	○	○	●	●	○	●	●	●	●
Peptide degradation		4-aminobutyrate aminotransferase	K00823	GhostKOALA, KAAS, eggNOG-mapper default setting	○	○	●	○	●	○	○	●	●	●	●	●	○	○	○	○	●	●	●	○	○	○	●	○
Peptide degradation		porA	K00169	GhostKOALA, KAAS, eggNOG-mapper default setting	●	●	●	●	●	●	●	●	●	●	●	●	○	○	●	●	●	●	●	●	●	●	●	●
Peptide degradation		porB	K00170	GhostKOALA, KAAS, eggNOG-mapper default setting	●	●	●	●	●	●	●	●	●	●	●	●	○	○	●	●	●	●	●	●	●	●	●	●
Peptide degradation	pathway presence				●	●	●	●	●	●	●	●	●	●	●	●	○	○	●	●	●	●	●	●	●	●	●	●
Benzoyl degradation		bcrA	K04114	GhostKOALA, KAAS, eggNOG-mapper default setting	●	●	○	○	○	○	○	○	○	○	○	○	○	○	●	○	○	○	○	○	○	○	○	○
Benzoyl degradation		bcrB	K04113	GhostKOALA, KAAS, eggNOG-mapper default setting	●	○	○	○	●	○	○	○	●	○	○	○	○	○	●	○	○	○	○	○	○	○	●	○
Benzoyl degradation	pathway presence				●	●	○	○	●	○	○	○	●	○	○	○	○	○	●	○	○	○	○	○	○	○	●	○
Methanol utilization	pathway presence	mtaABC	K14080/K04480/K14081	GhostKOALA, KAAS, eggNOG-mapper default setting	●	○	○	●	○	●	●	●	●	○	○	●	○	○	●	●	○	○	○	○	●	○	●	●
Mono-/di-/trimethylamine utilization	pathway presence	mtbA, mtbBC, mtmBC, mttBC	K14082/K14083/K14084/K16178/K16179/K16176/K16177	GhostKOALA, KAAS, eggNOG-mapper default setting	○	○	○	●	○	●	●	●	●	○	○	●	●	○	○	●	○	○	○	○	○	○	●	●
Methanethiol utilization	pathway presence	mtsAB	K16954/K16955	GhostKOALA, KAAS, eggNOG-mapper default setting	○	○	○	○	○	○	○	○	○	○	○	●	○	○	○	○	○	○	○	○	○	○	○	○
Lactate fermentation	pathway presence	lactate dehydrogenase	K03778/K03777	GhostKOALA, KAAS, eggNOG-mapper default setting	○	○	○	○	○	○	○	○	○	○	○	●	○	○	○	○	○	○	○	○	●	●	○	○
Ethanol fermentation	pathway presence	Ethanol fermentation	K13951/K13980/K13952/K13953/K13954/K00001/K00121/K04072/K18857/K14028/K14029/K00114/K00002/K04022	GhostKOALA, KAAS, eggNOG-mapper default setting	○	○	●	○	●	●	●	●	●	●	●	●	○	○	●	●	●	●	●	●	●	●	●	●
Ethanol utilization	pathway presence	alcohol dehydrogenase (ethanol utilization)	K22473/K22474	GhostKOALA, KAAS, eggNOG-mapper default setting	○	○	○	○	○	○	○	○	○	○	○	○	○	○	○	○	○	○	○	○	○	○	○	○
Hg reduction	pathway presence	mercuric reductase	K00520	GhostKOALA, KAAS, eggNOG-mapper default setting	○	○	●	○	○	○	○	○	●	○	●	○	○	○	○	○	●	○	●	○	○	●	●	○
Thermophilic specific	pathway presence	reverse gyrase	TIGR01054.hmm	470	●	●	●	○	○	○	○	○	○	●	○	○	○	○	●	○	○	○	○	○	○	○	○	○
Acetogenesis	pathway presence	acd	TIGR02717.hmm	463	●	●	●	●	●	●	●	●	●	●	●	●	○	○	●	○	●	●	●	●	●	●	●	●
Homoacetogenesis		ack	TIGR00016.hmm	146	○	○	○	○	○	○	○	○	○	○	○	○	○	○	○	○	○	○	○	○	○	○	○	○
Homoacetogenesis		pta	TIGR00651.hmm	205	○	○	○	○	○	○	○	○	○	○	○	○	○	●	○	○	●	●	●	○	○	○	○	○
Homoacetogenesis	pathway presence			205	○	○	○	○	○	○	○	○	○	○	○	○	○	●	○	○	●	●	●	○	○	○	○	○
Acetate to acetyl-CoA	pathway presence	acs	TIGR02188.hmm	685	●	○	○	●	●	●	●	●	●	○	●	●	●	●	●	●	●	●	●	●	●	●	●	○
Sulfide oxidation		fcc	PF09242.hmm	266	○	○	○	○	○	○	○	○	○	○	○	○	○	○	○	○	○	○	○	○	○	○	○	○
Sulfide oxidation		sqr	sulfide_quinone_oxidoreductase_sqr.hmm	300	○	○	○	○	○	○	○	○	●	○	●	○	○	○	○	○	○	○	○	○	○	○	○	○
Sulfide oxidation		fcc	K17229	GhostKOALA, KAAS, eggNOG-mapper default setting	○	○	○	○	○	○	○	○	○	○	○	○	○	○	○	○	○	○	○	○	○	○	○	○
Sulfide oxidation		sqr	K17218	GhostKOALA, KAAS, eggNOG-mapper default setting	○	○	○	○	○	○	○	○	●	○	●	○	○	○	●	○	●	●	●	○	○	○	●	●
Sulfide oxidation	pathway presence				○	○	○	○	○	○	○	○	●	○	●	○	○	○	●	○	●	●	●	○	○	○	●	●
Sulfite reduction	pathway presence	dsrD	PF08679.hmm	50	○	○	○	○	○	○	○	○	○	○	○	○	○	○	●	○	○	○	○	○	○	○	○	○
Sulfur oxidation		dsrA	TIGR02064.hmm	223	○	○	○	○	○	○	○	○	●	○	○	○	○	○	●	○	○	○	○	○	○	○	○	○
Sulfur oxidation		dsrB	TIGR02066.hmm	205	○	○	○	○	○	○	○	○	●	○	○	○	○	○	●	○	○	○	○	○	○	○	○	○
Sulfur oxidation		sor	PF07682.hmm	300	○	○	○	○	○	○	○	○	○	○	●	○	○	○	○	○	○	○	○	○	○	○	○	○
Sulfur oxidation		sdo	sulfur_dioxygenase_sdo.hmm	120	○	○	○	○	○	○	○	○	○	○	●	●	●	●	○	●	●	●	●	○	○	●	●	○
Sulfur oxidation		dsrA	K11180	GhostKOALA, KAAS, eggNOG-mapper default setting	○	○	○	○	○	○	○	○	●	○	○	○	○	○	●	○	○	○	○	○	○	○	○	○
Sulfur oxidation		dsrB	K11181	GhostKOALA, KAAS, eggNOG-mapper default setting	○	○	○	○	○	○	○	○	●	○	○	○	○	○	●	○	○	○	○	○	○	○	○	○
Sulfur oxidation		sor	K16952	GhostKOALA, KAAS, eggNOG-mapper default setting	○	○	○	○	○	○	○	○	○	○	○	○	○	○	○	○	○	○	○	○	○	○	○	○
Sulfur oxidation		sdo	K17725	GhostKOALA, KAAS, eggNOG-mapper default setting	○	○	○	○	○	○	○	○	○	○	○	○	●	○	○	○	○	●	○	○	○	○	○	○
Sulfur oxidation	pathway presence				○	○	○	○	○	○	○	○	●	○	●	●	●	●	●	●	●	●	●	○	○	●	●	○
Thiosulfate oxidation		soxB	TIGR04486.hmm	375	○	○	○	○	○	○	○	○	○	○	○	○	○	○	○	○	○	○	○	○	○	○	○	○
Thiosulfate oxidation		soxY	TIGR04488.hmm	125	○	○	○	○	○	○	○	○	○	○	○	○	○	○	○	○	○	○	○	○	○	○	○	○
Thiosulfate oxidation		soxC	TIGR04555.hmm	330	○	○	○	○	○	○	○	○	○	○	○	○	○	○	○	○	○	○	○	○	○	○	○	○
Thiosulfate oxidation		soxB	K17224	GhostKOALA, KAAS, eggNOG-mapper default setting	○	○	○	○	●	○	●	○	○	○	○	○	○	○	○	●	○	○	○	○	○	○	○	○
Thiosulfate oxidation		soxY	K17226	GhostKOALA, KAAS, eggNOG-mapper default setting	○	○	○	○	○	○	○	○	○	○	○	○	○	○	○	○	○	○	○	○	○	○	○	○
Thiosulfate oxidation		soxC	K17225	GhostKOALA, KAAS, eggNOG-mapper default setting	○	○	○	○	●	○	○	●	●	○	○	○	○	●	○	○	○	○	○	●	○	○	●	○
Thiosulfate oxidation	pathway presence				○	○	○	○	●	○	●	●	●	○	○	○	○	●	○	●	○	○	○	●	○	○	●	○
Sulfate reduction		asrA	TIGR02910.hmm	223	○	○	○	○	○	○	○	○	○	○	○	○	○	○	○	○	○	○	○	○	○	○	○	○
Sulfate reduction		asrB	TIGR02911.hmm	226	○	○	○	○	●	○	○	●	○	●	○	○	○	○	○	○	○	○	○	○	○	○	●	○
Sulfate reduction		asrC	TIGR02912.hmm	194	○	○	○	○	○	○	○	○	○	○	○	○	○	○	○	○	○	○	○	○	○	○	○	○
Sulfate reduction		aprA	TIGR02061.hmm	326	○	○	○	○	○	○	○	○	●	○	○	○	●	○	●	○	○	○	○	○	○	○	○	○
Sulfate reduction		sat	TIGR00339.hmm	181	●	○	●	○	●	○	●	○	●	●	●	○	○	○	●	○	○	○	○	○	●	○	●	○
Sulfate reduction		cysC	TIGR00455.hmm	133	●	○	●	○	●	○	○	○	●	●	●	○	○	●	●	○	○	●	○	○	○	○	○	○
Sulfate reduction		cysN	TIGR02034.hmm	327	○	○	○	○	○	○	●	○	○	○	○	○	○	●	○	○	○	○	○	○	○	○	●	○
Sulfate reduction		asrA	K16950	GhostKOALA, KAAS, eggNOG-mapper default setting	○	○	○	○	○	○	○	○	○	○	○	○	○	○	○	○	○	○	○	○	○	○	○	○
Sulfate reduction		asrB	K16951	GhostKOALA, KAAS, eggNOG-mapper default setting	○	○	○	○	○	○	○	○	○	●	○	○	○	○	○	○	○	○	○	○	○	○	●	○
Sulfate reduction		asrC	K00385	GhostKOALA, KAAS, eggNOG-mapper default setting	○	○	○	○	○	○	○	○	○	○	○	○	○	○	○	○	○	○	○	○	●	○	●	○
Sulfate reduction		aprA	K00394	GhostKOALA, KAAS, eggNOG-mapper default setting	○	○	○	○	○	○	○	○	●	○	○	○	●	○	●	○	○	○	○	○	○	○	●	○
Sulfate reduction		sat	K00958	GhostKOALA, KAAS, eggNOG-mapper default setting	●	○	●	○	●	○	●	○	●	●	●	○	○	○	●	○	○	○	○	○	●	○	●	○
Sulfate reduction		cysC	K00860	GhostKOALA, KAAS, eggNOG-mapper default setting	●	●	●	○	●	○	●	●	●	●	●	○	○	●	●	○	●	●	○	●	●	○	●	●
Sulfate reduction		cysN	K00956	GhostKOALA, KAAS, eggNOG-mapper default setting	○	○	○	○	○	○	○	○	○	○	○	○	○	○	○	○	○	○	○	○	○	○	●	○
Sulfate reduction	pathway presence				●	●	●	○	●	○	●	●	●	●	●	○	●	●	●	○	●	●	○	●	●	○	●	●
Thiosulfate disproportionation		phsA	K08352	GhostKOALA, KAAS, eggNOG-mapper default setting	○	○	○	○	○	○	○	●	●	○	○	○	○	○	○	○	○	●	●	○	○	○	○	○
Thiosulfate disproportionation		phsA	thiosulfate_reductase_phsA.hmm	323	○	○	○	○	○	○	○	○	○	○	○	○	○	○	○	○	○	○	○	○	○	○	○	○
Thiosulfate disproportionation	pathway presence				○	○	○	○	○	○	○	●	●	○	○	○	○	○	○	○	○	●	●	○	○	○	○	○
FeFe hydrogenase		Group B1/B3	TIGR04105.hmm	380	○	○	○	○	○	○	○	○	○	○	○	○	○	○	○	○	○	○	○	○	○	○	○	○
FeFe hydrogenase		Group A	TIGR02512.hmm	300	○	○	○	○	○	○	○	○	○	○	○	○	○	○	○	○	○	○	○	○	○	○	○	○
FeFe hydrogenase	pathway presence				○	○	○	○	○	○	○	○	○	○	○	○	○	○	○	○	○	○	○	○	○	○	○	○
Ni-Fe Hydrogenase		Hydrogenase_Group_1	Hydrogenase_Group_1.hmm	411	○	○	○	○	○	○	○	○	●	○	○	○	○	○	●	●	○	○	○	○	○	○	●	●
Ni-Fe Hydrogenase		Hydrogenase_Group_2a	Hydrogenase_Group_2a.hmm	472	○	○	○	○	○	○	○	○	●	○	○	○	○	○	○	○	○	○	○	○	○	○	○	●
Ni-Fe Hydrogenase		Hydrogenase_Group_2b	Hydrogenase_Group_2b.hmm	555	○	○	○	○	○	○	○	○	○	○	○	○	○	○	○	○	○	○	○	○	○	○	○	○
Ni-Fe Hydrogenase		Hydrogenase_Group_3a	Hydrogenase_Group_3a.hmm	368	●	●	○	●	○	●	○	○	○	○	○	○	○	○	○	○	○	○	○	●	●	●	○	○
Ni-Fe Hydrogenase		Hydrogenase_Group_3b	Hydrogenase_Group_3b.hmm	303	●	●	●	○	●	○	●	●	○	●	○	○	○	○	○	○	○	○	●	○	●	●	●	○
Ni-Fe Hydrogenase		Hydrogenase_Group_3c	Hydrogenase_Group_3c.hmm	575	●	●	○	●	●	●	○	●	●	●	○	●	○	○	●	○	○	○	●	●	●	●	○	○
Ni-Fe Hydrogenase		Hydrogenase_Group_3d	Hydrogenase_Group_3d.hmm	541	○	●	○	○	○	●	○	●	○	○	○	○	○	○	○	○	○	○	●	●	●	○	○	○
Ni-Fe Hydrogenase		Hydrogenase_Group_4	Hydrogenase_Group_4.hmm	430	●	●	●	○	●	●	●	●	○	●	○	●	○	○	○	●	○	○	●	●	●	●	○	○
Ni-Fe Hydrogenase	pathway presence				●	●	●	●	●	●	●	●	●	●	○	●	○	○	●	●	○	○	●	●	●	●	●	●
Methane oxidation - Partculate methane monooxygenase		pmoA	TIGR03080.hmm	92	○	○	○	○	○	○	○	○	○	○	○	○	○	○	○	○	○	○	○	○	○	○	○	○
Methane oxidation - Partculate methane monooxygenase		pmoB	TIGR03079.hmm	202	○	○	○	○	○	○	○	○	○	○	○	○	○	○	○	○	○	○	○	○	○	○	○	○
Methane oxidation - Partculate methane monooxygenase		pmoC	TIGR03078.hmm	124	○	○	○	○	○	○	○	○	○	○	○	○	○	○	○	○	○	○	○	○	○	○	○	○
Methane oxidation - Partculate methane monooxygenase	pathway presence				○	○	○	○	○	○	○	○	○	○	○	○	○	○	○	○	○	○	○	○	○	○	○	○
Methane oxidation - Soluble methane monoxygenase		mmoB	PF02406.hmm	10	○	○	●	○	○	●	○	○	○	●	●	○	○	○	○	○	●	●	●	○	○	●	●	●
Methane oxidation - Soluble methane monoxygenase		mmoD	TIGR04550.hmm	28	○	○	○	○	○	○	○	○	○	○	○	○	○	○	○	○	○	○	○	○	○	○	○	○
Methane oxidation - Soluble methane monoxygenase	pathway presence				○	○	●	○	○	●	○	○	○	●	●	○	○	○	○	○	●	●	●	○	○	●	●	●
Methane production		mcrA	TIGR03256.hmm	314	●	●	○	●	○	●	○	○	○	○	○	●	○	○	○	●	○	○	○	●	●	●	●	●
Methane production		mcrB	TIGR03257.hmm	173	●	●	○	●	○	●	○	○	○	○	○	●	○	○	○	●	○	○	○	●	●	●	●	●
Methane production		mcrC	TIGR03259.hmm	171	●	●	○	●	○	●	○	○	○	○	○	●	○	○	○	●	○	○	○	●	●	●	●	●
Methane production	pathway presence				●	●	○	●	○	●	○	○	○	○	○	●	○	○	○	●	○	○	○	●	●	●	●	●
Ammonia oxidation		pmoA	TIGR03080.hmm	92	○	○	○	○	○	○	○	○	○	○	○	○	○	○	○	○	○	○	○	○	○	○	○	○
Ammonia oxidation		pmoB	TIGR03079.hmm	202	○	○	○	○	○	○	○	○	○	○	○	○	○	○	○	○	○	○	○	○	○	○	○	○
Ammonia oxidation		pmoC	TIGR03078.hmm	124	○	○	○	○	○	○	○	○	○	○	○	○	○	○	○	○	○	○	○	○	○	○	○	○
Ammonia oxidation	pathway presence				○	○	○	○	○	○	○	○	○	○	○	○	○	○	○	○	○	○	○	○	○	○	○	○
N2 fixation		Fe only alpha	TIGR01861.hmm	873	○	○	○	○	○	○	○	○	○	○	○	○	○	○	○	○	○	○	○	○	○	○	○	○
N2 fixation		Fe only beta	TIGR02931.hmm	853	○	○	○	○	○	○	○	○	○	○	○	●	○	○	○	○	○	○	○	○	○	○	○	○
N2 fixation		Fe only delta	TIGR02929.hmm	124	○	○	○	○	○	○	○	○	○	○	○	○	○	○	○	○	○	○	○	○	○	○	○	○
N2 fixation		Mo-Fe type Alpha	TIGR01282.hmm	503	○	○	○	○	○	○	○	○	○	○	○	●	○	○	○	○	○	○	○	○	●	●	●	○
N2 fixation		Mo-Fe type beta	TIGR01286.hmm	414	○	○	○	○	○	○	○	○	○	○	○	●	○	○	○	○	○	○	○	○	●	●	●	○
N2 fixation		Vanadium-type alpha	TIGR01860.hmm	822	○	○	○	○	○	○	○	○	○	○	○	○	○	○	○	○	○	○	○	○	○	○	○	○
N2 fixation		Vanadium-type beta	TIGR02932.hmm	822	○	○	○	○	○	○	○	○	○	○	○	○	○	○	○	○	○	○	○	○	○	○	○	○
N2 fixation		Vanadium-type delta	TIGR02930.hmm	821	○	○	○	○	○	○	○	○	○	○	○	○	○	○	○	○	○	○	○	○	○	○	○	○
N2 fixation		nifH	TIGR01287.hmm	261	●	●	○	●	●	●	○	○	●	○	○	●	○	○	○	●	○	○	○	●	●	●	●	●
N2 fixation	pathway presence				●	●	○	●	●	●	○	○	●	○	○	●	○	○	○	●	○	○	○	●	●	●	●	●
Nitrite oxidation		nrxA	nitrite_oxidoreductase_nxrA.hmm	370	○	○	○	○	○	○	○	○	●	○	○	○	○	○	○	○	○	●	●	○	○	○	●	○
Nitrite oxidation		nrxB	nitrite_oxidoreductase_nxrB.hmm	252	○	○	○	○	○	○	○	○	●	○	○	○	○	○	○	○	●	●	●	○	○	○	●	○
Nitrite oxidation		nrxA	K00370	GhostKOALA, KAAS, eggNOG-mapper default setting	○	○	○	○	○	○	○	○	●	○	○	○	○	○	●	●	●	●	●	○	●	○	●	○
Nitrite oxidation		nrxB	K00371	GhostKOALA, KAAS, eggNOG-mapper default setting	○	○	○	○	○	○	○	○	●	○	○	○	○	○	●	○	●	●	●	○	○	○	●	○
Nitrite oxidation	pathway presence				○	○	○	○	○	○	○	○	●	○	○	○	○	○	●	●	●	●	●	○	●	○	●	○
Nitrate reduction		napA	TIGR01706.hmm	472	○	○	○	○	○	○	○	○	●	○	○	○	○	○	○	○	○	○	○	○	○	○	○	○
Nitrate reduction		napB	PF03892.hmm	23.9	○	○	○	○	○	○	○	○	●	○	○	○	○	○	○	○	○	○	○	○	○	○	●	○
Nitrate reduction		narG	TIGR01580.hmm	600	○	○	○	○	○	○	○	○	○	○	○	○	○	○	●	○	○	○	○	○	○	○	○	○
Nitrate reduction		narH	TIGR01660.hmm	348	○	○	○	○	○	○	○	○	○	○	○	○	○	○	●	○	○	○	○	○	○	○	○	○
Nitrate reduction		napA	K02567	GhostKOALA, KAAS, eggNOG-mapper default setting	○	○	○	○	○	○	○	○	●	○	○	○	○	○	○	○	○	○	○	○	○	○	○	○
Nitrate reduction		napB	K02568	GhostKOALA, KAAS, eggNOG-mapper default setting	○	○	○	○	○	○	○	○	○	○	○	○	○	○	○	○	○	○	○	○	○	○	○	○
Nitrate reduction		narG	K00370	GhostKOALA, KAAS, eggNOG-mapper default setting	○	○	○	○	○	○	○	○	●	○	○	○	○	○	●	●	●	●	●	○	●	○	●	○
Nitrate reduction		narH	K00371	GhostKOALA, KAAS, eggNOG-mapper default setting	○	○	○	○	○	○	○	○	●	○	○	○	○	○	●	○	●	●	●	○	○	○	●	○
Nitrate reduction	pathway presence				○	○	○	○	○	○	○	○	●	○	○	○	○	○	●	●	●	●	●	○	●	○	●	○
Nitrite reduction		cyt c552 small NrfH	TIGR03153.hmm	75	○	○	○	○	○	○	○	○	○	○	○	○	○	○	○	○	○	○	○	○	○	○	●	○
Nitrite reduction		cyt c552 large NrFA	PF02335.hmm	57	○	○	○	○	○	○	●	○	○	○	○	○	○	○	●	○	○	○	○	○	○	○	●	●
Nitrite reduction		cyt c552 large NrFA	TIGR03152.hmm	577	○	○	○	○	○	○	○	○	○	○	○	○	○	○	○	○	○	○	○	○	○	○	○	○
Nitrite reduction		nrfD	TIGR03148.hmm	300	○	○	○	○	○	○	○	○	○	○	○	○	○	○	○	○	○	○	○	○	○	○	○	○
Nitrite reduction		NirB	TIGR02374.hmm	442	○	○	○	○	○	○	○	○	○	○	○	○	○	○	○	○	○	○	○	○	○	○	○	○
Nitrite reduction		NirD	TIGR02378.hmm	69	○	○	○	○	○	○	○	○	○	○	○	○	○	○	○	○	○	○	○	○	○	○	○	○
Nitrite reduction		nirK	TIGR02376.hmm	169	○	○	○	○	○	○	○	○	○	○	○	○	○	○	○	○	●	●	●	○	○	○	○	○
Nitrite reduction		nirS	nitrite_reductase_nirS.hmm	200	○	○	○	○	○	○	○	○	○	○	○	○	○	○	○	○	○	●	○	○	○	○	○	○
Nitrite reduction		cyt c552 small NrfH	K15876	GhostKOALA, KAAS, eggNOG-mapper default setting	○	○	○	○	○	○	○	○	○	○	○	○	○	○	○	○	○	○	○	○	○	○	●	○
Nitrite reduction		cyt c552 large NrFA	K03385	GhostKOALA, KAAS, eggNOG-mapper default setting	○	○	○	○	○	○	○	○	○	○	○	○	○	○	○	○	○	○	○	○	○	○	●	○
Nitrite reduction		nrfD	K04015	GhostKOALA, KAAS, eggNOG-mapper default setting	○	○	○	○	○	○	○	○	○	○	○	○	○	○	○	○	○	○	●	○	○	○	○	○
Nitrite reduction		NirB	K00362	GhostKOALA, KAAS, eggNOG-mapper default setting	○	○	●	○	○	●	○	●	●	●	○	●	●	○	●	○	●	●	●	○	●	○	●	○
Nitrite reduction		NirD	K00363	GhostKOALA, KAAS, eggNOG-mapper default setting	○	○	○	○	○	○	○	○	○	○	○	○	○	○	○	○	●	○	○	○	●	○	○	○
Nitrite reduction		nirK	K00368	GhostKOALA, KAAS, eggNOG-mapper default setting	○	○	○	○	○	○	○	○	○	○	●	○	○	○	○	○	●	●	●	○	○	○	○	○
Nitrite reduction		nirS	K15864	GhostKOALA, KAAS, eggNOG-mapper default setting	○	○	○	○	○	○	○	○	○	○	○	○	○	○	○	○	○	●	○	○	○	○	○	○
Nitrite reduction	pathway presence				○	○	●	○	○	●	●	●	●	●	●	●	●	○	●	○	●	●	●	○	●	○	●	●
Nitric oxide reduction		norB	nitric_oxide_reductase_norB.hmm	79	○	○	○	○	○	○	○	○	●	○	○	○	○	○	●	○	●	●	●	○	○	○	○	○
Nitric oxide reduction		norC	nitric_oxide_reductase_norC.hmm	50	○	○	○	○	○	○	○	○	●	○	○	○	○	○	●	○	○	○	○	○	○	○	○	○
Nitric oxide reduction		norB	K04561	GhostKOALA, KAAS, eggNOG-mapper default setting	○	○	○	○	○	○	○	○	●	○	○	○	○	○	●	○	●	●	●	○	○	○	○	○
Nitric oxide reduction		norC	K02305	GhostKOALA, KAAS, eggNOG-mapper default setting	○	○	○	○	○	○	○	○	●	○	○	○	○	○	●	○	○	○	○	○	○	○	○	○
Nitric oxide reduction	pathway presence				○	○	○	○	○	○	○	○	●	○	○	○	○	○	●	○	●	●	●	○	○	○	○	○
Nitrous oxide reduction		nosD	PF05048.hmm	290	○	○	●	○	○	○	○	○	●	●	○	●	●	○	○	○	○	○	○	○	○	○	●	●
Nitrous oxide reduction		nosD	TIGR04247.hmm	290	○	○	○	○	○	○	○	○	○	○	○	○	●	○	●	○	●	●	●	○	○	○	○	○
Nitrous oxide reduction		nosZ	TIGR04246.hmm	550	○	○	○	○	○	○	○	○	○	○	○	○	○	○	●	○	○	○	○	○	○	○	○	○
Nitrous oxide reduction		nosD	K07218	GhostKOALA, KAAS, eggNOG-mapper default setting	○	○	○	●	●	●	○	○	●	○	●	●	●	●	●	○	●	●	●	●	●	●	●	●
Nitrous oxide reduction		nosZ	K00376	GhostKOALA, KAAS, eggNOG-mapper default setting	○	○	○	○	○	○	○	○	●	○	○	○	○	○	●	○	●	●	●	○	○	○	○	○
Nitrous oxide reduction	pathway presence				○	○	●	●	●	●	○	○	●	●	●	●	●	●	●	○	●	●	●	●	●	●	●	●
Anammox		hzoA	hydrazine_oxidase_hzoA.hmm	325	○	○	○	○	○	○	○	○	○	○	○	○	○	○	○	○	○	○	○	○	○	○	○	○
Anammox		hzsA	hydrazine_synthase_hzsA.hmm	466	○	○	○	○	○	○	○	○	○	○	○	○	○	○	○	○	○	○	○	○	○	○	○	○
Anammox	pathway presence				○	○	○	○	○	○	○	○	○	○	○	○	○	○	○	○	○	○	○	○	○	○	○	○
Octaheme c-type cytochrome Shewanella-type	pathway presence	octR	TIGR04315.hmm	325	○	○	○	○	○	○	○	○	○	○	○	○	○	○	○	○	○	○	○	○	○	○	○	○
Oxygen metabolism - cytochrome c oxidase, caa3-type		coxA	TIGR02891.hmm	617	○	○	○	○	○	○	○	○	○	○	○	○	●	●	○	○	●	○	●	○	○	○	○	○
Oxygen metabolism - cytochrome c oxidase, caa3-type		coxB	TIGR02866.hmm	144	○	○	○	○	○	○	○	○	○	○	○	○	●	○	○	○	●	●	●	○	○	○	○	○
Oxygen metabolism - cytochrome c oxidase, caa3-type	pathway presence				○	○	○	○	○	○	○	○	○	○	○	○	●	●	○	○	●	●	●	○	○	○	○	○
Oxygen metabolism - cytochrome c oxidase, cbb3-type		ccoN	TIGR00780.hmm	168	○	○	○	○	○	○	○	○	○	○	○	○	○	○	○	○	○	○	○	○	○	○	○	○
Oxygen metabolism - cytochrome c oxidase, cbb3-type		ccoO	TIGR00781.hmm	62	○	○	○	○	○	○	○	○	○	○	○	○	○	○	○	○	○	○	○	○	○	○	○	○
Oxygen metabolism - cytochrome c oxidase, cbb3-type		ccoP	TIGR00782.hmm	54	○	○	○	○	○	○	○	○	○	○	○	○	○	○	○	○	○	○	○	○	○	○	○	○
Oxygen metabolism - cytochrome c oxidase, cbb3-type	pathway presence				○	○	○	○	○	○	○	○	○	○	○	○	○	○	○	○	○	○	○	○	○	○	○	○
Oxygen metabolism - cytochrome (quinone) oxidase, bo type		CyoA	TIGR01433.hmm	218	○	○	○	○	○	○	○	○	○	○	○	○	○	○	○	○	○	○	○	○	○	○	○	○
Oxygen metabolism - cytochrome (quinone) oxidase, bo type		CyoD	TIGR02847.hmm	64	○	○	○	○	○	○	○	○	○	○	○	○	○	○	○	○	○	○	○	○	○	○	○	○
Oxygen metabolism - cytochrome (quinone) oxidase, bo type		CyoE	TIGR01473.hmm	138	○	○	○	○	○	○	○	○	○	○	●	○	●	●	●	●	●	●	●	○	○	○	●	○
Oxygen metabolism - cytochrome (quinone) oxidase, bo type	pathway presence				○	○	○	○	○	○	○	○	○	○	●	○	●	●	●	●	●	●	●	○	○	○	●	○
Oxygen metabolism - cytochrome (quinone) oxidase, bd type		cydA	PF01654.hmm	118	○	○	○	○	○	○	○	○	○	○	●	○	○	○	●	○	●	●	●	○	○	○	●	○
Oxygen metabolism - cytochrome (quinone) oxidase, bd type		cydB	TIGR00203.hmm	88	○	○	○	○	○	○	○	○	○	○	○	○	○	○	○	○	●	●	●	○	○	○	●	○
Oxygen metabolism - cytochrome (quinone) oxidase, bd type	pathway presence				○	○	○	○	○	○	○	○	○	○	●	○	○	○	●	○	●	●	●	○	○	○	●	○
Oxygen metabolism - cytochrome (quinone) oxidase, aa3 type, QoxABCD		QoxA	TIGR01432.hmm	204	○	○	○	○	○	○	○	○	○	○	○	○	○	○	○	○	○	○	○	○	○	○	○	○
Oxygen metabolism - cytochrome (quinone) oxidase, aa3 type, QoxABCD		QoxB	TIGR02882.hmm	954	○	○	○	○	○	○	○	○	○	○	○	○	○	○	○	○	○	○	○	○	○	○	○	○
Oxygen metabolism - cytochrome (quinone) oxidase, aa3 type, QoxABCD	pathway presence				○	○	○	○	○	○	○	○	○	○	○	○	○	○	○	○	○	○	○	○	○	○	○	○
Methanol oxidation		pqq EC 1.1.2.7	methanol_dehydrogenase_pqq_xoxF_mxaF.hmm	166	○	○	○	○	○	○	○	○	○	○	○	○	○	○	○	○	○	○	○	○	○	○	○	○
Methanol oxidation		NDMA-dependent methanol dehydrogenase EC 1.1.1.244	TIGR04266.hmm	400	○	○	○	○	○	○	○	○	○	○	○	○	○	○	○	○	○	○	○	○	○	○	○	○
Methanol oxidation	pathway presence				○	○	○	○	○	○	○	○	○	○	○	○	○	○	○	○	○	○	○	○	○	○	○	○
Methyl amine -> formaldehyde		madA	TIGR02659.hmm	85	○	○	○	○	○	○	○	○	○	○	○	○	○	○	○	○	○	○	○	○	○	○	○	○
Methyl amine -> formaldehyde		madB	TIGR02658.hmm	90	○	○	○	○	○	○	○	○	○	○	○	○	○	○	○	○	○	○	○	○	○	○	○	○
Methyl amine -> formaldehyde	pathway presence				○	○	○	○	○	○	○	○	○	○	○	○	○	○	○	○	○	○	○	○	○	○	○	○
Formaldehyde oxidation		fdh thiol-independent type	TIGR02819.hmm	425	○	○	○	○	○	○	○	○	○	○	○	○	○	○	○	○	○	○	○	○	○	○	○	○
Formaldehyde oxidation		S-formylglutathione hydrolase	TIGR02821.hmm	131	○	○	○	○	○	○	○	○	○	○	○	○	○	○	○	○	○	○	○	○	○	○	○	○
Formaldehyde oxidation		S-(hydroxymethyl)glutathione dehydrogenase	TIGR02818.hmm	509	○	○	○	○	○	○	○	○	○	○	○	○	○	○	○	○	○	○	○	○	○	○	○	○
Formaldehyde oxidation		S-(hydroxymethyl)mycothiol dehydrogenase	TIGR03451.hmm	512	○	○	○	○	○	○	○	○	○	○	○	○	○	○	○	○	○	○	○	○	○	○	○	○
Formaldehyde oxidation		fae	TIGR03126.hmm	31	●	●	○	○	●	●	●	●	●	○	○	○	○	○	●	●	○	○	○	●	●	●	●	●
Formaldehyde oxidation		Formylmethanofuran:tetrahyromethanopterin formyltransferase	TIGR03119.hmm	94	●	●	○	○	●	●	●	●	●	○	○	○	○	○	●	●	○	○	○	●	●	●	●	●
Formaldehyde oxidation		methenyltetrahydromethanopterin cyclohydrolase	TIGR03120.hmm	147	●	●	○	○	●	●	●	●	●	○	○	○	○	○	●	●	●	●	●	●	●	●	●	●
Formaldehyde oxidation	pathway presence				●	●	○	○	●	●	●	●	●	○	○	○	○	○	●	●	●	●	●	●	●	●	●	●
Formate oxidation		formate dehydrogenase, alpha subunit	TIGR01591.hmm	610	●	○	●	○	●	●	○	○	●	●	●	○	○	●	○	○	●	●	●	●	●	●	●	○
Formate oxidation		formate dehydrogenase, beta subunit	TIGR01582.hmm	152	○	○	○	○	○	○	○	○	○	○	○	○	○	○	○	○	○	○	○	○	○	○	○	○
Formate oxidation		formate dehydrogenase, gamma subunit	TIGR01583.hmm	56	○	○	○	○	○	○	○	○	●	○	○	○	○	○	●	●	○	●	○	○	○	○	●	○
Formate oxidation	pathway presence				●	○	●	○	●	●	○	○	●	●	●	○	○	●	●	●	●	●	●	●	●	●	●	○
CO oxidation		coxS	carbon_monoxide_dehydrogenase_coxS.hmm	198	○	○	○	○	○	○	●	●	○	○	●	○	○	○	○	○	●	●	○	○	○	○	○	○
CO oxidation		coxM	carbon_monoxide_dehydrogenase_coxM.hmm	184	○	○	○	○	○	○	●	●	○	○	●	○	○	○	○	○	○	●	●	○	○	○	○	○
CO oxidation		coxL	TIGR02416.hmm	300	○	○	○	○	○	○	●	●	○	○	●	○	○	○	○	○	●	●	○	○	○	○	○	○
CO oxidation	pathway presence				○	○	○	○	○	○	●	●	○	○	●	○	○	○	○	○	●	●	●	○	○	○	○	○
anaerobic CO oxidation		cooS	K00198	GhostKOALA, KAAS, eggNOG-mapper default setting	●	●	●	●	●	○	○	●	●	○	○	●	○	○	●	●	○	○	○	○	●	●	●	●
anaerobic CO oxidation		cooF	K00196	GhostKOALA, KAAS, eggNOG-mapper default setting	●	●	●	●	●	●	○	●	○	○	○	●	○	○	●	●	○	○	○	●	●	○	●	●
anaerobic CO oxidation	pathway presence				●	●	●	●	●	●	○	●	●	○	○	●	○	○	●	●	○	○	○	●	●	●	●	●
CBB cycle - Rubisco		Form I	rubisco_form_I.hmm	500	○	○	○	○	○	○	○	○	○	○	○	○	○	○	○	○	○	○	○	○	○	○	○	○
CBB cycle - Rubisco		Form II	rubisco_form_II.hmm	500	○	○	○	○	○	○	○	○	○	○	○	○	○	○	○	○	○	○	○	○	○	○	○	○
CBB cycle - Rubisco		Form II/III	rubisco_form_II_III.hmm	500	○	○	○	●	○	○	○	○	○	○	○	○	○	○	○	○	○	○	○	○	○	○	●	○
CBB cycle - Rubisco		Form III	rubisco_form_III.hmm	450	●	○	●	○	●	○	●	●	●	●	○	○	○	○	●	●	●	○	●	○	●	●	●	○
CBB cycle - Rubisco		Form IV	rubisco_form_IV.hmm	500	○	○	○	○	○	○	○	○	○	○	○	○	○	○	○	○	○	○	○	○	○	○	○	○
CBB cycle - Rubisco	pathway presence				●	○	●	●	●	○	●	●	●	●	○	○	○	○	●	●	●	○	●	○	●	●	●	○
Wood Ljungdahl pathway		codhD (delta)	TIGR00381.hmm	197	●	●	○	○	●	●	●	●	●	○	○	●	○	○	●	○	○	○	○	●	●	●	●	●
Wood Ljungdahl pathway		codhC (beta)	TIGR00316.hmm	355	●	●	○	○	●	●	●	○	●	○	○	●	○	○	●	○	○	○	○	●	●	●	●	●
Wood Ljungdahl pathway		codh (catalytic)	TIGR01702.hmm	210	●	●	●	●	○	○	○	●	●	○	○	●	○	○	●	●	○	○	○	●	●	●	●	●
Wood Ljungdahl pathway	pathway presence				●	●	●	●	●	●	●	●	●	○	○	●	○	○	●	●	○	○	○	●	●	●	●	●
Reverse TCA cycle		aclA	acetate_citrate_lyase_aclA.hmm	215	○	○	○	○	●	○	○	○	○	○	○	○	○	○	○	○	○	○	○	○	○	○	●	●
Reverse TCA cycle		aclB	acetate_citrate_lyase_aclB.hmm	177	○	○	○	○	●	○	○	○	○	○	○	○	○	○	○	○	○	○	○	○	○	○	●	●
Reverse TCA cycle	pathway presence				○	○	○	○	●	○	○	○	○	○	○	○	○	○	○	○	○	○	○	○	○	○	●	●
Urease		ureC	TIGR01792.hmm	212	○	○	○	○	○	○	○	○	○	○	○	●	○	○	○	○	●	●	●	○	○	○	○	○
Urease		ureB	TIGR00192.hmm	40	○	○	○	○	○	○	○	○	○	○	○	●	○	○	○	○	●	●	●	○	○	○	○	○
Urease		ureA	TIGR00193.hmm	31	○	○	○	○	○	○	○	○	○	○	○	●	○	○	○	○	●	●	●	○	○	○	○	○
Urease	pathway presence				○	○	○	○	○	○	○	○	○	○	○	●	○	○	○	○	●	●	●	○	○	○	○	○
Halogenated compounds breakdown		Haloacid dehydrogenase	TIGR01428.hmm	72	○	●	●	○	●	○	○	○	○	●	○	○	○	○	○	○	●	●	●	○	○	○	○	○
Halogenated compounds breakdown		Reductive dehalogenase	TIGR02486.hmm	132	○	○	○	○	●	○	●	○	○	○	○	○	○	○	●	●	○	○	○	○	○	○	○	○
Halogenated compounds breakdown	pathway presence				○	●	●	○	●	○	●	○	○	●	○	○	○	○	●	●	●	●	●	○	○	○	○	○
Perchlorate reduction		pcrA	TIGR03479.hmm	559	○	○	○	○	○	○	○	○	○	○	○	○	○	○	●	○	●	○	●	○	○	○	○	○
Perchlorate reduction		pcrB	TIGR03478.hmm	319	○	○	○	○	○	○	○	○	○	○	○	○	○	○	○	○	●	○	●	○	○	○	○	○
Perchlorate reduction	pathway presence				○	○	○	○	○	○	○	○	○	○	○	○	○	○	●	○	●	○	●	○	○	○	○	○
Chlorite reduction	pathway presence	Chlorite dismutase	PF06778.hmm	65	○	○	○	○	○	○	○	○	○	○	●	○	○	○	○	○	●	●	●	○	○	○	○	○
Arsenite oxidation		arsenite oxidase small	TIGR02694.hmm	61	○	○	○	○	○	○	○	○	●	○	○	○	○	○	○	○	○	○	○	○	○	○	○	○
Arsenite oxidation		arsenite oxidase large	TIGR02693.hmm	357	○	○	○	○	○	○	○	○	○	○	○	○	○	○	○	○	○	○	○	○	○	○	○	○
Arsenite oxidation	pathway presence				○	○	○	○	○	○	○	○	●	○	○	○	○	○	○	○	○	○	○	○	○	○	○	○
Arsenate reduction		arsC	TIGR00014.hmm	61	○	○	○	○	○	○	○	○	○	○	○	○	○	●	○	○	○	○	○	○	○	○	○	○
Arsenate reduction		thioredoxin	TIGR02691.hmm	112	○	○	○	●	○	●	○	○	○	○	○	○	●	○	○	○	○	○	○	●	○	●	●	○
Arsenate reduction		glutathione/glutaredoxin type	TIGR02689.hmm	113	○	○	○	○	○	○	○	○	○	○	○	○	○	○	○	○	○	○	○	○	○	○	○	○
Arsenate reduction		arsC	K00537/K03741	GhostKOALA, KAAS, eggNOG-mapper default setting	●	○	●	●	●	●	●	●	●	○	●	●	●	●	●	●	○	○	○	●	○	●	●	○
Arsenate reduction	pathway presence				●	○	●	●	●	●	●	●	●	○	●	●	●	●	●	●	○	○	○	●	○	●	●	○
Selenate reduction		ygfM	TIGR03312.hmm	87	○	○	○	○	○	○	○	○	○	○	○	○	○	○	○	○	○	○	○	○	○	○	○	○
Selenate reduction		molybdenum-binding subunit	TIGR03313.hmm	526	○	○	○	○	○	○	●	●	○	○	○	○	○	○	○	○	○	○	○	○	○	○	○	○
Selenate reduction		YgfK	TIGR03315.hmm	354	○	○	○	○	○	○	○	○	○	●	○	○	○	○	○	○	○	○	○	○	○	○	○	○
Selenate reduction	pathway presence				○	○	○	○	○	○	●	●	○	●	○	○	○	○	○	○	○	○	○	○	○	○	○	○
Nitrile hydratase		nthA	TIGR01323.hmm	239	○	○	○	○	○	○	○	○	○	○	○	○	○	○	○	○	○	○	○	○	○	○	○	○
Nitrile hydratase		nthB	TIGR03888.hmm	136	○	○	○	○	○	○	○	○	○	○	○	○	○	○	○	○	○	○	○	○	○	○	○	○
Nitrile hydratase	pathway presence				○	○	○	○	○	○	○	○	○	○	○	○	○	○	○	○	○	○	○	○	○	○	○	○
Metal (Iron/Manganese) oxidation/reduction		mtrA	TIGR03507.hmm	60	○	○	○	○	○	○	○	○	○	○	○	○	○	○	○	○	○	○	○	○	○	○	○	○
Metal (Iron/Manganese) oxidation/reduction		mtrC	TIGR03509.hmm	165	○	○	○	○	○	○	○	○	○	○	○	○	○	○	○	○	○	○	○	○	○	○	○	○
Metal (Iron/Manganese) oxidation/reduction	pathway presence				○	○	○	○	○	○	○	○	○	○	○	○	○	○	○	○	○	○	○	○	○	○	○	○
