## Supplementary material for "Genome and community-level interaction insights on wide carbon utilizing and element cycling function of Hydrothermarchaeota from hydrothermal sediment": Table S11.node_gain_functional_genes.xlsx

### Sheet: node_gain_functional_genes
Table S11 | The key OG gain event for Hydrothermarchaeota MAGs. The protein annotations are derived from those in Table S5; only the proteins with clear annotations are included in this table. Proteins within one individual OG could have different annotations, which is normal due to that OG-clustering could include high sequence identity proteins into one OG (while these proteins could have diffe…
OG gain and loss events of 24 -> 22 (Gain).
Ortholog Group	Hydrothermarchaeota Protein	Protein ID	Pathway or function	KO protein ID	KO protein name
OG0000034	Ga0180886_114_44	27	Peptide/amino acid transport	oppF	oligopeptide transport system ATP-binding protein
OG0000034	Ga0180886_114_45	27	Peptide/amino acid transport	oppD	oligopeptide transport system ATP-binding protein
OG0000034	HyVt-292_k295_205178_1	24	Peptide/amino acid transport	ABC.PE.A	peptide/nickel transport system ATP-binding protein
OG0000034	HyVt-292_k295_455012_4	24	Peptide/amino acid transport	ABC.PE.A1	peptide/nickel transport system ATP-binding protein
OG0000034	HyVt-292_k295_455012_5	24	Peptide/amino acid transport	ABC.PE.A	peptide/nickel transport system ATP-binding protein
OG0001586	Ga0180886_111_5	96	Mineral and other transporters	tupA, vupA	tungstate transport system substrate-binding protein
OG0001586	Ga0212232_1000732_6	96	Mineral and other transporters	tupA, vupA	tungstate transport system substrate-binding protein
OG0001586	HyVt-292_k295_235626_1	96	Mineral and other transporters	tupA, vupA	tungstate transport system substrate-binding protein
OG0001586	HyVt-292_k295_48680_8	96	Mineral and other transporters	tupA, vupA	tungstate transport system substrate-binding protein
OG0004997	Ga0212232_1000707_8	105	Mineral and other transporters	ccmC	heme exporter protein C
OG0004998	Ga0212232_1000707_7	105	Mineral and other transporters	ccmB	heme exporter protein B
OG gain and loss events of 24 -> 23 (Gain).
Ortholog Group	Hydrothermarchaeota Protein	Protein ID	Pathway or function	KO protein ID	KO protein name
OG0000206	Ga0212224_1011585_2	113	Archaeal flagellar protein	flaB-A, flaB	archaeal flagellin FlaB
OG0000763	Ga0180886_116_27	40	Acetyl-CoA metabolism	acdB	acetate---CoA ligase (ADP-forming) subunit beta
OG0000763	Ga0212224_1003583_5	40	Acetyl-CoA metabolism	acdA	acetate---CoA ligase (ADP-forming) subunit alpha
OG0000927	Ga0212224_1001069_6	93	Nitrogen fixation	nifB	nitrogen fixation protein NifB
OG0001167	Ga0180886_122_98	113	Archaeal flagellar protein	flaK-A, flaK	archaeal preflagellin peptidase FlaK
OG0001167	Ga0212224_1001897_10	113	Archaeal flagellar protein	flaK-A, flaK	archaeal preflagellin peptidase FlaK
OG0001311	Ga0212224_1001807_1	113	Archaeal flagellar protein	flaH-A, flaH	archaeal flagellar protein FlaH
OG0001386	Ga0212224_1011585_3	113	Archaeal flagellar protein	flaC-A, flaC	archaeal flagellar protein FlaC
OG0001636	Ga0212224_1000718_10	25	Peptide/amino acid transport	livK	branched-chain amino acid transport system substrate-binding protein
OG0001671	Ga0212224_1000426_9	72	ATP synthase - Complex V	ppaC	manganese-dependent inorganic pyrophosphatase
OG0003055	Ga0212224_1000271_15	80	Assimilatory sulfate reduction	TC.SULP	sulfate permease, SulP family
OG0003622	Ga0212224_1001442_1	4	Glycolysis Embden–Meyerhof pathway	glk	glucokinase
OG0003622	Ga0212232_1001289_4	4	Glycolysis Embden–Meyerhof pathway	glk	glucokinase
OG gain and loss events of 26 -> 24 (Gain).
Ortholog Group	Hydrothermarchaeota Protein	Protein ID	Pathway or function	KO protein ID	KO protein name
OG0000049	Ga0180886_101_266	42	Acetyl-CoA metabolism	aor	aldehyde:ferredoxin oxidoreductase
OG0000049	Ga0180886_102_40	42	Acetyl-CoA metabolism	aor	aldehyde:ferredoxin oxidoreductase
OG0000049	Ga0180886_120_2	42	Acetyl-CoA metabolism	aor	aldehyde:ferredoxin oxidoreductase
OG0000049	Ga0212224_1001905_2	42	Acetyl-CoA metabolism	aor	aldehyde:ferredoxin oxidoreductase
OG0000049	HyVt-292_k295_117245_1	42	Acetyl-CoA metabolism	aor	aldehyde:ferredoxin oxidoreductase
OG0000087	Ga0180886_114_46	24	Peptide/amino acid transport	ABC.PE.P1	peptide/nickel transport system permease protein
OG0000087	HyVt-292_k295_205178_2	24	Peptide/amino acid transport	ABC.PE.P1	peptide/nickel transport system permease protein
OG0000096	HyVt-292_k295_205178_3	24	Peptide/amino acid transport	ABC.PE.P	peptide/nickel transport system permease protein
OG0000161	Ga0212224_1000990_1	101	Mineral and other transporters	ABC.FEV.S	iron complex transport system substrate-binding protein
OG0000161	HyVt-292_k295_644318_1	101	Mineral and other transporters	ABC.FEV.S	iron complex transport system substrate-binding protein
OG0000161	HyVt-292_k295_713263_3	101	Mineral and other transporters	ABC.FEV.S	iron complex transport system substrate-binding protein
OG0000220	Ga0180886_105_200	103	Mineral and other transporters	cbiQ	cobalt/nickel transport system permease protein
OG0000220	Ga0180886_117_61	103	Mineral and other transporters	cbiQ	cobalt/nickel transport system permease protein
OG0000220	HyVt-292_k295_367949_7	103	Mineral and other transporters	cbiQ	cobalt/nickel transport system permease protein
OG0000224	Ga0180886_114_48	24	Peptide/amino acid transport	ABC.PE.S	peptide/nickel transport system substrate-binding protein
OG0000224	Ga0212224_1001955_5	24	Peptide/amino acid transport	ABC.PE.S	peptide/nickel transport system substrate-binding protein
OG0000224	HyVt-292_k295_205178_4	24	Peptide/amino acid transport	ABC.PE.S	peptide/nickel transport system substrate-binding protein
OG0000239	Ga0212224_1000409_3	37	pyruvate => acetyl-CoA	iorA	indolepyruvate ferredoxin oxidoreductase, alpha subunit
OG0000239	HyVt-292_k295_470309_3	37	pyruvate => acetyl-CoA	iorA	indolepyruvate ferredoxin oxidoreductase, alpha subunit
OG0000239	HyVt-292_k295_470309_4	37	pyruvate => acetyl-CoA	iorA	indolepyruvate ferredoxin oxidoreductase, alpha subunit
OG0000528	Ga0180886_122_90	12	Gluconeogenisis direction Embden–Meyerhof pathway	K01622	fructose 1,6-bisphosphate aldolase/phosphatase
OG0000528	Ga0212224_1000507_15	12	Gluconeogenisis direction Embden–Meyerhof pathway	K01622	fructose 1,6-bisphosphate aldolase/phosphatase
OG0000552	Ga0180886_117_41	106	Complex I (NADH)	nuoI	NADH-quinone oxidoreductase subunit I
OG0000552	Ga0212224_1000281_10	106	Complex I (NADH)	nuoI	NADH-quinone oxidoreductase subunit I
OG0000552	HyVt-292_k295_202395_17	106	Complex I (NADH)	nuoI	NADH-quinone oxidoreductase subunit I
OG0000578	Ga0180886_105_64	48	THMPT Wood–Ljungdahl pathway	mer	5,10-methylenetetrahydromethanopterin reductase
OG0000578	Ga0180886_120_58	48	THMPT Wood–Ljungdahl pathway	mer	5,10-methylenetetrahydromethanopterin reductase
OG0000578	Ga0180886_120_59	48	THMPT Wood–Ljungdahl pathway	mer	5,10-methylenetetrahydromethanopterin reductase
OG0000578	Ga0212224_1000285_24	48	THMPT Wood–Ljungdahl pathway	mer	5,10-methylenetetrahydromethanopterin reductase
OG0000578	Ga0212224_1000285_25	48	THMPT Wood–Ljungdahl pathway	mer	5,10-methylenetetrahydromethanopterin reductase
OG0000578	HyVt-292_k295_513717_2	48	THMPT Wood–Ljungdahl pathway	mer	5,10-methylenetetrahydromethanopterin reductase
OG0000578	HyVt-292_k295_513717_3	48	THMPT Wood–Ljungdahl pathway	mer	5,10-methylenetetrahydromethanopterin reductase
OG0000698	Ga0180886_101_221	26	Peptide/amino acid transport	TC.APA	basic amino acid/polyamine antiporter, APA family
OG0000699	HyVt-292_k295_735534_4	61	TCA cycle	korD, oorD	2-oxoglutarate ferredoxin oxidoreductase subunit delta
OG0000797	HyVt-292_k295_6158_3	94	Arsenate reduction	arsA, ASNA1, GET3	arsenite/tail-anchored protein-transporting ATPase
OG0000848	Ga0212224_1001278_12	51	THMPT Wood–Ljungdahl pathway	mtrA	tetrahydromethanopterin S-methyltransferase subunit A
OG0000848	HyVt-292_k295_683686_5	51	THMPT Wood–Ljungdahl pathway	mtrA	tetrahydromethanopterin S-methyltransferase subunit A
OG0000851	Ga0212224_1001069_7	93	Nitrogen fixation	nifD	nitrogenase molybdenum-iron protein alpha chain
OG0000851	HyVt-292_k295_445331_1	93	Nitrogen fixation	nifD	nitrogenase molybdenum-iron protein alpha chain
OG0000860	Ga0212224_1000237_11	6	Glycolysis Embden–Meyerhof pathway	pfkC	ADP-dependent phosphofructokinase/glucokinase
OG0000860	HyVt-292_k295_320900_13	6	Glycolysis Embden–Meyerhof pathway	pfkC	ADP-dependent phosphofructokinase/glucokinase
OG0000890	Ga0212224_1000433_23	113	Archaeal flagellar protein	flaJ-A, flaJ	archaeal flagellar protein FlaJ
OG0000890	Ga0212224_1001807_3	113	Archaeal flagellar protein	flaJ-A, flaJ	archaeal flagellar protein FlaJ
OG0000890	HyVt-292_k295_376889_3	113	Archaeal flagellar protein	flaJ-A, flaJ	archaeal flagellar protein FlaJ
OG0000890	HyVt-292_k295_446130_2	113	Archaeal flagellar protein	flaJ-A, flaJ	archaeal flagellar protein FlaJ
OG0000947	HyVt-292_k295_378804_3	95	Arsenate reduction	ARSC2, arsC	arsenate reductase
OG0001101	Ga0212224_1000129_21	97	Mineral and other transporters	wtpA	molybdate/tungstate transport system substrate-binding protein
OG0001101	HyVt-292_k295_235626_4	97	Mineral and other transporters	wtpA	molybdate/tungstate transport system substrate-binding protein
OG0001175	Ga0180886_117_45	106	Complex I (NADH)	nuoC	NADH-quinone oxidoreductase subunit C
OG0001175	Ga0212224_1000281_7	106	Complex I (NADH)	nuoC	NADH-quinone oxidoreductase subunit C
OG0001175	HyVt-292_k295_202395_14	106	Complex I (NADH)	nuoC	NADH-quinone oxidoreductase subunit C
OG0001222	Ga0212224_1000794_6	79	C1 oxidation	cooS, acsA	anaerobic carbon-monoxide dehydrogenase catalytic subunit
OG0001222	Ga0212224_1001721_1	79	C1 oxidation	cooS, acsA	anaerobic carbon-monoxide dehydrogenase catalytic subunit
OG0001222	Ga0212224_1001928_2	79	C1 oxidation	cooS, acsA	anaerobic carbon-monoxide dehydrogenase catalytic subunit
OG0001222	HyVt-292_k295_83752_1	79	C1 oxidation	cooS, acsA	anaerobic carbon-monoxide dehydrogenase catalytic subunit
OG0001296	Ga0212224_1001069_8	93	Nitrogen fixation	nifK	nitrogenase molybdenum-iron protein beta chain
OG0001296	HyVt-292_k295_445331_2	93	Nitrogen fixation	nifK	nitrogenase molybdenum-iron protein beta chain
OG0001719	Ga0180886_101_8	72	ATP synthase - Complex V	hppA	K(+)-stimulated pyrophosphate-energized sodium pump
OG0001719	Ga0212224_1000129_5	72	ATP synthase - Complex V	hppA	K(+)-stimulated pyrophosphate-energized sodium pump
OG0001719	HyVt-292_k295_672239_3	72	ATP synthase - Complex V	hppA	K(+)-stimulated pyrophosphate-energized sodium pump
OG0003159	Ga0212224_1000769_11	71	Membrane bound hydrogenase	hyfC	hydrogenase-4 component C
OG0003305	Ga0180886_105_32	109	Complex III (Cytochrome c reductase)	qcrB	ubiquinol-cytochrome c reductase cytochrome b subunit
OG0003441	Ga0212224_1000769_10	71	Membrane bound hydrogenase	hyfE	hydrogenase-4 component E
OG0003600	Ga0212224_1000129_16	86	Dissimilatory sulfate reduction and oxidation	dsrA	dissimilatory sulfite reductase alpha subunit
OG0003600	HyVt-292_k295_35579_1	86	Dissimilatory sulfate reduction and oxidation	dsrA	dissimilatory sulfite reductase alpha subunit
OG0003863	Ga0212224_1001165_15	83	Assimilatory sulfate reduction	cysH	phosphoadenosine phosphosulfate reductase
OG0003863	HyVt-292_k295_538155_3	83	Assimilatory sulfate reduction	cysH	phosphoadenosine phosphosulfate reductase
OG0003923	Ga0212224_1001274_6	61	TCA cycle	DLD, lpd, pdhD	dihydrolipoamide dehydrogenase
OG0003923	HyVt-292_k295_141171_4	61	TCA cycle	DLD, lpd, pdhD	dihydrolipoamide dehydrogenase
OG0004026	Ga0212224_1000609_11	89	Denitrification	narI, narV	nitrate reductase gamma subunit
OG gain and loss events of 26 -> 25 (Gain).
Ortholog Group	Hydrothermarchaeota Protein	Protein ID	Pathway or function	KO protein ID	KO protein name
OG0000134	Ga0212232_1000999_2	44	THMPT Wood–Ljungdahl pathway	fwdF, fmdF	4Fe-4S ferredoxin
OG0001184	Ga0212232_1001289_2	17	Pentose phosphate pathway, non-oxidative phase	E2.2.1.1, tktA, tktB	transketolase
OG0001237	Ga0212232_1000498_9	72	ATP synthase - Complex V	ppa	inorganic pyrophosphatase
OG0001395	Ga0212232_1000354_3	87	Thiosulfate oxidation	soxC	sulfane dehydrogenase subunit SoxC
OG0001449	Ga0180886_110_11	84	Dissimilatory sulfate reduction and oxidation	sat, met3	sulfate adenylyltransferase
OG0001449	Ga0212232_1000550_6	84	Dissimilatory sulfate reduction and oxidation	sat, met3	sulfate adenylyltransferase
OG0001449	Ga0212232_1001025_6	84	Dissimilatory sulfate reduction and oxidation	sat, met3	sulfate adenylyltransferase
OG0001449	Ga0212232_1001325_3	84	Dissimilatory sulfate reduction and oxidation	sat, met3	sulfate adenylyltransferase
OG0001510	Ga0212232_1003420_2	15	Pentose phosphate pathway, oxidative phase	PGD, gnd, gntZ	6-phosphogluconate dehydrogenase
OG0001518	Ga0212232_1000453_11	18	Pentose phosphate pathway, non-oxidative phase	rpe, RPE	ribulose-phosphate 3-epimerase
OG0001586	Ga0180886_111_5	96	Mineral and other transporters	tupA, vupA	tungstate transport system substrate-binding protein
OG0001586	Ga0212232_1000732_6	96	Mineral and other transporters	tupA, vupA	tungstate transport system substrate-binding protein
OG0001586	HyVt-292_k295_235626_1	96	Mineral and other transporters	tupA, vupA	tungstate transport system substrate-binding protein
OG0001586	HyVt-292_k295_48680_8	96	Mineral and other transporters	tupA, vupA	tungstate transport system substrate-binding protein
OG0001984	Ga0212232_1002047_5	7	Glycolysis Embden–Meyerhof pathway	K16305	fructose-bisphosphate aldolase / 6-deoxy-5-ketofructose 1-phosphate synthase
OG0001990	Ga0212232_1001289_1	5	Glycolysis Embden–Meyerhof pathway	tal-pgi	transaldolase / glucose-6-phosphate isomerase
OG0001990	Ga0212232_1003420_1	5	Glycolysis Embden–Meyerhof pathway	tal-pgi	transaldolase / glucose-6-phosphate isomerase
OG0003389	Ga0180886_120_20	1	Galactose => Glucose-1P (Galactose breakdown)	galT, GALT	UDPglucose--hexose-1-phosphate uridylyltransferase
OG0003389	Ga0212232_1000453_10	1	Galactose => Glucose-1P (Galactose breakdown)	galT, GALT	UDPglucose--hexose-1-phosphate uridylyltransferase
OG0003611	Ga0212232_1003535_3	64	TCA cycle	E4.2.1.2B, fumC, FH	fumarate hydratase, class II
OG gain and loss events of 28 -> 26 (Gain).
Ortholog Group	Hydrothermarchaeota Protein	Protein ID	Pathway or function	KO protein ID	KO protein name
OG0000212	Ga0212224_1000401_17	61	TCA cycle	korC, oorC	2-oxoglutarate ferredoxin oxidoreductase subunit gamma
OG0000212	HyVt-292_k295_94974_11	61	TCA cycle	korC, oorC	2-oxoglutarate ferredoxin oxidoreductase subunit gamma
OG0000254	Ga0212224_1000409_2	37	pyruvate => acetyl-CoA	iorB	indolepyruvate ferredoxin oxidoreductase, beta subunit
OG0000254	HyVt-292_k295_470309_5	37	pyruvate => acetyl-CoA	iorB	indolepyruvate ferredoxin oxidoreductase, beta subunit
OG0000399	Ga0212224_1001069_3	93	Nitrogen fixation	nifH	nitrogenase iron protein NifH
OG0000399	HyVt-292_k295_329469_4	93	Nitrogen fixation	nifH	nitrogenase iron protein NifH
OG0000490	Ga0212224_1001258_7	61	TCA cycle	DLD, lpd, pdhD	dihydrolipoamide dehydrogenase
OG0000490	HyVt-292_k295_16821_3	61	TCA cycle	DLD, lpd, pdhD	dihydrolipoamide dehydrogenase
OG0000490	HyVt-292_k295_711445_2	114	Hg reduction	merA	mercuric reductase
OG0000497	Ga0212224_1000433_5	64	TCA cycle	E4.2.1.2AB, fumB	fumarate hydratase subunit beta
OG0000497	HyVt-292_k295_168457_2	64	TCA cycle	E4.2.1.2AB, fumB	fumarate hydratase subunit beta
OG0000497	HyVt-292_k295_683619_1	64	TCA cycle	E4.2.1.2AB, fumB	fumarate hydratase subunit beta
OG0000555	Ga0212224_1000433_6	64	TCA cycle	E4.2.1.2AA, fumA	fumarate hydratase subunit alpha
OG0000555	HyVt-292_k295_168457_3	64	TCA cycle	E4.2.1.2AA, fumA	fumarate hydratase subunit alpha
OG0000772	Ga0212224_1000739_5	102	Mineral and other transporters	znuB	zinc transport system permease protein
OG0000772	HyVt-292_k295_740276_5	102	Mineral and other transporters	znuB	zinc transport system permease protein
OG0003431	Ga0212224_1000121_9	69	Fatty acid synthesis direction and aromatics degradation	bcrB, badE	benzoyl-CoA reductase subunit B
OG0003431	Ga0212232_1000457_2	69	Fatty acid synthesis direction and aromatics degradation	bcrB, badE	benzoyl-CoA reductase subunit B
OG0003622	Ga0212224_1001442_1	4	Glycolysis Embden–Meyerhof pathway	glk	glucokinase
OG0003622	Ga0212232_1001289_4	4	Glycolysis Embden–Meyerhof pathway	glk	glucokinase
OG gain and loss events of 28 -> 27 (Gain).
Ortholog Group	Hydrothermarchaeota Protein	Protein ID	Pathway or function	KO protein ID	KO protein name
OG0000034	Ga0180886_114_44	27	Peptide/amino acid transport	oppF	oligopeptide transport system ATP-binding protein
OG0000034	Ga0180886_114_45	27	Peptide/amino acid transport	oppD	oligopeptide transport system ATP-binding protein
OG0000034	HyVt-292_k295_205178_1	24	Peptide/amino acid transport	ABC.PE.A	peptide/nickel transport system ATP-binding protein
OG0000034	HyVt-292_k295_455012_4	24	Peptide/amino acid transport	ABC.PE.A1	peptide/nickel transport system ATP-binding protein
OG0000034	HyVt-292_k295_455012_5	24	Peptide/amino acid transport	ABC.PE.A	peptide/nickel transport system ATP-binding protein
OG0000049	Ga0180886_101_266	42	Acetyl-CoA metabolism	aor	aldehyde:ferredoxin oxidoreductase
OG0000049	Ga0180886_102_40	42	Acetyl-CoA metabolism	aor	aldehyde:ferredoxin oxidoreductase
OG0000049	Ga0180886_120_2	42	Acetyl-CoA metabolism	aor	aldehyde:ferredoxin oxidoreductase
OG0000049	Ga0212224_1001905_2	42	Acetyl-CoA metabolism	aor	aldehyde:ferredoxin oxidoreductase
OG0000049	HyVt-292_k295_117245_1	42	Acetyl-CoA metabolism	aor	aldehyde:ferredoxin oxidoreductase
OG0000087	Ga0180886_114_46	24	Peptide/amino acid transport	ABC.PE.P1	peptide/nickel transport system permease protein
OG0000087	HyVt-292_k295_205178_2	24	Peptide/amino acid transport	ABC.PE.P1	peptide/nickel transport system permease protein
OG0000096	HyVt-292_k295_205178_3	24	Peptide/amino acid transport	ABC.PE.P	peptide/nickel transport system permease protein
OG0000220	Ga0180886_105_200	103	Mineral and other transporters	cbiQ	cobalt/nickel transport system permease protein
OG0000220	Ga0180886_117_61	103	Mineral and other transporters	cbiQ	cobalt/nickel transport system permease protein
OG0000220	HyVt-292_k295_367949_7	103	Mineral and other transporters	cbiQ	cobalt/nickel transport system permease protein
OG0000578	Ga0180886_105_64	48	THMPT Wood–Ljungdahl pathway	mer	5,10-methylenetetrahydromethanopterin reductase
OG0000578	Ga0180886_120_58	48	THMPT Wood–Ljungdahl pathway	mer	5,10-methylenetetrahydromethanopterin reductase
OG0000578	Ga0180886_120_59	48	THMPT Wood–Ljungdahl pathway	mer	5,10-methylenetetrahydromethanopterin reductase
OG0000578	Ga0212224_1000285_24	48	THMPT Wood–Ljungdahl pathway	mer	5,10-methylenetetrahydromethanopterin reductase
OG0000578	Ga0212224_1000285_25	48	THMPT Wood–Ljungdahl pathway	mer	5,10-methylenetetrahydromethanopterin reductase
OG0000578	HyVt-292_k295_513717_2	48	THMPT Wood–Ljungdahl pathway	mer	5,10-methylenetetrahydromethanopterin reductase
OG0000578	HyVt-292_k295_513717_3	48	THMPT Wood–Ljungdahl pathway	mer	5,10-methylenetetrahydromethanopterin reductase
OG0000698	Ga0180886_101_221	26	Peptide/amino acid transport	TC.APA	basic amino acid/polyamine antiporter, APA family
OG0000714	Ga0180886_105_203	103	Mineral and other transporters	cbiM	cobalt/nickel transport system permease protein
OG0000724	Ga0180886_105_21	44	THMPT Wood–Ljungdahl pathway	fwdE, fmdE	formylmethanofuran dehydrogenase subunit E
OG0000724	Ga0180886_112_17	44	THMPT Wood–Ljungdahl pathway	fwdE, fmdE	formylmethanofuran dehydrogenase subunit E
OG0000724	Ga0180886_112_27	44	THMPT Wood–Ljungdahl pathway	fwdE, fmdE	formylmethanofuran dehydrogenase subunit E
OG0000763	Ga0180886_116_27	40	Acetyl-CoA metabolism	acdB	acetate---CoA ligase (ADP-forming) subunit beta
OG0000763	Ga0212224_1003583_5	40	Acetyl-CoA metabolism	acdA	acetate---CoA ligase (ADP-forming) subunit alpha
OG0000765	Ga0180886_103_40	54	THMPT Wood–Ljungdahl pathway	mtbC	dimethylamine corrinoid protein
OG0000765	Ga0180886_105_177	53	THMPT Wood–Ljungdahl pathway	mttC	trimethylamine corrinoid protein
OG0000765	Ga0180886_105_198	54	THMPT Wood–Ljungdahl pathway	mtbC	dimethylamine corrinoid protein
OG0000889	Ga0180886_111_231	35	Ammonium metabolism	GLUD1_2, gdhA	glutamate dehydrogenase (NAD(P)+)
OG0000916	Ga0180886_101_394	39	pyruvate => acetyl-CoA	PDHB, pdhB	pyruvate dehydrogenase E1 component beta subunit
OG0000985	Ga0180886_103_42	51	THMPT Wood–Ljungdahl pathway	mtrH	tetrahydromethanopterin S-methyltransferase subunit H
OG0000985	Ga0180886_103_44	51	THMPT Wood–Ljungdahl pathway	mtrH	tetrahydromethanopterin S-methyltransferase subunit H
OG0001072	Ga0180886_105_202	103	Mineral and other transporters	cbiN	cobalt/nickel transport protein
OG0001271	Ga0180886_101_126	77	Electron bifurcation	glcD	glycolate oxidase
OG0001271	Ga0180886_116_3	77	Electron bifurcation	glcD	glycolate oxidase
OG0001271	Ga0180886_120_68	77	Electron bifurcation	glcD	glycolate oxidase
OG0001364	Ga0180886_117_63	103	Mineral and other transporters	cbiM	cobalt/nickel transport system permease protein
OG0001449	Ga0180886_110_11	84	Dissimilatory sulfate reduction and oxidation	sat, met3	sulfate adenylyltransferase
OG0001449	Ga0212232_1000550_6	84	Dissimilatory sulfate reduction and oxidation	sat, met3	sulfate adenylyltransferase
OG0001449	Ga0212232_1001025_6	84	Dissimilatory sulfate reduction and oxidation	sat, met3	sulfate adenylyltransferase
OG0001449	Ga0212232_1001325_3	84	Dissimilatory sulfate reduction and oxidation	sat, met3	sulfate adenylyltransferase
OG0001649	Ga0180886_120_92	5	Glycolysis Embden–Meyerhof pathway	pgi1	glucose-6-phosphate isomerase, archaeal
OG0002113	Ga0180886_101_105	2	Glycogen => Glucose-1P (Glycogen breakdown)	AGL	glycogen debranching enzyme
OG0002348	Ga0180886_105_190	55	THMPT Wood–Ljungdahl pathway	mtmB	methylamine---corrinoid protein Co-methyltransferase
OG0002542	Ga0180886_105_178	80	Assimilatory sulfate reduction	TC.SULP	sulfate permease, SulP family
OG0003055	Ga0212224_1000271_15	80	Assimilatory sulfate reduction	TC.SULP	sulfate permease, SulP family
OG0003305	Ga0180886_105_32	109	Complex III (Cytochrome c reductase)	qcrB	ubiquinol-cytochrome c reductase cytochrome b subunit
OG0003600	Ga0212224_1000129_16	86	Dissimilatory sulfate reduction and oxidation	dsrA	dissimilatory sulfite reductase alpha subunit
OG0003600	HyVt-292_k295_35579_1	86	Dissimilatory sulfate reduction and oxidation	dsrA	dissimilatory sulfite reductase alpha subunit
OG0004026	Ga0212224_1000609_11	89	Denitrification	narI, narV	nitrate reductase gamma subunit
OG gain and loss events of 29 -> 28 (Gain).
Ortholog Group	Hydrothermarchaeota Protein	Protein ID	Pathway or function	KO protein ID	KO protein name
OG0000053	Ga0180886_101_335	56	Electron bifurcation	hdrA2	heterodisulfide reductase subunit A2
OG0000053	Ga0180886_111_201	56	Electron bifurcation	hdrA2	heterodisulfide reductase subunit A2
OG0000053	Ga0212224_1004118_2	56	Electron bifurcation	hdrA2	heterodisulfide reductase subunit A2
OG0000053	Ga0212232_1001011_7	56	Electron bifurcation	hdrA2	heterodisulfide reductase subunit A2
OG0000053	Ga0212232_1001072_3	56	Electron bifurcation	hdrA2	heterodisulfide reductase subunit A2
OG0000053	Ga0212232_1001072_5	56	Electron bifurcation	hdrA2	heterodisulfide reductase subunit A2
OG0000053	Ga0212232_1002142_1	56	Electron bifurcation	hdrA2	heterodisulfide reductase subunit A2
OG0000053	Ga0212232_1003158_3	56	Electron bifurcation	hdrA2	heterodisulfide reductase subunit A2
OG0000053	HyVt-292_k295_515820_2	56	Electron bifurcation	hdrA2	heterodisulfide reductase subunit A2
OG0000202	Ga0180886_101_91	83	Assimilatory sulfate reduction	cysH	phosphoadenosine phosphosulfate reductase
OG0000202	Ga0180886_113_50	83	Assimilatory sulfate reduction	cysH	phosphoadenosine phosphosulfate reductase
OG0000202	Ga0212224_1001375_7	83	Assimilatory sulfate reduction	cysH	phosphoadenosine phosphosulfate reductase
OG0000202	Ga0212232_1000504_2	83	Assimilatory sulfate reduction	cysH	phosphoadenosine phosphosulfate reductase
OG0000202	HyVt-292_k295_165118_1	83	Assimilatory sulfate reduction	cysH	phosphoadenosine phosphosulfate reductase
OG0000202	HyVt-292_k295_202395_1	83	Assimilatory sulfate reduction	cysH	phosphoadenosine phosphosulfate reductase
OG0000599	Ga0180886_111_42	21	C1 oxidation	hps-phi	3-hexulose-6-phosphate synthase / 6-phospho-3-hexuloisomerase
OG0000599	Ga0212224_1002086_1	21	C1 oxidation	hps-phi	3-hexulose-6-phosphate synthase / 6-phospho-3-hexuloisomerase
OG0000599	Ga0212232_1000999_1	21	C1 oxidation	hps-phi	3-hexulose-6-phosphate synthase / 6-phospho-3-hexuloisomerase
OG0000599	HyVt-292_k295_515820_1	21	C1 oxidation	hps-phi	3-hexulose-6-phosphate synthase / 6-phospho-3-hexuloisomerase
OG0000699	HyVt-292_k295_735534_4	61	TCA cycle	korD, oorD	2-oxoglutarate ferredoxin oxidoreductase subunit delta
OG0000797	HyVt-292_k295_6158_3	94	Arsenate reduction	arsA, ASNA1, GET3	arsenite/tail-anchored protein-transporting ATPase
OG0000840	Ga0212224_1000401_45	98	Mineral and other transporters	modA	molybdate transport system substrate-binding protein
OG0000840	Ga0212232_1000459_3	98	Mineral and other transporters	modA	molybdate transport system substrate-binding protein
OG0000840	HyVt-292_k295_172345_3	98	Mineral and other transporters	modA	molybdate transport system substrate-binding protein
OG0000852	Ga0180886_111_163	58	F420 hydrogenase	frhB	coenzyme F420 hydrogenase subunit beta
OG0000852	Ga0180886_113_81	44	THMPT Wood–Ljungdahl pathway	fwdG	4Fe-4S ferredoxin
OG0000852	Ga0212224_1000433_3	58	F420 hydrogenase	frhB	coenzyme F420 hydrogenase subunit beta
OG0000852	Ga0212224_1002578_7	44	THMPT Wood–Ljungdahl pathway	fwdG	4Fe-4S ferredoxin
OG0000852	Ga0212232_1000453_7	44	THMPT Wood–Ljungdahl pathway	fwdG	4Fe-4S ferredoxin
OG0000852	Ga0212232_1000999_3	44	THMPT Wood–Ljungdahl pathway	fwdG	4Fe-4S ferredoxin
OG0000852	HyVt-292_k295_656873_2	44	THMPT Wood–Ljungdahl pathway	fwdG	4Fe-4S ferredoxin
OG0000852	HyVt-292_k295_683619_3	58	F420 hydrogenase	frhB	coenzyme F420 hydrogenase subunit beta
OG0000888	Ga0180886_107_24	62	TCA cycle	sucC	succinyl-CoA synthetase beta subunit
OG0000888	Ga0212224_1001572_6	62	TCA cycle	sucC	succinyl-CoA synthetase beta subunit
OG0000888	Ga0212224_1001572_7	62	TCA cycle	sucC	succinyl-CoA synthetase beta subunit
OG0000888	HyVt-292_k295_315378_2	62	TCA cycle	sucC	succinyl-CoA synthetase beta subunit
OG0000905	Ga0180886_113_84	49	THMPT Wood–Ljungdahl pathway	cdhC	acetyl-CoA decarbonylase/synthase complex subunit beta
OG0000905	Ga0212224_1000328_24	49	THMPT Wood–Ljungdahl pathway	cdhC	acetyl-CoA decarbonylase/synthase complex subunit beta
OG0000905	Ga0212232_1000485_3	49	THMPT Wood–Ljungdahl pathway	cdhC	acetyl-CoA decarbonylase/synthase complex subunit beta
OG0000905	Ga0212232_1000485_4	49	THMPT Wood–Ljungdahl pathway	cdhC	acetyl-CoA decarbonylase/synthase complex subunit beta
OG0000905	HyVt-292_k295_378804_1	49	THMPT Wood–Ljungdahl pathway	cdhC	acetyl-CoA decarbonylase/synthase complex subunit beta
OG0000905	HyVt-292_k295_656873_5	49	THMPT Wood–Ljungdahl pathway	cdhC	acetyl-CoA decarbonylase/synthase complex subunit beta
OG0001000	Ga0212232_1004194_4	65	TCA cycle	mdh	malate dehydrogenase
OG0001016	Ga0212224_1000773_9	75	Electron bifurcation	ehbQ	energy-converting hydrogenase B subunit Q
OG0001016	Ga0212232_1000550_4	75	Electron bifurcation	ehbQ	energy-converting hydrogenase B subunit Q
OG0001016	HyVt-292_k295_42073_6	75	Electron bifurcation	ehbQ	energy-converting hydrogenase B subunit Q
OG0001017	Ga0212224_1001234_5	47	THMPT Wood–Ljungdahl pathway	mtd	methylenetetrahydromethanopterin dehydrogenase
OG0001017	Ga0212232_1002296_1	47	THMPT Wood–Ljungdahl pathway	mtd	methylenetetrahydromethanopterin dehydrogenase
OG0001017	HyVt-292_k295_281113_5	47	THMPT Wood–Ljungdahl pathway	mtd	methylenetetrahydromethanopterin dehydrogenase
OG0001019	Ga0180886_113_80	49	THF Wood–Ljungdahl pathway	cdhE, acsC	acetyl-CoA decarbonylase/synthase complex subunit gamma
OG0001019	Ga0180886_120_102	49	THF Wood–Ljungdahl pathway	cdhE, acsC	acetyl-CoA decarbonylase/synthase complex subunit gamma
OG0001019	Ga0212224_1002578_6	49	THF Wood–Ljungdahl pathway	cdhE, acsC	acetyl-CoA decarbonylase/synthase complex subunit gamma
OG0001019	Ga0212232_1000177_17	49	THF Wood–Ljungdahl pathway	cdhE, acsC	acetyl-CoA decarbonylase/synthase complex subunit gamma
OG0001019	Ga0212232_1002734_4	49	THF Wood–Ljungdahl pathway	cdhE, acsC	acetyl-CoA decarbonylase/synthase complex subunit gamma
OG0001019	HyVt-292_k295_656873_1	49	THF Wood–Ljungdahl pathway	cdhE, acsC	acetyl-CoA decarbonylase/synthase complex subunit gamma
OG0001020	Ga0212224_1001451_6	50	THMPT Wood–Ljungdahl pathway	cdhA	acetyl-CoA decarbonylase/synthase complex subunit alpha
OG0001020	Ga0212232_1000485_1	50	THMPT Wood–Ljungdahl pathway	cdhA	acetyl-CoA decarbonylase/synthase complex subunit alpha
OG0001020	Ga0212232_1001924_1	50	THMPT Wood–Ljungdahl pathway	cdhA	acetyl-CoA decarbonylase/synthase complex subunit alpha
OG0001020	HyVt-292_k295_751540_3	50	THMPT Wood–Ljungdahl pathway	cdhA	acetyl-CoA decarbonylase/synthase complex subunit alpha
OG0001152	Ga0180886_101_143	86	Dissimilatory sulfate reduction and oxidation	dsrB	dissimilatory sulfite reductase beta subunit
OG0001152	Ga0180886_118_37	86	Dissimilatory sulfate reduction and oxidation	dsrB	dissimilatory sulfite reductase beta subunit
OG0001152	Ga0212224_1000129_15	86	Dissimilatory sulfate reduction and oxidation	dsrB	dissimilatory sulfite reductase beta subunit
OG0001152	Ga0212232_1003521_2	90	Denitrification	nirB	nitrite reductase (NADH) large subunit
OG0001152	HyVt-292_k295_766582_2	86	Dissimilatory sulfate reduction and oxidation	dsrB	dissimilatory sulfite reductase beta subunit
OG0001166	Ga0180886_101_340	50	THMPT Wood–Ljungdahl pathway	cdhB	acetyl-CoA decarbonylase/synthase complex subunit epsilon
OG0001166	Ga0212224_1001451_7	50	THMPT Wood–Ljungdahl pathway	cdhB	acetyl-CoA decarbonylase/synthase complex subunit epsilon
OG0001166	Ga0212232_1000485_2	50	THMPT Wood–Ljungdahl pathway	cdhB	acetyl-CoA decarbonylase/synthase complex subunit epsilon
OG0001166	HyVt-292_k295_751540_2	50	THMPT Wood–Ljungdahl pathway	cdhB	acetyl-CoA decarbonylase/synthase complex subunit epsilon
OG0001243	Ga0180886_113_82	49	THF Wood–Ljungdahl pathway	cdhD, acsD	acetyl-CoA decarbonylase/synthase complex subunit delta
OG0001243	Ga0212232_1001708_7	49	THF Wood–Ljungdahl pathway	cdhD, acsD	acetyl-CoA decarbonylase/synthase complex subunit delta
OG0001243	HyVt-292_k295_656873_3	49	THF Wood–Ljungdahl pathway	cdhD, acsD	acetyl-CoA decarbonylase/synthase complex subunit delta
OG0001369	Ga0180886_118_8	45	THMPT Wood–Ljungdahl pathway	ftr	formylmethanofuran--tetrahydromethanopterin N-formyltransferase
OG0001369	Ga0212224_1000794_10	45	THMPT Wood–Ljungdahl pathway	ftr	formylmethanofuran--tetrahydromethanopterin N-formyltransferase
OG0001369	Ga0212232_1000550_1	45	THMPT Wood–Ljungdahl pathway	ftr	formylmethanofuran--tetrahydromethanopterin N-formyltransferase
OG0001369	Ga0212232_1003398_7	45	THMPT Wood–Ljungdahl pathway	ftr	formylmethanofuran--tetrahydromethanopterin N-formyltransferase
OG0001369	HyVt-292_k295_728323_3	45	THMPT Wood–Ljungdahl pathway	ftr	formylmethanofuran--tetrahydromethanopterin N-formyltransferase
OG0001370	Ga0180886_113_78	74	Electron bifurcation	ehaR	energy-converting hydrogenase A subunit R
OG0001370	Ga0212224_1000401_39	74	Electron bifurcation	ehaR	energy-converting hydrogenase A subunit R
OG0001370	Ga0212232_1000792_2	74	Electron bifurcation	ehaR	energy-converting hydrogenase A subunit R
OG0001370	HyVt-292_k295_172345_6	74	Electron bifurcation	ehaR	energy-converting hydrogenase A subunit R
OG0001510	Ga0212232_1003420_2	15	Pentose phosphate pathway, oxidative phase	PGD, gnd, gntZ	6-phosphogluconate dehydrogenase
OG0001553	Ga0212224_1000328_6	32	Aminotransferases	hisC	histidinol-phosphate aminotransferase
OG0002507	Ga0212224_1000507_18	8	Glycolysis Embden–Meyerhof pathway	GAPDH, gapA	glyceraldehyde 3-phosphate dehydrogenase
OG0002507	Ga0212232_1000661_16	8	Glycolysis Embden–Meyerhof pathway	GAPDH, gapA	glyceraldehyde 3-phosphate dehydrogenase
OG0002507	Ga0212232_1000661_17	8	Glycolysis Embden–Meyerhof pathway	GAPDH, gapA	glyceraldehyde 3-phosphate dehydrogenase
OG0002507	HyVt-292_k295_328584_6	8	Glycolysis Embden–Meyerhof pathway	GAPDH, gapA	glyceraldehyde 3-phosphate dehydrogenase
OG0002511	Ga0180886_105_212	57	THF Wood–Ljungdahl pathway	metF, MTHFR	methylenetetrahydrofolate reductase (NADPH)
OG0002511	Ga0212224_1000271_6	57	THF Wood–Ljungdahl pathway	metF, MTHFR	methylenetetrahydrofolate reductase (NADPH)
OG0002511	Ga0212232_1000504_10	57	THF Wood–Ljungdahl pathway	metF, MTHFR	methylenetetrahydrofolate reductase (NADPH)
OG0002511	HyVt-292_k295_476727_4	57	THF Wood–Ljungdahl pathway	metF, MTHFR	methylenetetrahydrofolate reductase (NADPH)
OG0003389	Ga0180886_120_20	1	Galactose => Glucose-1P (Galactose breakdown)	galT, GALT	UDPglucose--hexose-1-phosphate uridylyltransferase
OG0003389	Ga0212232_1000453_10	1	Galactose => Glucose-1P (Galactose breakdown)	galT, GALT	UDPglucose--hexose-1-phosphate uridylyltransferase
OG0003611	Ga0212232_1003535_3	64	TCA cycle	E4.2.1.2B, fumC, FH	fumarate hydratase, class II
OG0003863	Ga0212224_1001165_15	83	Assimilatory sulfate reduction	cysH	phosphoadenosine phosphosulfate reductase
OG0003863	HyVt-292_k295_538155_3	83	Assimilatory sulfate reduction	cysH	phosphoadenosine phosphosulfate reductase
OG0003923	Ga0212224_1001274_6	61	TCA cycle	DLD, lpd, pdhD	dihydrolipoamide dehydrogenase
OG0003923	HyVt-292_k295_141171_4	61	TCA cycle	DLD, lpd, pdhD	dihydrolipoamide dehydrogenase
OG0004018	Ga0212224_1000281_5	106	Complex I (NADH)	nuoA	NADH-quinone oxidoreductase subunit A
OG0004018	Ga0212232_1000794_9	107	Complex I (NADH)	ndhC	NAD(P)H-quinone oxidoreductase subunit 3
OG0004019	Ga0212224_1000281_11	106	Complex I (NADH)	nuoJ	NADH-quinone oxidoreductase subunit J
OG0004019	Ga0212232_1000794_4	106	Complex I (NADH)	nuoJ	NADH-quinone oxidoreductase subunit J
OG0004020	Ga0212224_1000281_12	106	Complex I (NADH)	nuoK	NADH-quinone oxidoreductase subunit K
OG0004020	Ga0212232_1000794_3	107	Complex I (NADH)	ndhE	NAD(P)H-quinone oxidoreductase subunit 4L
OG0004997	Ga0212232_1000707_8	105	Mineral and other transporters	ccmC	heme exporter protein C
OG0004998	Ga0212232_1000707_7	105	Mineral and other transporters	ccmB	heme exporter protein B
